# High-throughput and in-depth analysis of plasma proteome by UV-assisted protein digestion, 5-plex labeling and MS-based high abundance protein removal method

**DOI:** 10.1101/2023.10.20.563193

**Authors:** Zhiting Wang, Boxin Qu, Weijie Zhang, Zhen Liang, Liming Wang, Jianhui Liu, Huiming Yuan, Lihua Zhang, Yukui Zhang

## Abstract

Human plasma contains various proteins, some of which reflect individuals’ physiological health state or predict diseases. Therefore, plasma analysis can provide a wealth of information on novel biomarkers for clinical diagnosis and prognosis. The use of mass spectrometry (MS) for high-throughput and in-depth quantitative proteomic analysis of plasma allows for highly specific and quantitative readout, but is challenging because of the high dynamic range of protein abundances. Here, we introduce a robust, high-throughput, and in-depth workflow for plasma proteome analysis based on UV-assisted rapid protein digestion, 5-plex dimethyl labeling, and MS-based high abundance protein removal. UV-assisted protein digestion could quantify the same protein numbers as traditional enzymatic hydrolysis and achieve a low miss-cleavage rate in only 20 minutes. And the MS-based high abundance protein removed 5-plex DIA method, which does not require extra protein depletion procedures, enables quantitative analysis of more than 600 proteins using an equivalent MS analysis time of 30 minutes per sample. The average relative error was 6.9%. We believe the method is beneficial for analyzing large numbers of trace-level clinical samples and broaden a vision for the discovery of low abundance protein markers.
