## Supplement information 1 for "High-throughput and in-depth analysis of plasma proteome by UV-assisted protein digestion, 5-plex labeling and MS-based high abundance protein removal method": peptide-480-new_50_timein5min.csv

Compound	Formula	Adduct	m/z	z	RT Time (min)	Window (min)	Isolation Window (m/z)
MRFA		(no adduct)	412.500	3	2.500	5.000	25.000
MRFA		(no adduct)	437.500	3	2.500	5.000	25.000
MRFA		(no adduct)	462.500	3	2.500	5.000	25.000
MRFA		(no adduct)	487.500	3	2.500	5.000	25.000
MRFA		(no adduct)	512.500	3	2.500	5.000	25.000
MRFA		(no adduct)	537.500	3	2.500	5.000	25.000
MRFA		(no adduct)	562.500	3	2.500	5.000	25.000
MRFA		(no adduct)	587.500	3	2.500	5.000	25.000
MRFA		(no adduct)	612.500	3	2.500	5.000	25.000
MRFA		(no adduct)	637.500	3	2.500	5.000	25.000
MRFA		(no adduct)	662.500	3	2.500	5.000	25.000
MRFA		(no adduct)	687.500	3	2.500	5.000	25.000
MRFA		(no adduct)	712.500	3	2.500	5.000	25.000
MRFA		(no adduct)	737.500	3	2.500	5.000	25.000
MRFA		(no adduct)	762.500	3	2.500	5.000	25.000
MRFA		(no adduct)	787.500	3	2.500	5.000	25.000
MRFA		(no adduct)	812.500	3	2.500	5.000	25.000
MRFA		(no adduct)	837.500	3	2.500	5.000	25.000
MRFA		(no adduct)	862.500	3	2.500	5.000	25.000
MRFA		(no adduct)	887.500	3	2.500	5.000	25.000
MRFA		(no adduct)	912.500	3	2.500	5.000	25.000
MRFA		(no adduct)	937.500	3	2.500	5.000	25.000
MRFA		(no adduct)	962.500	3	2.500	5.000	25.000
MRFA		(no adduct)	987.500	3	2.500	5.000	25.000
MRFA		(no adduct)	1012.500	3	2.500	5.000	25.000
MRFA		(no adduct)	1037.500	3	2.500	5.000	25.000
MRFA		(no adduct)	1062.500	3	2.500	5.000	25.000
MRFA		(no adduct)	1087.500	3	2.500	5.000	25.000
MRFA		(no adduct)	1112.500	3	2.500	5.000	25.000
MRFA		(no adduct)	1137.500	3	2.500	5.000	25.000
MRFA		(no adduct)	1162.500	3	2.500	5.000	25.000
MRFA		(no adduct)	1187.500	3	2.500	5.000	25.000
MRFA		(no adduct)	412.500	3	7.500	5.000	25.000
MRFA		(no adduct)	437.500	3	7.500	5.000	25.000
MRFA		(no adduct)	462.500	3	7.500	5.000	25.000
MRFA		(no adduct)	487.500	3	7.500	5.000	25.000
MRFA		(no adduct)	512.500	3	7.500	5.000	25.000
MRFA		(no adduct)	537.500	3	7.500	5.000	25.000
MRFA		(no adduct)	562.500	3	7.500	5.000	25.000
MRFA		(no adduct)	587.500	3	7.500	5.000	25.000
MRFA		(no adduct)	612.500	3	7.500	5.000	25.000
MRFA		(no adduct)	637.500	3	7.500	5.000	25.000
MRFA		(no adduct)	662.500	3	7.500	5.000	25.000
MRFA		(no adduct)	687.500	3	7.500	5.000	25.000
MRFA		(no adduct)	712.500	3	7.500	5.000	25.000
MRFA		(no adduct)	737.500	3	7.500	5.000	25.000
MRFA		(no adduct)	762.500	3	7.500	5.000	25.000
MRFA		(no adduct)	787.500	3	7.500	5.000	25.000
MRFA		(no adduct)	812.500	3	7.500	5.000	25.000
MRFA		(no adduct)	837.500	3	7.500	5.000	25.000
MRFA		(no adduct)	862.500	3	7.500	5.000	25.000
MRFA		(no adduct)	887.500	3	7.500	5.000	25.000
MRFA		(no adduct)	912.500	3	7.500	5.000	25.000
MRFA		(no adduct)	937.500	3	7.500	5.000	25.000
MRFA		(no adduct)	962.500	3	7.500	5.000	25.000
MRFA		(no adduct)	987.500	3	7.500	5.000	25.000
MRFA		(no adduct)	1012.500	3	7.500	5.000	25.000
MRFA		(no adduct)	1037.500	3	7.500	5.000	25.000
MRFA		(no adduct)	1062.500	3	7.500	5.000	25.000
MRFA		(no adduct)	1087.500	3	7.500	5.000	25.000
MRFA		(no adduct)	1112.500	3	7.500	5.000	25.000
MRFA		(no adduct)	1137.500	3	7.500	5.000	25.000
MRFA		(no adduct)	1162.500	3	7.500	5.000	25.000
MRFA		(no adduct)	1187.500	3	7.500	5.000	25.000
MRFA		(no adduct)	412.500	3	12.500	5.000	25.000
MRFA		(no adduct)	437.500	3	12.500	5.000	25.000
MRFA		(no adduct)	462.500	3	12.500	5.000	25.000
MRFA		(no adduct)	487.500	3	12.500	5.000	25.000
MRFA		(no adduct)	509.870	3	12.500	5.000	19.740
MRFA		(no adduct)	531.007	3	12.500	5.000	4.534
MRFA		(no adduct)	554.518	3	12.500	5.000	24.488
MRFA		(no adduct)	588.262	3	12.500	5.000	25.000
MRFA		(no adduct)	613.262	3	12.500	5.000	25.000
MRFA		(no adduct)	638.262	3	12.500	5.000	25.000
MRFA		(no adduct)	663.262	3	12.500	5.000	25.000
MRFA		(no adduct)	688.262	3	12.500	5.000	25.000
MRFA		(no adduct)	713.262	3	12.500	5.000	25.000
MRFA		(no adduct)	738.262	3	12.500	5.000	25.000
MRFA		(no adduct)	766.060	3	12.500	5.000	30.594
MRFA		(no adduct)	802.857	3	12.500	5.000	25.000
MRFA		(no adduct)	827.857	3	12.500	5.000	25.000
MRFA		(no adduct)	852.857	3	12.500	5.000	25.000
MRFA		(no adduct)	877.857	3	12.500	5.000	25.000
MRFA		(no adduct)	902.857	3	12.500	5.000	25.000
MRFA		(no adduct)	927.857	3	12.500	5.000	25.000
MRFA		(no adduct)	952.857	3	12.500	5.000	25.000
MRFA		(no adduct)	977.857	3	12.500	5.000	25.000
MRFA		(no adduct)	1002.857	3	12.500	5.000	25.000
MRFA		(no adduct)	1027.857	3	12.500	5.000	25.000
MRFA		(no adduct)	1052.857	3	12.500	5.000	25.000
MRFA		(no adduct)	1077.857	3	12.500	5.000	25.000
MRFA		(no adduct)	1102.857	3	12.500	5.000	25.000
MRFA		(no adduct)	1127.857	3	12.500	5.000	25.000
MRFA		(no adduct)	1152.857	3	12.500	5.000	25.000
MRFA		(no adduct)	1182.678	3	12.500	5.000	34.643
MRFA		(no adduct)	412.500	3	17.500	5.000	25.000
MRFA		(no adduct)	437.500	3	17.500	5.000	25.000
MRFA		(no adduct)	462.500	3	17.500	5.000	25.000
MRFA		(no adduct)	487.500	3	17.500	5.000	25.000
MRFA		(no adduct)	509.870	3	17.500	5.000	19.740
MRFA		(no adduct)	531.007	3	17.500	5.000	4.534
MRFA		(no adduct)	554.774	3	17.500	5.000	25.000
MRFA		(no adduct)	579.774	3	17.500	5.000	25.000
MRFA		(no adduct)	604.774	3	17.500	5.000	25.000
MRFA		(no adduct)	629.774	3	17.500	5.000	25.000
MRFA		(no adduct)	654.774	3	17.500	5.000	25.000
MRFA		(no adduct)	679.774	3	17.500	5.000	25.000
MRFA		(no adduct)	704.774	3	17.500	5.000	25.000
MRFA		(no adduct)	729.774	3	17.500	5.000	25.000
MRFA		(no adduct)	754.774	3	17.500	5.000	25.000
MRFA		(no adduct)	774.315	3	17.500	5.000	14.083
MRFA		(no adduct)	802.857	3	17.500	5.000	25.000
MRFA		(no adduct)	827.857	3	17.500	5.000	25.000
MRFA		(no adduct)	852.857	3	17.500	5.000	25.000
MRFA		(no adduct)	877.857	3	17.500	5.000	25.000
MRFA		(no adduct)	902.857	3	17.500	5.000	25.000
MRFA		(no adduct)	927.857	3	17.500	5.000	25.000
MRFA		(no adduct)	952.857	3	17.500	5.000	25.000
MRFA		(no adduct)	977.857	3	17.500	5.000	25.000
MRFA		(no adduct)	1002.857	3	17.500	5.000	25.000
MRFA		(no adduct)	1027.857	3	17.500	5.000	25.000
MRFA		(no adduct)	1052.857	3	17.500	5.000	25.000
MRFA		(no adduct)	1077.857	3	17.500	5.000	25.000
MRFA		(no adduct)	1102.857	3	17.500	5.000	25.000
MRFA		(no adduct)	1127.857	3	17.500	5.000	25.000
MRFA		(no adduct)	1152.857	3	17.500	5.000	25.000
MRFA		(no adduct)	1182.678	3	17.500	5.000	34.643
MRFA		(no adduct)	418.112	3	22.500	5.000	36.223
MRFA		(no adduct)	457.723	3	22.500	5.000	25.000
MRFA		(no adduct)	482.723	3	22.500	5.000	25.000
MRFA		(no adduct)	507.723	3	22.500	5.000	25.000
MRFA		(no adduct)	534.493	3	22.500	5.000	28.539
MRFA		(no adduct)	570.262	3	22.500	5.000	25.000
MRFA		(no adduct)	595.262	3	22.500	5.000	25.000
MRFA		(no adduct)	620.262	3	22.500	5.000	25.000
MRFA		(no adduct)	645.262	3	22.500	5.000	25.000
MRFA		(no adduct)	670.262	3	22.500	5.000	25.000
MRFA		(no adduct)	695.262	3	22.500	5.000	25.000
MRFA		(no adduct)	720.262	3	22.500	5.000	25.000
MRFA		(no adduct)	745.262	3	22.500	5.000	25.000
MRFA		(no adduct)	770.262	3	22.500	5.000	25.000
MRFA		(no adduct)	795.262	3	22.500	5.000	25.000
MRFA		(no adduct)	816.327	3	22.500	5.000	17.129
MRFA		(no adduct)	846.392	3	22.500	5.000	25.000
MRFA		(no adduct)	871.392	3	22.500	5.000	25.000
MRFA		(no adduct)	896.392	3	22.500	5.000	25.000
MRFA		(no adduct)	921.392	3	22.500	5.000	25.000
MRFA		(no adduct)	946.392	3	22.500	5.000	25.000
MRFA		(no adduct)	971.392	3	22.500	5.000	25.000
MRFA		(no adduct)	996.392	3	22.500	5.000	25.000
MRFA		(no adduct)	1021.392	3	22.500	5.000	25.000
MRFA		(no adduct)	1046.392	3	22.500	5.000	25.000
MRFA		(no adduct)	1071.392	3	22.500	5.000	25.000
MRFA		(no adduct)	1096.392	3	22.500	5.000	25.000
MRFA		(no adduct)	1121.392	3	22.500	5.000	25.000
MRFA		(no adduct)	1146.392	3	22.500	5.000	25.000
MRFA		(no adduct)	1171.392	3	22.500	5.000	25.000
MRFA		(no adduct)	1191.946	3	22.500	5.000	16.108
MRFA		(no adduct)	418.112	3	27.500	5.000	36.223
MRFA		(no adduct)	457.723	3	27.500	5.000	25.000
MRFA		(no adduct)	486.258	3	27.500	5.000	32.069
MRFA		(no adduct)	523.793	3	27.500	5.000	25.000
MRFA		(no adduct)	550.192	3	27.500	5.000	27.800
MRFA		(no adduct)	585.592	3	27.500	5.000	25.000
MRFA		(no adduct)	610.592	3	27.500	5.000	25.000
MRFA		(no adduct)	635.592	3	27.500	5.000	25.000
MRFA		(no adduct)	660.592	3	27.500	5.000	25.000
MRFA		(no adduct)	685.592	3	27.500	5.000	25.000
MRFA		(no adduct)	710.592	3	27.500	5.000	25.000
MRFA		(no adduct)	735.592	3	27.500	5.000	25.000
MRFA		(no adduct)	760.592	3	27.500	5.000	25.000
MRFA		(no adduct)	785.592	3	27.500	5.000	25.000
MRFA		(no adduct)	810.592	3	27.500	5.000	25.000
MRFA		(no adduct)	835.592	3	27.500	5.000	25.000
MRFA		(no adduct)	860.592	3	27.500	5.000	25.000
MRFA		(no adduct)	885.592	3	27.500	5.000	25.000
MRFA		(no adduct)	910.592	3	27.500	5.000	25.000
MRFA		(no adduct)	935.592	3	27.500	5.000	25.000
MRFA		(no adduct)	960.592	3	27.500	5.000	25.000
MRFA		(no adduct)	985.592	3	27.500	5.000	25.000
MRFA		(no adduct)	1010.592	3	27.500	5.000	25.000
MRFA		(no adduct)	1035.592	3	27.500	5.000	25.000
MRFA		(no adduct)	1060.592	3	27.500	5.000	25.000
MRFA		(no adduct)	1085.592	3	27.500	5.000	25.000
MRFA		(no adduct)	1110.592	3	27.500	5.000	25.000
MRFA		(no adduct)	1135.592	3	27.500	5.000	25.000
MRFA		(no adduct)	1160.592	3	27.500	5.000	25.000
MRFA		(no adduct)	1186.546	3	27.500	5.000	26.908
MRFA		(no adduct)	412.500	3	32.500	5.000	25.000
MRFA		(no adduct)	437.500	3	32.500	5.000	25.000
MRFA		(no adduct)	462.500	3	32.500	5.000	25.000
MRFA		(no adduct)	487.500	3	32.500	5.000	25.000
MRFA		(no adduct)	512.500	3	32.500	5.000	25.000
MRFA		(no adduct)	537.500	3	32.500	5.000	25.000
MRFA		(no adduct)	562.500	3	32.500	5.000	25.000
MRFA		(no adduct)	587.500	3	32.500	5.000	25.000
MRFA		(no adduct)	612.500	3	32.500	5.000	25.000
MRFA		(no adduct)	637.500	3	32.500	5.000	25.000
MRFA		(no adduct)	662.500	3	32.500	5.000	25.000
MRFA		(no adduct)	687.500	3	32.500	5.000	25.000
MRFA		(no adduct)	707.918	3	32.500	5.000	15.837
MRFA		(no adduct)	737.337	3	32.500	5.000	25.000
MRFA		(no adduct)	762.337	3	32.500	5.000	25.000
MRFA		(no adduct)	787.337	3	32.500	5.000	25.000
MRFA		(no adduct)	812.337	3	32.500	5.000	25.000
MRFA		(no adduct)	837.337	3	32.500	5.000	25.000
MRFA		(no adduct)	862.337	3	32.500	5.000	25.000
MRFA		(no adduct)	887.337	3	32.500	5.000	25.000
MRFA		(no adduct)	912.337	3	32.500	5.000	25.000
MRFA		(no adduct)	937.337	3	32.500	5.000	25.000
MRFA		(no adduct)	962.337	3	32.500	5.000	25.000
MRFA		(no adduct)	987.337	3	32.500	5.000	25.000
MRFA		(no adduct)	1012.337	3	32.500	5.000	25.000
MRFA		(no adduct)	1037.337	3	32.500	5.000	25.000
MRFA		(no adduct)	1062.337	3	32.500	5.000	25.000
MRFA		(no adduct)	1087.337	3	32.500	5.000	25.000
MRFA		(no adduct)	1112.337	3	32.500	5.000	25.000
MRFA		(no adduct)	1137.337	3	32.500	5.000	25.000
MRFA		(no adduct)	1162.337	3	32.500	5.000	25.000
MRFA		(no adduct)	1187.418	3	32.500	5.000	25.163
MRFA		(no adduct)	402.520	3	37.500	5.000	5.040
MRFA		(no adduct)	422.047	3	37.500	5.000	16.014
MRFA		(no adduct)	451.555	3	37.500	5.000	25.000
MRFA		(no adduct)	470.057	3	37.500	5.000	12.006
MRFA		(no adduct)	497.560	3	37.500	5.000	25.000
MRFA		(no adduct)	522.560	3	37.500	5.000	25.000
MRFA		(no adduct)	547.560	3	37.500	5.000	25.000
MRFA		(no adduct)	572.560	3	37.500	5.000	25.000
MRFA		(no adduct)	597.183	3	37.500	5.000	24.246
MRFA		(no adduct)	632.567	3	37.500	5.000	28.521
MRFA		(no adduct)	668.328	3	37.500	5.000	25.000
MRFA		(no adduct)	693.328	3	37.500	5.000	25.000
MRFA		(no adduct)	718.328	3	37.500	5.000	25.000
MRFA		(no adduct)	743.328	3	37.500	5.000	25.000
MRFA		(no adduct)	768.328	3	37.500	5.000	25.000
MRFA		(no adduct)	793.328	3	37.500	5.000	25.000
MRFA		(no adduct)	818.328	3	37.500	5.000	25.000
MRFA		(no adduct)	843.328	3	37.500	5.000	25.000
MRFA		(no adduct)	868.328	3	37.500	5.000	25.000
MRFA		(no adduct)	893.328	3	37.500	5.000	25.000
MRFA		(no adduct)	918.328	3	37.500	5.000	25.000
MRFA		(no adduct)	943.328	3	37.500	5.000	25.000
MRFA		(no adduct)	968.328	3	37.500	5.000	25.000
MRFA		(no adduct)	993.328	3	37.500	5.000	25.000
MRFA		(no adduct)	1018.328	3	37.500	5.000	25.000
MRFA		(no adduct)	1043.328	3	37.500	5.000	25.000
MRFA		(no adduct)	1068.328	3	37.500	5.000	25.000
MRFA		(no adduct)	1093.328	3	37.500	5.000	25.000
MRFA		(no adduct)	1118.328	3	37.500	5.000	25.000
MRFA		(no adduct)	1143.328	3	37.500	5.000	25.000
MRFA		(no adduct)	1168.328	3	37.500	5.000	25.000
MRFA		(no adduct)	1190.414	3	37.500	5.000	19.172
MRFA		(no adduct)	402.520	3	42.500	5.000	5.040
MRFA		(no adduct)	426.540	3	42.500	5.000	25.000
MRFA		(no adduct)	451.540	3	42.500	5.000	25.000
MRFA		(no adduct)	476.540	3	42.500	5.000	25.000
MRFA		(no adduct)	501.540	3	42.500	5.000	25.000
MRFA		(no adduct)	526.540	3	42.500	5.000	25.000
MRFA		(no adduct)	551.540	3	42.500	5.000	25.000
MRFA		(no adduct)	576.540	3	42.500	5.000	25.000
MRFA		(no adduct)	599.173	3	42.500	5.000	20.267
MRFA		(no adduct)	626.535	3	42.500	5.000	16.456
MRFA		(no adduct)	656.263	3	42.500	5.000	25.000
MRFA		(no adduct)	681.263	3	42.500	5.000	25.000
MRFA		(no adduct)	706.263	3	42.500	5.000	25.000
MRFA		(no adduct)	731.263	3	42.500	5.000	25.000
MRFA		(no adduct)	756.263	3	42.500	5.000	25.000
MRFA		(no adduct)	781.263	3	42.500	5.000	25.000
MRFA		(no adduct)	806.263	3	42.500	5.000	25.000
MRFA		(no adduct)	831.263	3	42.500	5.000	25.000
MRFA		(no adduct)	856.263	3	42.500	5.000	25.000
MRFA		(no adduct)	881.263	3	42.500	5.000	25.000
MRFA		(no adduct)	906.263	3	42.500	5.000	25.000
MRFA		(no adduct)	931.263	3	42.500	5.000	25.000
MRFA		(no adduct)	956.263	3	42.500	5.000	25.000
MRFA		(no adduct)	981.263	3	42.500	5.000	25.000
MRFA		(no adduct)	1006.263	3	42.500	5.000	25.000
MRFA		(no adduct)	1031.263	3	42.500	5.000	25.000
MRFA		(no adduct)	1056.263	3	42.500	5.000	25.000
MRFA		(no adduct)	1081.263	3	42.500	5.000	25.000
MRFA		(no adduct)	1106.263	3	42.500	5.000	25.000
MRFA		(no adduct)	1131.263	3	42.500	5.000	25.000
MRFA		(no adduct)	1156.263	3	42.500	5.000	25.000
MRFA		(no adduct)	1184.382	3	42.500	5.000	31.237
MRFA		(no adduct)	412.500	3	47.500	5.000	25.000
MRFA		(no adduct)	442.375	3	47.500	5.000	34.749
MRFA		(no adduct)	481.249	3	47.500	5.000	25.000
MRFA		(no adduct)	506.249	3	47.500	5.000	25.000
MRFA		(no adduct)	531.249	3	47.500	5.000	25.000
MRFA		(no adduct)	556.249	3	47.500	5.000	25.000
MRFA		(no adduct)	581.249	3	47.500	5.000	25.000
MRFA		(no adduct)	608.787	3	47.500	5.000	30.074
MRFA		(no adduct)	639.306	3	47.500	5.000	12.964
MRFA		(no adduct)	667.288	3	47.500	5.000	25.000
MRFA		(no adduct)	692.288	3	47.500	5.000	25.000
MRFA		(no adduct)	717.288	3	47.500	5.000	25.000
MRFA		(no adduct)	742.288	3	47.500	5.000	25.000
MRFA		(no adduct)	767.288	3	47.500	5.000	25.000
MRFA		(no adduct)	790.322	3	47.500	5.000	21.067
MRFA		(no adduct)	822.355	3	47.500	5.000	25.000
MRFA		(no adduct)	847.355	3	47.500	5.000	25.000
MRFA		(no adduct)	872.355	3	47.500	5.000	25.000
MRFA		(no adduct)	897.355	3	47.500	5.000	25.000
MRFA		(no adduct)	922.355	3	47.500	5.000	25.000
MRFA		(no adduct)	947.355	3	47.500	5.000	25.000
MRFA		(no adduct)	972.355	3	47.500	5.000	25.000
MRFA		(no adduct)	997.355	3	47.500	5.000	25.000
MRFA		(no adduct)	1022.355	3	47.500	5.000	25.000
MRFA		(no adduct)	1047.355	3	47.500	5.000	25.000
MRFA		(no adduct)	1072.355	3	47.500	5.000	25.000
MRFA		(no adduct)	1097.355	3	47.500	5.000	25.000
MRFA		(no adduct)	1122.355	3	47.500	5.000	25.000
MRFA		(no adduct)	1147.355	3	47.500	5.000	25.000
MRFA		(no adduct)	1172.355	3	47.500	5.000	25.000
MRFA		(no adduct)	1192.428	3	47.500	5.000	15.145
MRFA		(no adduct)	412.500	3	52.500	5.000	25.000
MRFA		(no adduct)	442.375	3	52.500	5.000	34.749
MRFA		(no adduct)	481.249	3	52.500	5.000	25.000
MRFA		(no adduct)	506.249	3	52.500	5.000	25.000
MRFA		(no adduct)	526.081	3	52.500	5.000	14.664
MRFA		(no adduct)	554.913	3	52.500	5.000	25.000
MRFA		(no adduct)	582.453	3	52.500	5.000	30.079
MRFA		(no adduct)	617.066	3	52.500	5.000	10.495
MRFA		(no adduct)	645.324	3	52.500	5.000	25.000
MRFA		(no adduct)	670.324	3	52.500	5.000	25.000
MRFA		(no adduct)	695.324	3	52.500	5.000	25.000
MRFA		(no adduct)	720.324	3	52.500	5.000	25.000
MRFA		(no adduct)	745.324	3	52.500	5.000	25.000
MRFA		(no adduct)	770.324	3	52.500	5.000	25.000
MRFA		(no adduct)	791.840	3	52.500	5.000	18.032
MRFA		(no adduct)	823.363	3	52.500	5.000	25.000
MRFA		(no adduct)	848.363	3	52.500	5.000	25.000
MRFA		(no adduct)	873.363	3	52.500	5.000	25.000
MRFA		(no adduct)	898.363	3	52.500	5.000	25.000
MRFA		(no adduct)	923.363	3	52.500	5.000	25.000
MRFA		(no adduct)	948.363	3	52.500	5.000	25.000
MRFA		(no adduct)	973.363	3	52.500	5.000	25.000
MRFA		(no adduct)	998.363	3	52.500	5.000	25.000
MRFA		(no adduct)	1023.363	3	52.500	5.000	25.000
MRFA		(no adduct)	1048.363	3	52.500	5.000	25.000
MRFA		(no adduct)	1073.363	3	52.500	5.000	25.000
MRFA		(no adduct)	1098.363	3	52.500	5.000	25.000
MRFA		(no adduct)	1123.363	3	52.500	5.000	25.000
MRFA		(no adduct)	1148.363	3	52.500	5.000	25.000
MRFA		(no adduct)	1173.363	3	52.500	5.000	25.000
MRFA		(no adduct)	1192.932	3	52.500	5.000	14.137
MRFA		(no adduct)	412.500	3	57.500	5.000	25.000
MRFA		(no adduct)	437.500	3	57.500	5.000	25.000
MRFA		(no adduct)	462.500	3	57.500	5.000	25.000
MRFA		(no adduct)	487.500	3	57.500	5.000	25.000
MRFA		(no adduct)	516.707	3	57.500	5.000	33.413
MRFA		(no adduct)	553.628	3	57.500	5.000	3.622
MRFA		(no adduct)	576.939	3	57.500	5.000	25.000
MRFA		(no adduct)	601.939	3	57.500	5.000	25.000
MRFA		(no adduct)	626.113	3	57.500	5.000	23.348
MRFA		(no adduct)	661.070	3	57.500	5.000	28.566
MRFA		(no adduct)	696.853	3	57.500	5.000	25.000
MRFA		(no adduct)	721.853	3	57.500	5.000	25.000
MRFA		(no adduct)	746.853	3	57.500	5.000	25.000
MRFA		(no adduct)	771.853	3	57.500	5.000	25.000
MRFA		(no adduct)	800.162	3	57.500	5.000	31.618
MRFA		(no adduct)	837.471	3	57.500	5.000	25.000
MRFA		(no adduct)	865.453	3	57.500	5.000	30.964
MRFA		(no adduct)	893.959	3	57.500	5.000	8.049
MRFA		(no adduct)	919.484	3	57.500	5.000	25.000
MRFA		(no adduct)	944.484	3	57.500	5.000	25.000
MRFA		(no adduct)	969.484	3	57.500	5.000	25.000
MRFA		(no adduct)	994.484	3	57.500	5.000	25.000
MRFA		(no adduct)	1019.484	3	57.500	5.000	25.000
MRFA		(no adduct)	1044.484	3	57.500	5.000	25.000
MRFA		(no adduct)	1069.484	3	57.500	5.000	25.000
MRFA		(no adduct)	1092.171	3	57.500	5.000	20.374
MRFA		(no adduct)	1123.857	3	57.500	5.000	25.000
MRFA		(no adduct)	1148.857	3	57.500	5.000	25.000
MRFA		(no adduct)	1173.857	3	57.500	5.000	25.000
MRFA		(no adduct)	1193.179	3	57.500	5.000	13.643
MRFA		(no adduct)	412.500	3	62.500	5.000	25.000
MRFA		(no adduct)	437.500	3	62.500	5.000	25.000
MRFA		(no adduct)	462.500	3	62.500	5.000	25.000
MRFA		(no adduct)	487.500	3	62.500	5.000	25.000
MRFA		(no adduct)	512.500	3	62.500	5.000	25.000
MRFA		(no adduct)	540.219	3	62.500	5.000	30.439
MRFA		(no adduct)	576.939	3	62.500	5.000	25.000
MRFA		(no adduct)	607.614	3	62.500	5.000	36.350
MRFA		(no adduct)	636.288	3	62.500	5.000	2.998
MRFA		(no adduct)	659.287	3	62.500	5.000	25.000
MRFA		(no adduct)	684.287	3	62.500	5.000	25.000
MRFA		(no adduct)	709.287	3	62.500	5.000	25.000
MRFA		(no adduct)	734.287	3	62.500	5.000	25.000
MRFA		(no adduct)	759.287	3	62.500	5.000	25.000
MRFA		(no adduct)	784.287	3	62.500	5.000	25.000
MRFA		(no adduct)	806.379	3	62.500	5.000	19.184
MRFA		(no adduct)	837.471	3	62.500	5.000	25.000
MRFA		(no adduct)	865.453	3	62.500	5.000	30.964
MRFA		(no adduct)	902.435	3	62.500	5.000	25.000
MRFA		(no adduct)	927.435	3	62.500	5.000	25.000
MRFA		(no adduct)	952.435	3	62.500	5.000	25.000
MRFA		(no adduct)	977.435	3	62.500	5.000	25.000
MRFA		(no adduct)	1002.435	3	62.500	5.000	25.000
MRFA		(no adduct)	1027.435	3	62.500	5.000	25.000
MRFA		(no adduct)	1052.435	3	62.500	5.000	25.000
MRFA		(no adduct)	1077.435	3	62.500	5.000	25.000
MRFA		(no adduct)	1102.435	3	62.500	5.000	25.000
MRFA		(no adduct)	1127.435	3	62.500	5.000	25.000
MRFA		(no adduct)	1152.435	3	62.500	5.000	25.000
MRFA		(no adduct)	1182.468	3	62.500	5.000	35.065
MRFA		(no adduct)	412.500	3	67.500	5.000	25.000
MRFA		(no adduct)	437.500	3	67.500	5.000	25.000
MRFA		(no adduct)	462.500	3	67.500	5.000	25.000
MRFA		(no adduct)	489.405	3	67.500	5.000	28.810
MRFA		(no adduct)	525.310	3	67.500	5.000	25.000
MRFA		(no adduct)	550.310	3	67.500	5.000	25.000
MRFA		(no adduct)	575.310	3	67.500	5.000	25.000
MRFA		(no adduct)	600.310	3	67.500	5.000	25.000
MRFA		(no adduct)	625.310	3	67.500	5.000	25.000
MRFA		(no adduct)	650.310	3	67.500	5.000	25.000
MRFA		(no adduct)	669.064	3	67.500	5.000	12.509
MRFA		(no adduct)	696.819	3	67.500	5.000	25.000
MRFA		(no adduct)	721.819	3	67.500	5.000	25.000
MRFA		(no adduct)	746.819	3	67.500	5.000	25.000
MRFA		(no adduct)	771.819	3	67.500	5.000	25.000
MRFA		(no adduct)	796.819	3	67.500	5.000	25.000
MRFA		(no adduct)	821.819	3	67.500	5.000	25.000
MRFA		(no adduct)	846.819	3	67.500	5.000	25.000
MRFA		(no adduct)	871.819	3	67.500	5.000	25.000
MRFA		(no adduct)	896.819	3	67.500	5.000	25.000
MRFA		(no adduct)	921.819	3	67.500	5.000	25.000
MRFA		(no adduct)	946.819	3	67.500	5.000	25.000
MRFA		(no adduct)	971.819	3	67.500	5.000	25.000
MRFA		(no adduct)	996.819	3	67.500	5.000	25.000
MRFA		(no adduct)	1021.819	3	67.500	5.000	25.000
MRFA		(no adduct)	1046.819	3	67.500	5.000	25.000
MRFA		(no adduct)	1071.819	3	67.500	5.000	25.000
MRFA		(no adduct)	1096.819	3	67.500	5.000	25.000
MRFA		(no adduct)	1121.819	3	67.500	5.000	25.000
MRFA		(no adduct)	1146.819	3	67.500	5.000	25.000
MRFA		(no adduct)	1171.819	3	67.500	5.000	25.000
MRFA		(no adduct)	1192.159	3	67.500	5.000	15.681
MRFA		(no adduct)	412.500	3	72.500	5.000	25.000
MRFA		(no adduct)	437.500	3	72.500	5.000	25.000
MRFA		(no adduct)	467.726	3	72.500	5.000	35.452
MRFA		(no adduct)	498.751	3	72.500	5.000	8.598
MRFA		(no adduct)	525.310	3	72.500	5.000	25.000
MRFA		(no adduct)	550.310	3	72.500	5.000	25.000
MRFA		(no adduct)	575.310	3	72.500	5.000	25.000
MRFA		(no adduct)	599.565	3	72.500	5.000	23.510
MRFA		(no adduct)	632.820	3	72.500	5.000	25.000
MRFA		(no adduct)	657.820	3	72.500	5.000	25.000
MRFA		(no adduct)	682.820	3	72.500	5.000	25.000
MRFA		(no adduct)	712.622	3	72.500	5.000	34.606
MRFA		(no adduct)	747.623	3	72.500	5.000	17.395
MRFA		(no adduct)	777.820	3	72.500	5.000	25.000
MRFA		(no adduct)	802.820	3	72.500	5.000	25.000
MRFA		(no adduct)	827.820	3	72.500	5.000	25.000
MRFA		(no adduct)	852.820	3	72.500	5.000	25.000
MRFA		(no adduct)	877.820	3	72.500	5.000	25.000
MRFA		(no adduct)	902.820	3	72.500	5.000	25.000
MRFA		(no adduct)	927.820	3	72.500	5.000	25.000
MRFA		(no adduct)	952.820	3	72.500	5.000	25.000
MRFA		(no adduct)	977.820	3	72.500	5.000	25.000
MRFA		(no adduct)	1002.820	3	72.500	5.000	25.000
MRFA		(no adduct)	1027.820	3	72.500	5.000	25.000
MRFA		(no adduct)	1052.820	3	72.500	5.000	25.000
MRFA		(no adduct)	1077.820	3	72.500	5.000	25.000
MRFA		(no adduct)	1102.820	3	72.500	5.000	25.000
MRFA		(no adduct)	1127.820	3	72.500	5.000	25.000
MRFA		(no adduct)	1152.820	3	72.500	5.000	25.000
MRFA		(no adduct)	1182.660	3	72.500	5.000	34.680
MRFA		(no adduct)	412.500	3	77.500	5.000	25.000
MRFA		(no adduct)	437.500	3	77.500	5.000	25.000
MRFA		(no adduct)	462.500	3	77.500	5.000	25.000
MRFA		(no adduct)	487.500	3	77.500	5.000	25.000
MRFA		(no adduct)	512.500	3	77.500	5.000	25.000
MRFA		(no adduct)	537.500	3	77.500	5.000	25.000
MRFA		(no adduct)	562.500	3	77.500	5.000	25.000
MRFA		(no adduct)	593.160	3	77.500	5.000	36.320
MRFA		(no adduct)	632.820	3	77.500	5.000	25.000
MRFA		(no adduct)	657.820	3	77.500	5.000	25.000
MRFA		(no adduct)	682.820	3	77.500	5.000	25.000
MRFA		(no adduct)	707.820	3	77.500	5.000	25.000
MRFA		(no adduct)	731.844	3	77.500	5.000	23.049
MRFA		(no adduct)	764.869	3	77.500	5.000	25.000
MRFA		(no adduct)	789.869	3	77.500	5.000	25.000
MRFA		(no adduct)	814.869	3	77.500	5.000	25.000
MRFA		(no adduct)	839.869	3	77.500	5.000	25.000
MRFA		(no adduct)	859.143	3	77.500	5.000	13.548
MRFA		(no adduct)	889.099	3	77.500	5.000	28.364
MRFA		(no adduct)	924.781	3	77.500	5.000	25.000
MRFA		(no adduct)	949.781	3	77.500	5.000	25.000
MRFA		(no adduct)	974.781	3	77.500	5.000	25.000
MRFA		(no adduct)	999.781	3	77.500	5.000	25.000
MRFA		(no adduct)	1024.781	3	77.500	5.000	25.000
MRFA		(no adduct)	1049.781	3	77.500	5.000	25.000
MRFA		(no adduct)	1074.781	3	77.500	5.000	25.000
MRFA		(no adduct)	1099.781	3	77.500	5.000	25.000
MRFA		(no adduct)	1124.781	3	77.500	5.000	25.000
MRFA		(no adduct)	1149.781	3	77.500	5.000	25.000
MRFA		(no adduct)	1174.781	3	77.500	5.000	25.000
MRFA		(no adduct)	1193.641	3	77.500	5.000	12.719
MRFA		(no adduct)	412.500	3	82.500	5.000	25.000
MRFA		(no adduct)	437.500	3	82.500	5.000	25.000
MRFA		(no adduct)	462.500	3	82.500	5.000	25.000
MRFA		(no adduct)	488.901	3	82.500	5.000	27.803
MRFA		(no adduct)	524.303	3	82.500	5.000	25.000
MRFA		(no adduct)	549.303	3	82.500	5.000	25.000
MRFA		(no adduct)	574.303	3	82.500	5.000	25.000
MRFA		(no adduct)	599.303	3	82.500	5.000	25.000
MRFA		(no adduct)	624.303	3	82.500	5.000	25.000
MRFA		(no adduct)	649.303	3	82.500	5.000	25.000
MRFA		(no adduct)	674.303	3	82.500	5.000	25.000
MRFA		(no adduct)	699.303	3	82.500	5.000	25.000
MRFA		(no adduct)	727.586	3	82.500	5.000	31.566
MRFA		(no adduct)	764.869	3	82.500	5.000	25.000
MRFA		(no adduct)	789.869	3	82.500	5.000	25.000
MRFA		(no adduct)	814.869	3	82.500	5.000	25.000
MRFA		(no adduct)	839.869	3	82.500	5.000	25.000
MRFA		(no adduct)	864.869	3	82.500	5.000	25.000
MRFA		(no adduct)	890.325	3	82.500	5.000	25.912
MRFA		(no adduct)	924.781	3	82.500	5.000	25.000
MRFA		(no adduct)	949.781	3	82.500	5.000	25.000
MRFA		(no adduct)	974.781	3	82.500	5.000	25.000
MRFA		(no adduct)	999.781	3	82.500	5.000	25.000
MRFA		(no adduct)	1024.781	3	82.500	5.000	25.000
MRFA		(no adduct)	1049.781	3	82.500	5.000	25.000
MRFA		(no adduct)	1074.781	3	82.500	5.000	25.000
MRFA		(no adduct)	1099.781	3	82.500	5.000	25.000
MRFA		(no adduct)	1124.781	3	82.500	5.000	25.000
MRFA		(no adduct)	1149.781	3	82.500	5.000	25.000
MRFA		(no adduct)	1174.781	3	82.500	5.000	25.000
MRFA		(no adduct)	1193.641	3	82.500	5.000	12.719
MRFA		(no adduct)	412.500	3	87.500	5.000	25.000
MRFA		(no adduct)	437.500	3	87.500	5.000	25.000
MRFA		(no adduct)	462.500	3	87.500	5.000	25.000
MRFA		(no adduct)	487.500	3	87.500	5.000	25.000
MRFA		(no adduct)	512.500	3	87.500	5.000	25.000
MRFA		(no adduct)	537.500	3	87.500	5.000	25.000
MRFA		(no adduct)	562.500	3	87.500	5.000	25.000
MRFA		(no adduct)	587.500	3	87.500	5.000	25.000
MRFA		(no adduct)	612.500	3	87.500	5.000	25.000
MRFA		(no adduct)	633.184	3	87.500	5.000	16.369
MRFA		(no adduct)	662.869	3	87.500	5.000	25.000
MRFA		(no adduct)	687.869	3	87.500	5.000	25.000
MRFA		(no adduct)	712.869	3	87.500	5.000	25.000
MRFA		(no adduct)	737.869	3	87.500	5.000	25.000
MRFA		(no adduct)	762.869	3	87.500	5.000	25.000
MRFA		(no adduct)	787.869	3	87.500	5.000	25.000
MRFA		(no adduct)	812.869	3	87.500	5.000	25.000
MRFA		(no adduct)	837.869	3	87.500	5.000	25.000
MRFA		(no adduct)	862.869	3	87.500	5.000	25.000
MRFA		(no adduct)	887.869	3	87.500	5.000	25.000
MRFA		(no adduct)	912.869	3	87.500	5.000	25.000
MRFA		(no adduct)	937.869	3	87.500	5.000	25.000
MRFA		(no adduct)	962.157	3	87.500	5.000	23.576
MRFA		(no adduct)	995.445	3	87.500	5.000	25.000
MRFA		(no adduct)	1020.445	3	87.500	5.000	25.000
MRFA		(no adduct)	1045.445	3	87.500	5.000	25.000
MRFA		(no adduct)	1070.445	3	87.500	5.000	25.000
MRFA		(no adduct)	1095.445	3	87.500	5.000	25.000
MRFA		(no adduct)	1120.445	3	87.500	5.000	25.000
MRFA		(no adduct)	1145.445	3	87.500	5.000	25.000
MRFA		(no adduct)	1170.445	3	87.500	5.000	25.000
MRFA		(no adduct)	1191.472	3	87.500	5.000	17.055
MRFA		(no adduct)	412.500	3	92.500	5.000	25.000
MRFA		(no adduct)	437.500	3	92.500	5.000	25.000
MRFA		(no adduct)	462.500	3	92.500	5.000	25.000
MRFA		(no adduct)	487.500	3	92.500	5.000	25.000
MRFA		(no adduct)	512.500	3	92.500	5.000	25.000
MRFA		(no adduct)	532.222	3	92.500	5.000	14.443
MRFA		(no adduct)	560.943	3	92.500	5.000	25.000
MRFA		(no adduct)	585.943	3	92.500	5.000	25.000
MRFA		(no adduct)	610.943	3	92.500	5.000	25.000
MRFA		(no adduct)	635.943	3	92.500	5.000	25.000
MRFA		(no adduct)	660.943	3	92.500	5.000	25.000
MRFA		(no adduct)	685.943	3	92.500	5.000	25.000
MRFA		(no adduct)	710.943	3	92.500	5.000	25.000
MRFA		(no adduct)	735.943	3	92.500	5.000	25.000
MRFA		(no adduct)	760.943	3	92.500	5.000	25.000
MRFA		(no adduct)	785.943	3	92.500	5.000	25.000
MRFA		(no adduct)	804.677	3	92.500	5.000	12.467
MRFA		(no adduct)	832.410	3	92.500	5.000	25.000
MRFA		(no adduct)	857.410	3	92.500	5.000	25.000
MRFA		(no adduct)	882.410	3	92.500	5.000	25.000
MRFA		(no adduct)	907.410	3	92.500	5.000	25.000
MRFA		(no adduct)	932.410	3	92.500	5.000	25.000
MRFA		(no adduct)	957.410	3	92.500	5.000	25.000
MRFA		(no adduct)	982.410	3	92.500	5.000	25.000
MRFA		(no adduct)	1007.410	3	92.500	5.000	25.000
MRFA		(no adduct)	1032.410	3	92.500	5.000	25.000
MRFA		(no adduct)	1057.410	3	92.500	5.000	25.000
MRFA		(no adduct)	1082.410	3	92.500	5.000	25.000
MRFA		(no adduct)	1107.410	3	92.500	5.000	25.000
MRFA		(no adduct)	1132.410	3	92.500	5.000	25.000
MRFA		(no adduct)	1157.410	3	92.500	5.000	25.000
MRFA		(no adduct)	1184.955	3	92.500	5.000	30.090
MRFA		(no adduct)	412.500	3	97.500	5.000	25.000
MRFA		(no adduct)	434.358	3	97.500	5.000	18.716
MRFA		(no adduct)	465.216	3	97.500	5.000	25.000
MRFA		(no adduct)	490.216	3	97.500	5.000	25.000
MRFA		(no adduct)	515.216	3	97.500	5.000	25.000
MRFA		(no adduct)	540.216	3	97.500	5.000	25.000
MRFA		(no adduct)	565.216	3	97.500	5.000	25.000
MRFA		(no adduct)	590.216	3	97.500	5.000	25.000
MRFA		(no adduct)	615.216	3	97.500	5.000	25.000
MRFA		(no adduct)	640.216	3	97.500	5.000	25.000
MRFA		(no adduct)	665.293	3	97.500	5.000	25.153
MRFA		(no adduct)	699.370	3	97.500	5.000	25.000
MRFA		(no adduct)	721.040	3	97.500	5.000	18.340
MRFA		(no adduct)	751.709	3	97.500	5.000	25.000
MRFA		(no adduct)	776.709	3	97.500	5.000	25.000
MRFA		(no adduct)	796.367	3	97.500	5.000	14.316
MRFA		(no adduct)	825.025	3	97.500	5.000	25.000
MRFA		(no adduct)	850.025	3	97.500	5.000	25.000
MRFA		(no adduct)	875.025	3	97.500	5.000	25.000
MRFA		(no adduct)	900.025	3	97.500	5.000	25.000
MRFA		(no adduct)	925.025	3	97.500	5.000	25.000
MRFA		(no adduct)	950.025	3	97.500	5.000	25.000
MRFA		(no adduct)	975.025	3	97.500	5.000	25.000
MRFA		(no adduct)	1000.025	3	97.500	5.000	25.000
MRFA		(no adduct)	1025.025	3	97.500	5.000	25.000
MRFA		(no adduct)	1050.025	3	97.500	5.000	25.000
MRFA		(no adduct)	1075.025	3	97.500	5.000	25.000
MRFA		(no adduct)	1100.025	3	97.500	5.000	25.000
MRFA		(no adduct)	1125.025	3	97.500	5.000	25.000
MRFA		(no adduct)	1150.025	3	97.500	5.000	25.000
MRFA		(no adduct)	1175.025	3	97.500	5.000	25.000
MRFA		(no adduct)	1193.763	3	97.500	5.000	12.475
MRFA		(no adduct)	412.500	3	102.500	5.000	25.000
MRFA		(no adduct)	437.500	3	102.500	5.000	25.000
MRFA		(no adduct)	462.500	3	102.500	5.000	25.000
MRFA		(no adduct)	487.500	3	102.500	5.000	25.000
MRFA		(no adduct)	512.500	3	102.500	5.000	25.000
MRFA		(no adduct)	537.500	3	102.500	5.000	25.000
MRFA		(no adduct)	562.500	3	102.500	5.000	25.000
MRFA		(no adduct)	587.500	3	102.500	5.000	25.000
MRFA		(no adduct)	612.500	3	102.500	5.000	25.000
MRFA		(no adduct)	637.500	3	102.500	5.000	25.000
MRFA		(no adduct)	662.500	3	102.500	5.000	25.000
MRFA		(no adduct)	687.500	3	102.500	5.000	25.000
MRFA		(no adduct)	712.500	3	102.500	5.000	25.000
MRFA		(no adduct)	737.500	3	102.500	5.000	25.000
MRFA		(no adduct)	762.500	3	102.500	5.000	25.000
MRFA		(no adduct)	787.500	3	102.500	5.000	25.000
MRFA		(no adduct)	812.500	3	102.500	5.000	25.000
MRFA		(no adduct)	837.500	3	102.500	5.000	25.000
MRFA		(no adduct)	862.500	3	102.500	5.000	25.000
MRFA		(no adduct)	890.655	3	102.500	5.000	31.310
MRFA		(no adduct)	927.810	3	102.500	5.000	25.000
MRFA		(no adduct)	952.810	3	102.500	5.000	25.000
MRFA		(no adduct)	977.810	3	102.500	5.000	25.000
MRFA		(no adduct)	1002.810	3	102.500	5.000	25.000
MRFA		(no adduct)	1027.810	3	102.500	5.000	25.000
MRFA		(no adduct)	1052.810	3	102.500	5.000	25.000
MRFA		(no adduct)	1077.810	3	102.500	5.000	25.000
MRFA		(no adduct)	1102.810	3	102.500	5.000	25.000
MRFA		(no adduct)	1127.810	3	102.500	5.000	25.000
MRFA		(no adduct)	1152.810	3	102.500	5.000	25.000
MRFA		(no adduct)	1182.655	3	102.500	5.000	34.690
MRFA		(no adduct)	412.500	3	107.500	5.000	25.000
MRFA		(no adduct)	437.500	3	107.500	5.000	25.000
MRFA		(no adduct)	462.500	3	107.500	5.000	25.000
MRFA		(no adduct)	487.500	3	107.500	5.000	25.000
MRFA		(no adduct)	512.500	3	107.500	5.000	25.000
MRFA		(no adduct)	541.549	3	107.500	5.000	33.099
MRFA		(no adduct)	582.970	3	107.500	5.000	31.742
MRFA		(no adduct)	620.341	3	107.500	5.000	25.000
MRFA		(no adduct)	645.341	3	107.500	5.000	25.000
MRFA		(no adduct)	670.341	3	107.500	5.000	25.000
MRFA		(no adduct)	695.341	3	107.500	5.000	25.000
MRFA		(no adduct)	720.341	3	107.500	5.000	25.000
MRFA		(no adduct)	745.341	3	107.500	5.000	25.000
MRFA		(no adduct)	770.341	3	107.500	5.000	25.000
MRFA		(no adduct)	795.341	3	107.500	5.000	25.000
MRFA		(no adduct)	823.368	3	107.500	5.000	31.054
MRFA		(no adduct)	861.085	3	107.500	5.000	25.000
MRFA		(no adduct)	889.948	3	107.500	5.000	32.725
MRFA		(no adduct)	927.810	3	107.500	5.000	25.000
MRFA		(no adduct)	952.810	3	107.500	5.000	25.000
MRFA		(no adduct)	977.810	3	107.500	5.000	25.000
MRFA		(no adduct)	1002.810	3	107.500	5.000	25.000
MRFA		(no adduct)	1027.810	3	107.500	5.000	25.000
MRFA		(no adduct)	1052.810	3	107.500	5.000	25.000
MRFA		(no adduct)	1077.810	3	107.500	5.000	25.000
MRFA		(no adduct)	1102.810	3	107.500	5.000	25.000
MRFA		(no adduct)	1127.810	3	107.500	5.000	25.000
MRFA		(no adduct)	1152.810	3	107.500	5.000	25.000
MRFA		(no adduct)	1182.655	3	107.500	5.000	34.690
MRFA		(no adduct)	412.500	3	112.500	5.000	25.000
MRFA		(no adduct)	437.500	3	112.500	5.000	25.000
MRFA		(no adduct)	462.500	3	112.500	5.000	25.000
MRFA		(no adduct)	487.500	3	112.500	5.000	25.000
MRFA		(no adduct)	512.500	3	112.500	5.000	25.000
MRFA		(no adduct)	537.500	3	112.500	5.000	25.000
MRFA		(no adduct)	563.568	3	112.500	5.000	27.136
MRFA		(no adduct)	598.636	3	112.500	5.000	25.000
MRFA		(no adduct)	623.636	3	112.500	5.000	25.000
MRFA		(no adduct)	648.636	3	112.500	5.000	25.000
MRFA		(no adduct)	673.636	3	112.500	5.000	25.000
MRFA		(no adduct)	698.636	3	112.500	5.000	25.000
MRFA		(no adduct)	723.636	3	112.500	5.000	25.000
MRFA		(no adduct)	746.328	3	112.500	5.000	20.385
MRFA		(no adduct)	778.021	3	112.500	5.000	25.000
MRFA		(no adduct)	796.707	3	112.500	5.000	12.373
MRFA		(no adduct)	824.393	3	112.500	5.000	25.000
MRFA		(no adduct)	845.910	3	112.500	5.000	18.034
MRFA		(no adduct)	876.427	3	112.500	5.000	25.000
MRFA		(no adduct)	901.427	3	112.500	5.000	25.000
MRFA		(no adduct)	926.427	3	112.500	5.000	25.000
MRFA		(no adduct)	951.427	3	112.500	5.000	25.000
MRFA		(no adduct)	976.427	3	112.500	5.000	25.000
MRFA		(no adduct)	1001.427	3	112.500	5.000	25.000
MRFA		(no adduct)	1026.427	3	112.500	5.000	25.000
MRFA		(no adduct)	1051.427	3	112.500	5.000	25.000
MRFA		(no adduct)	1076.427	3	112.500	5.000	25.000
MRFA		(no adduct)	1101.427	3	112.500	5.000	25.000
MRFA		(no adduct)	1126.427	3	112.500	5.000	25.000
MRFA		(no adduct)	1151.427	3	112.500	5.000	25.000
MRFA		(no adduct)	1181.964	3	112.500	5.000	36.073
MRFA		(no adduct)	412.500	3	117.500	5.000	25.000
MRFA		(no adduct)	437.500	3	117.500	5.000	25.000
MRFA		(no adduct)	462.500	3	117.500	5.000	25.000
MRFA		(no adduct)	487.500	3	117.500	5.000	25.000
MRFA		(no adduct)	512.500	3	117.500	5.000	25.000
MRFA		(no adduct)	537.500	3	117.500	5.000	25.000
MRFA		(no adduct)	562.500	3	117.500	5.000	25.000
MRFA		(no adduct)	587.500	3	117.500	5.000	25.000
MRFA		(no adduct)	612.500	3	117.500	5.000	25.000
MRFA		(no adduct)	637.500	3	117.500	5.000	25.000
MRFA		(no adduct)	668.090	3	117.500	5.000	36.180
MRFA		(no adduct)	707.680	3	117.500	5.000	25.000
MRFA		(no adduct)	732.680	3	117.500	5.000	25.000
MRFA		(no adduct)	757.680	3	117.500	5.000	25.000
MRFA		(no adduct)	782.680	3	117.500	5.000	25.000
MRFA		(no adduct)	807.680	3	117.500	5.000	25.000
MRFA		(no adduct)	832.680	3	117.500	5.000	25.000
MRFA		(no adduct)	857.680	3	117.500	5.000	25.000
MRFA		(no adduct)	882.680	3	117.500	5.000	25.000
MRFA		(no adduct)	907.680	3	117.500	5.000	25.000
MRFA		(no adduct)	932.680	3	117.500	5.000	25.000
MRFA		(no adduct)	957.680	3	117.500	5.000	25.000
MRFA		(no adduct)	982.680	3	117.500	5.000	25.000
MRFA		(no adduct)	1007.680	3	117.500	5.000	25.000
MRFA		(no adduct)	1032.680	3	117.500	5.000	25.000
MRFA		(no adduct)	1057.680	3	117.500	5.000	25.000
MRFA		(no adduct)	1082.680	3	117.500	5.000	25.000
MRFA		(no adduct)	1107.680	3	117.500	5.000	25.000
MRFA		(no adduct)	1132.680	3	117.500	5.000	25.000
MRFA		(no adduct)	1157.680	3	117.500	5.000	25.000
MRFA		(no adduct)	1185.090	3	117.500	5.000	29.820
MRFA		(no adduct)	412.500	3	122.500	5.000	25.000
MRFA		(no adduct)	437.500	3	122.500	5.000	25.000
MRFA		(no adduct)	462.500	3	122.500	5.000	25.000
MRFA		(no adduct)	487.500	3	122.500	5.000	25.000
MRFA		(no adduct)	512.500	3	122.500	5.000	25.000
MRFA		(no adduct)	537.500	3	122.500	5.000	25.000
MRFA		(no adduct)	562.500	3	122.500	5.000	25.000
MRFA		(no adduct)	587.500	3	122.500	5.000	25.000
MRFA		(no adduct)	612.500	3	122.500	5.000	25.000
MRFA		(no adduct)	637.500	3	122.500	5.000	25.000
MRFA		(no adduct)	662.500	3	122.500	5.000	25.000
MRFA		(no adduct)	687.500	3	122.500	5.000	25.000
MRFA		(no adduct)	712.500	3	122.500	5.000	25.000
MRFA		(no adduct)	737.500	3	122.500	5.000	25.000
MRFA		(no adduct)	762.500	3	122.500	5.000	25.000
MRFA		(no adduct)	787.500	3	122.500	5.000	25.000
MRFA		(no adduct)	812.500	3	122.500	5.000	25.000
MRFA		(no adduct)	837.500	3	122.500	5.000	25.000
MRFA		(no adduct)	862.500	3	122.500	5.000	25.000
MRFA		(no adduct)	887.500	3	122.500	5.000	25.000
MRFA		(no adduct)	912.500	3	122.500	5.000	25.000
MRFA		(no adduct)	937.500	3	122.500	5.000	25.000
MRFA		(no adduct)	962.500	3	122.500	5.000	25.000
MRFA		(no adduct)	987.500	3	122.500	5.000	25.000
MRFA		(no adduct)	1012.500	3	122.500	5.000	25.000
MRFA		(no adduct)	1037.500	3	122.500	5.000	25.000
MRFA		(no adduct)	1062.500	3	122.500	5.000	25.000
MRFA		(no adduct)	1087.500	3	122.500	5.000	25.000
MRFA		(no adduct)	1112.500	3	122.500	5.000	25.000
MRFA		(no adduct)	1137.500	3	122.500	5.000	25.000
MRFA		(no adduct)	1162.500	3	122.500	5.000	25.000
MRFA		(no adduct)	1187.500	3	122.500	5.000	25.000
MRFA		(no adduct)	412.500	3	127.500	5.000	25.000
MRFA		(no adduct)	437.500	3	127.500	5.000	25.000
MRFA		(no adduct)	462.500	3	127.500	5.000	25.000
MRFA		(no adduct)	487.500	3	127.500	5.000	25.000
MRFA		(no adduct)	512.500	3	127.500	5.000	25.000
MRFA		(no adduct)	537.500	3	127.500	5.000	25.000
MRFA		(no adduct)	562.500	3	127.500	5.000	25.000
MRFA		(no adduct)	587.500	3	127.500	5.000	25.000
MRFA		(no adduct)	612.500	3	127.500	5.000	25.000
MRFA		(no adduct)	637.500	3	127.500	5.000	25.000
MRFA		(no adduct)	662.500	3	127.500	5.000	25.000
MRFA		(no adduct)	687.500	3	127.500	5.000	25.000
MRFA		(no adduct)	712.500	3	127.500	5.000	25.000
MRFA		(no adduct)	737.500	3	127.500	5.000	25.000
MRFA		(no adduct)	762.500	3	127.500	5.000	25.000
MRFA		(no adduct)	787.500	3	127.500	5.000	25.000
MRFA		(no adduct)	812.500	3	127.500	5.000	25.000
MRFA		(no adduct)	837.500	3	127.500	5.000	25.000
MRFA		(no adduct)	862.500	3	127.500	5.000	25.000
MRFA		(no adduct)	887.500	3	127.500	5.000	25.000
MRFA		(no adduct)	912.500	3	127.500	5.000	25.000
MRFA		(no adduct)	937.500	3	127.500	5.000	25.000
MRFA		(no adduct)	962.500	3	127.500	5.000	25.000
MRFA		(no adduct)	987.500	3	127.500	5.000	25.000
MRFA		(no adduct)	1012.500	3	127.500	5.000	25.000
MRFA		(no adduct)	1037.500	3	127.500	5.000	25.000
MRFA		(no adduct)	1062.500	3	127.500	5.000	25.000
MRFA		(no adduct)	1087.500	3	127.500	5.000	25.000
MRFA		(no adduct)	1112.500	3	127.500	5.000	25.000
MRFA		(no adduct)	1137.500	3	127.500	5.000	25.000
MRFA		(no adduct)	1162.500	3	127.500	5.000	25.000
MRFA		(no adduct)	1187.500	3	127.500	5.000	25.000
