## Supplement information 1 for "High-throughput and in-depth analysis of plasma proteome by UV-assisted protein digestion, 5-plex labeling and MS-based high abundance protein removal method": peptide-480-new_50_timein10min.csv

Compound	Formula	Adduct	m/z	z	RT Time (min)	Window (min)	Isolation Window (m/z)
MRFA		(no adduct)	412.500	3	5.000	10.000	25.000
MRFA		(no adduct)	437.500	3	5.000	10.000	25.000
MRFA		(no adduct)	462.500	3	5.000	10.000	25.000
MRFA		(no adduct)	487.500	3	5.000	10.000	25.000
MRFA		(no adduct)	512.500	3	5.000	10.000	25.000
MRFA		(no adduct)	537.500	3	5.000	10.000	25.000
MRFA		(no adduct)	562.500	3	5.000	10.000	25.000
MRFA		(no adduct)	587.500	3	5.000	10.000	25.000
MRFA		(no adduct)	612.500	3	5.000	10.000	25.000
MRFA		(no adduct)	637.500	3	5.000	10.000	25.000
MRFA		(no adduct)	662.500	3	5.000	10.000	25.000
MRFA		(no adduct)	687.500	3	5.000	10.000	25.000
MRFA		(no adduct)	712.500	3	5.000	10.000	25.000
MRFA		(no adduct)	737.500	3	5.000	10.000	25.000
MRFA		(no adduct)	762.500	3	5.000	10.000	25.000
MRFA		(no adduct)	787.500	3	5.000	10.000	25.000
MRFA		(no adduct)	812.500	3	5.000	10.000	25.000
MRFA		(no adduct)	837.500	3	5.000	10.000	25.000
MRFA		(no adduct)	862.500	3	5.000	10.000	25.000
MRFA		(no adduct)	887.500	3	5.000	10.000	25.000
MRFA		(no adduct)	912.500	3	5.000	10.000	25.000
MRFA		(no adduct)	937.500	3	5.000	10.000	25.000
MRFA		(no adduct)	962.500	3	5.000	10.000	25.000
MRFA		(no adduct)	987.500	3	5.000	10.000	25.000
MRFA		(no adduct)	1012.500	3	5.000	10.000	25.000
MRFA		(no adduct)	1037.500	3	5.000	10.000	25.000
MRFA		(no adduct)	1062.500	3	5.000	10.000	25.000
MRFA		(no adduct)	1087.500	3	5.000	10.000	25.000
MRFA		(no adduct)	1112.500	3	5.000	10.000	25.000
MRFA		(no adduct)	1137.500	3	5.000	10.000	25.000
MRFA		(no adduct)	1162.500	3	5.000	10.000	25.000
MRFA		(no adduct)	1187.500	3	5.000	10.000	25.000
MRFA		(no adduct)	412.500	3	15.000	10.000	25.000
MRFA		(no adduct)	437.500	3	15.000	10.000	25.000
MRFA		(no adduct)	462.500	3	15.000	10.000	25.000
MRFA		(no adduct)	487.500	3	15.000	10.000	25.000
MRFA		(no adduct)	509.870	3	15.000	10.000	19.740
MRFA		(no adduct)	531.007	3	15.000	10.000	4.534
MRFA		(no adduct)	554.518	3	15.000	10.000	24.488
MRFA		(no adduct)	588.262	3	15.000	10.000	25.000
MRFA		(no adduct)	613.262	3	15.000	10.000	25.000
MRFA		(no adduct)	638.262	3	15.000	10.000	25.000
MRFA		(no adduct)	663.262	3	15.000	10.000	25.000
MRFA		(no adduct)	688.262	3	15.000	10.000	25.000
MRFA		(no adduct)	713.262	3	15.000	10.000	25.000
MRFA		(no adduct)	738.262	3	15.000	10.000	25.000
MRFA		(no adduct)	766.060	3	15.000	10.000	30.594
MRFA		(no adduct)	802.857	3	15.000	10.000	25.000
MRFA		(no adduct)	827.857	3	15.000	10.000	25.000
MRFA		(no adduct)	852.857	3	15.000	10.000	25.000
MRFA		(no adduct)	877.857	3	15.000	10.000	25.000
MRFA		(no adduct)	902.857	3	15.000	10.000	25.000
MRFA		(no adduct)	927.857	3	15.000	10.000	25.000
MRFA		(no adduct)	952.857	3	15.000	10.000	25.000
MRFA		(no adduct)	977.857	3	15.000	10.000	25.000
MRFA		(no adduct)	1002.857	3	15.000	10.000	25.000
MRFA		(no adduct)	1027.857	3	15.000	10.000	25.000
MRFA		(no adduct)	1052.857	3	15.000	10.000	25.000
MRFA		(no adduct)	1077.857	3	15.000	10.000	25.000
MRFA		(no adduct)	1102.857	3	15.000	10.000	25.000
MRFA		(no adduct)	1127.857	3	15.000	10.000	25.000
MRFA		(no adduct)	1152.857	3	15.000	10.000	25.000
MRFA		(no adduct)	1182.678	3	15.000	10.000	34.643
MRFA		(no adduct)	418.112	3	25.000	10.000	36.223
MRFA		(no adduct)	457.723	3	25.000	10.000	25.000
MRFA		(no adduct)	486.258	3	25.000	10.000	32.069
MRFA		(no adduct)	523.793	3	25.000	10.000	25.000
MRFA		(no adduct)	542.528	3	25.000	10.000	12.470
MRFA		(no adduct)	560.927	3	25.000	10.000	6.330
MRFA		(no adduct)	585.592	3	25.000	10.000	25.000
MRFA		(no adduct)	610.592	3	25.000	10.000	25.000
MRFA		(no adduct)	635.592	3	25.000	10.000	25.000
MRFA		(no adduct)	660.592	3	25.000	10.000	25.000
MRFA		(no adduct)	685.592	3	25.000	10.000	25.000
MRFA		(no adduct)	710.592	3	25.000	10.000	25.000
MRFA		(no adduct)	735.592	3	25.000	10.000	25.000
MRFA		(no adduct)	760.592	3	25.000	10.000	25.000
MRFA		(no adduct)	785.592	3	25.000	10.000	25.000
MRFA		(no adduct)	811.492	3	25.000	10.000	26.799
MRFA		(no adduct)	846.392	3	25.000	10.000	25.000
MRFA		(no adduct)	871.392	3	25.000	10.000	25.000
MRFA		(no adduct)	896.392	3	25.000	10.000	25.000
MRFA		(no adduct)	921.392	3	25.000	10.000	25.000
MRFA		(no adduct)	946.392	3	25.000	10.000	25.000
MRFA		(no adduct)	971.392	3	25.000	10.000	25.000
MRFA		(no adduct)	996.392	3	25.000	10.000	25.000
MRFA		(no adduct)	1021.392	3	25.000	10.000	25.000
MRFA		(no adduct)	1046.392	3	25.000	10.000	25.000
MRFA		(no adduct)	1071.392	3	25.000	10.000	25.000
MRFA		(no adduct)	1096.392	3	25.000	10.000	25.000
MRFA		(no adduct)	1121.392	3	25.000	10.000	25.000
MRFA		(no adduct)	1146.392	3	25.000	10.000	25.000
MRFA		(no adduct)	1171.392	3	25.000	10.000	25.000
MRFA		(no adduct)	1191.946	3	25.000	10.000	16.108
MRFA		(no adduct)	402.520	3	35.000	10.000	5.040
MRFA		(no adduct)	422.047	3	35.000	10.000	16.014
MRFA		(no adduct)	451.555	3	35.000	10.000	25.000
MRFA		(no adduct)	470.057	3	35.000	10.000	12.006
MRFA		(no adduct)	497.560	3	35.000	10.000	25.000
MRFA		(no adduct)	522.560	3	35.000	10.000	25.000
MRFA		(no adduct)	547.560	3	35.000	10.000	25.000
MRFA		(no adduct)	572.560	3	35.000	10.000	25.000
MRFA		(no adduct)	597.183	3	35.000	10.000	24.246
MRFA		(no adduct)	632.567	3	35.000	10.000	28.521
MRFA		(no adduct)	668.328	3	35.000	10.000	25.000
MRFA		(no adduct)	698.332	3	35.000	10.000	35.009
MRFA		(no adduct)	737.337	3	35.000	10.000	25.000
MRFA		(no adduct)	762.337	3	35.000	10.000	25.000
MRFA		(no adduct)	787.337	3	35.000	10.000	25.000
MRFA		(no adduct)	812.337	3	35.000	10.000	25.000
MRFA		(no adduct)	837.337	3	35.000	10.000	25.000
MRFA		(no adduct)	862.337	3	35.000	10.000	25.000
MRFA		(no adduct)	887.337	3	35.000	10.000	25.000
MRFA		(no adduct)	912.337	3	35.000	10.000	25.000
MRFA		(no adduct)	937.337	3	35.000	10.000	25.000
MRFA		(no adduct)	962.337	3	35.000	10.000	25.000
MRFA		(no adduct)	987.337	3	35.000	10.000	25.000
MRFA		(no adduct)	1012.337	3	35.000	10.000	25.000
MRFA		(no adduct)	1037.337	3	35.000	10.000	25.000
MRFA		(no adduct)	1062.337	3	35.000	10.000	25.000
MRFA		(no adduct)	1087.337	3	35.000	10.000	25.000
MRFA		(no adduct)	1112.337	3	35.000	10.000	25.000
MRFA		(no adduct)	1137.337	3	35.000	10.000	25.000
MRFA		(no adduct)	1162.337	3	35.000	10.000	25.000
MRFA		(no adduct)	1187.418	3	35.000	10.000	25.163
MRFA		(no adduct)	402.520	3	45.000	10.000	5.040
MRFA		(no adduct)	426.540	3	45.000	10.000	25.000
MRFA		(no adduct)	449.395	3	45.000	10.000	20.709
MRFA		(no adduct)	481.249	3	45.000	10.000	25.000
MRFA		(no adduct)	506.249	3	45.000	10.000	25.000
MRFA		(no adduct)	531.249	3	45.000	10.000	25.000
MRFA		(no adduct)	556.249	3	45.000	10.000	25.000
MRFA		(no adduct)	581.249	3	45.000	10.000	25.000
MRFA		(no adduct)	601.528	3	45.000	10.000	15.557
MRFA		(no adduct)	621.065	3	45.000	10.000	5.517
MRFA		(no adduct)	644.775	3	45.000	10.000	2.025
MRFA		(no adduct)	667.288	3	45.000	10.000	25.000
MRFA		(no adduct)	692.288	3	45.000	10.000	25.000
MRFA		(no adduct)	717.288	3	45.000	10.000	25.000
MRFA		(no adduct)	742.288	3	45.000	10.000	25.000
MRFA		(no adduct)	767.288	3	45.000	10.000	25.000
MRFA		(no adduct)	790.322	3	45.000	10.000	21.067
MRFA		(no adduct)	822.355	3	45.000	10.000	25.000
MRFA		(no adduct)	847.355	3	45.000	10.000	25.000
MRFA		(no adduct)	872.355	3	45.000	10.000	25.000
MRFA		(no adduct)	897.355	3	45.000	10.000	25.000
MRFA		(no adduct)	922.355	3	45.000	10.000	25.000
MRFA		(no adduct)	947.355	3	45.000	10.000	25.000
MRFA		(no adduct)	972.355	3	45.000	10.000	25.000
MRFA		(no adduct)	997.355	3	45.000	10.000	25.000
MRFA		(no adduct)	1022.355	3	45.000	10.000	25.000
MRFA		(no adduct)	1047.355	3	45.000	10.000	25.000
MRFA		(no adduct)	1072.355	3	45.000	10.000	25.000
MRFA		(no adduct)	1097.355	3	45.000	10.000	25.000
MRFA		(no adduct)	1122.355	3	45.000	10.000	25.000
MRFA		(no adduct)	1147.355	3	45.000	10.000	25.000
MRFA		(no adduct)	1172.355	3	45.000	10.000	25.000
MRFA		(no adduct)	1192.428	3	45.000	10.000	15.145
MRFA		(no adduct)	412.500	3	55.000	10.000	25.000
MRFA		(no adduct)	442.375	3	55.000	10.000	34.749
MRFA		(no adduct)	481.249	3	55.000	10.000	25.000
MRFA		(no adduct)	506.249	3	55.000	10.000	25.000
MRFA		(no adduct)	526.081	3	55.000	10.000	14.664
MRFA		(no adduct)	553.628	3	55.000	10.000	3.622
MRFA		(no adduct)	580.965	3	55.000	10.000	33.053
MRFA		(no adduct)	617.066	3	55.000	10.000	10.495
MRFA		(no adduct)	635.305	3	55.000	10.000	4.963
MRFA		(no adduct)	661.070	3	55.000	10.000	28.566
MRFA		(no adduct)	696.853	3	55.000	10.000	25.000
MRFA		(no adduct)	721.853	3	55.000	10.000	25.000
MRFA		(no adduct)	746.853	3	55.000	10.000	25.000
MRFA		(no adduct)	771.853	3	55.000	10.000	25.000
MRFA		(no adduct)	792.604	3	55.000	10.000	16.502
MRFA		(no adduct)	813.417	3	55.000	10.000	5.108
MRFA		(no adduct)	837.471	3	55.000	10.000	25.000
MRFA		(no adduct)	865.453	3	55.000	10.000	30.964
MRFA		(no adduct)	893.959	3	55.000	10.000	8.049
MRFA		(no adduct)	919.484	3	55.000	10.000	25.000
MRFA		(no adduct)	944.484	3	55.000	10.000	25.000
MRFA		(no adduct)	969.484	3	55.000	10.000	25.000
MRFA		(no adduct)	994.484	3	55.000	10.000	25.000
MRFA		(no adduct)	1019.484	3	55.000	10.000	25.000
MRFA		(no adduct)	1044.484	3	55.000	10.000	25.000
MRFA		(no adduct)	1069.484	3	55.000	10.000	25.000
MRFA		(no adduct)	1092.171	3	55.000	10.000	20.374
MRFA		(no adduct)	1123.857	3	55.000	10.000	25.000
MRFA		(no adduct)	1148.857	3	55.000	10.000	25.000
MRFA		(no adduct)	1173.857	3	55.000	10.000	25.000
MRFA		(no adduct)	1193.179	3	55.000	10.000	13.643
MRFA		(no adduct)	412.500	3	65.000	10.000	25.000
MRFA		(no adduct)	437.500	3	65.000	10.000	25.000
MRFA		(no adduct)	462.500	3	65.000	10.000	25.000
MRFA		(no adduct)	489.405	3	65.000	10.000	28.810
MRFA		(no adduct)	525.310	3	65.000	10.000	25.000
MRFA		(no adduct)	546.624	3	65.000	10.000	17.629
MRFA		(no adduct)	576.939	3	65.000	10.000	25.000
MRFA		(no adduct)	607.614	3	65.000	10.000	36.350
MRFA		(no adduct)	636.288	3	65.000	10.000	2.998
MRFA		(no adduct)	661.053	3	65.000	10.000	28.532
MRFA		(no adduct)	696.819	3	65.000	10.000	25.000
MRFA		(no adduct)	721.819	3	65.000	10.000	25.000
MRFA		(no adduct)	746.819	3	65.000	10.000	25.000
MRFA		(no adduct)	771.819	3	65.000	10.000	25.000
MRFA		(no adduct)	800.145	3	65.000	10.000	31.652
MRFA		(no adduct)	837.471	3	65.000	10.000	25.000
MRFA		(no adduct)	865.453	3	65.000	10.000	30.964
MRFA		(no adduct)	902.435	3	65.000	10.000	25.000
MRFA		(no adduct)	927.435	3	65.000	10.000	25.000
MRFA		(no adduct)	952.435	3	65.000	10.000	25.000
MRFA		(no adduct)	977.435	3	65.000	10.000	25.000
MRFA		(no adduct)	1002.435	3	65.000	10.000	25.000
MRFA		(no adduct)	1027.435	3	65.000	10.000	25.000
MRFA		(no adduct)	1052.435	3	65.000	10.000	25.000
MRFA		(no adduct)	1077.435	3	65.000	10.000	25.000
MRFA		(no adduct)	1102.435	3	65.000	10.000	25.000
MRFA		(no adduct)	1127.435	3	65.000	10.000	25.000
MRFA		(no adduct)	1152.435	3	65.000	10.000	25.000
MRFA		(no adduct)	1182.468	3	65.000	10.000	35.065
MRFA		(no adduct)	412.500	3	75.000	10.000	25.000
MRFA		(no adduct)	437.500	3	75.000	10.000	25.000
MRFA		(no adduct)	467.726	3	75.000	10.000	35.452
MRFA		(no adduct)	498.751	3	75.000	10.000	8.598
MRFA		(no adduct)	525.310	3	75.000	10.000	25.000
MRFA		(no adduct)	550.310	3	75.000	10.000	25.000
MRFA		(no adduct)	575.310	3	75.000	10.000	25.000
MRFA		(no adduct)	599.565	3	75.000	10.000	23.510
MRFA		(no adduct)	632.820	3	75.000	10.000	25.000
MRFA		(no adduct)	657.820	3	75.000	10.000	25.000
MRFA		(no adduct)	682.820	3	75.000	10.000	25.000
MRFA		(no adduct)	712.622	3	75.000	10.000	34.606
MRFA		(no adduct)	741.147	3	75.000	10.000	4.444
MRFA		(no adduct)	754.345	3	75.000	10.000	3.951
MRFA		(no adduct)	777.820	3	75.000	10.000	25.000
MRFA		(no adduct)	802.820	3	75.000	10.000	25.000
MRFA		(no adduct)	827.820	3	75.000	10.000	25.000
MRFA		(no adduct)	853.119	3	75.000	10.000	25.597
MRFA		(no adduct)	889.099	3	75.000	10.000	28.364
MRFA		(no adduct)	924.781	3	75.000	10.000	25.000
MRFA		(no adduct)	949.781	3	75.000	10.000	25.000
MRFA		(no adduct)	974.781	3	75.000	10.000	25.000
MRFA		(no adduct)	999.781	3	75.000	10.000	25.000
MRFA		(no adduct)	1024.781	3	75.000	10.000	25.000
MRFA		(no adduct)	1049.781	3	75.000	10.000	25.000
MRFA		(no adduct)	1074.781	3	75.000	10.000	25.000
MRFA		(no adduct)	1099.781	3	75.000	10.000	25.000
MRFA		(no adduct)	1124.781	3	75.000	10.000	25.000
MRFA		(no adduct)	1149.781	3	75.000	10.000	25.000
MRFA		(no adduct)	1174.781	3	75.000	10.000	25.000
MRFA		(no adduct)	1193.641	3	75.000	10.000	12.719
MRFA		(no adduct)	412.500	3	85.000	10.000	25.000
MRFA		(no adduct)	437.500	3	85.000	10.000	25.000
MRFA		(no adduct)	462.500	3	85.000	10.000	25.000
MRFA		(no adduct)	488.901	3	85.000	10.000	27.803
MRFA		(no adduct)	524.303	3	85.000	10.000	25.000
MRFA		(no adduct)	549.303	3	85.000	10.000	25.000
MRFA		(no adduct)	574.303	3	85.000	10.000	25.000
MRFA		(no adduct)	599.303	3	85.000	10.000	25.000
MRFA		(no adduct)	626.586	3	85.000	10.000	29.566
MRFA		(no adduct)	662.869	3	85.000	10.000	25.000
MRFA		(no adduct)	687.869	3	85.000	10.000	25.000
MRFA		(no adduct)	712.869	3	85.000	10.000	25.000
MRFA		(no adduct)	734.369	3	85.000	10.000	18.000
MRFA		(no adduct)	764.869	3	85.000	10.000	25.000
MRFA		(no adduct)	789.869	3	85.000	10.000	25.000
MRFA		(no adduct)	814.869	3	85.000	10.000	25.000
MRFA		(no adduct)	839.869	3	85.000	10.000	25.000
MRFA		(no adduct)	864.869	3	85.000	10.000	25.000
MRFA		(no adduct)	890.325	3	85.000	10.000	25.912
MRFA		(no adduct)	924.781	3	85.000	10.000	25.000
MRFA		(no adduct)	955.613	3	85.000	10.000	36.663
MRFA		(no adduct)	995.445	3	85.000	10.000	25.000
MRFA		(no adduct)	1020.445	3	85.000	10.000	25.000
MRFA		(no adduct)	1045.445	3	85.000	10.000	25.000
MRFA		(no adduct)	1070.445	3	85.000	10.000	25.000
MRFA		(no adduct)	1095.445	3	85.000	10.000	25.000
MRFA		(no adduct)	1120.445	3	85.000	10.000	25.000
MRFA		(no adduct)	1145.445	3	85.000	10.000	25.000
MRFA		(no adduct)	1170.445	3	85.000	10.000	25.000
MRFA		(no adduct)	1191.472	3	85.000	10.000	17.055
MRFA		(no adduct)	412.500	3	95.000	10.000	25.000
MRFA		(no adduct)	434.358	3	95.000	10.000	18.716
MRFA		(no adduct)	465.216	3	95.000	10.000	25.000
MRFA		(no adduct)	490.216	3	95.000	10.000	25.000
MRFA		(no adduct)	521.080	3	95.000	10.000	36.727
MRFA		(no adduct)	560.943	3	95.000	10.000	25.000
MRFA		(no adduct)	585.943	3	95.000	10.000	25.000
MRFA		(no adduct)	610.943	3	95.000	10.000	25.000
MRFA		(no adduct)	635.943	3	95.000	10.000	25.000
MRFA		(no adduct)	663.157	3	95.000	10.000	29.426
MRFA		(no adduct)	699.370	3	95.000	10.000	25.000
MRFA		(no adduct)	721.040	3	95.000	10.000	18.340
MRFA		(no adduct)	751.709	3	95.000	10.000	25.000
MRFA		(no adduct)	776.709	3	95.000	10.000	25.000
MRFA		(no adduct)	796.367	3	95.000	10.000	14.316
MRFA		(no adduct)	832.410	3	95.000	10.000	25.000
MRFA		(no adduct)	857.410	3	95.000	10.000	25.000
MRFA		(no adduct)	882.410	3	95.000	10.000	25.000
MRFA		(no adduct)	907.410	3	95.000	10.000	25.000
MRFA		(no adduct)	932.410	3	95.000	10.000	25.000
MRFA		(no adduct)	957.410	3	95.000	10.000	25.000
MRFA		(no adduct)	982.410	3	95.000	10.000	25.000
MRFA		(no adduct)	1007.410	3	95.000	10.000	25.000
MRFA		(no adduct)	1032.410	3	95.000	10.000	25.000
MRFA		(no adduct)	1057.410	3	95.000	10.000	25.000
MRFA		(no adduct)	1082.410	3	95.000	10.000	25.000
MRFA		(no adduct)	1107.410	3	95.000	10.000	25.000
MRFA		(no adduct)	1132.410	3	95.000	10.000	25.000
MRFA		(no adduct)	1157.410	3	95.000	10.000	25.000
MRFA		(no adduct)	1184.955	3	95.000	10.000	30.090
MRFA		(no adduct)	412.500	3	105.000	10.000	25.000
MRFA		(no adduct)	437.500	3	105.000	10.000	25.000
MRFA		(no adduct)	462.500	3	105.000	10.000	25.000
MRFA		(no adduct)	487.500	3	105.000	10.000	25.000
MRFA		(no adduct)	512.500	3	105.000	10.000	25.000
MRFA		(no adduct)	541.549	3	105.000	10.000	33.099
MRFA		(no adduct)	582.970	3	105.000	10.000	31.742
MRFA		(no adduct)	620.341	3	105.000	10.000	25.000
MRFA		(no adduct)	645.341	3	105.000	10.000	25.000
MRFA		(no adduct)	670.341	3	105.000	10.000	25.000
MRFA		(no adduct)	695.341	3	105.000	10.000	25.000
MRFA		(no adduct)	720.341	3	105.000	10.000	25.000
MRFA		(no adduct)	745.341	3	105.000	10.000	25.000
MRFA		(no adduct)	770.341	3	105.000	10.000	25.000
MRFA		(no adduct)	795.341	3	105.000	10.000	25.000
MRFA		(no adduct)	823.368	3	105.000	10.000	31.054
MRFA		(no adduct)	861.085	3	105.000	10.000	25.000
MRFA		(no adduct)	889.948	3	105.000	10.000	32.725
MRFA		(no adduct)	927.810	3	105.000	10.000	25.000
MRFA		(no adduct)	952.810	3	105.000	10.000	25.000
MRFA		(no adduct)	977.810	3	105.000	10.000	25.000
MRFA		(no adduct)	1002.810	3	105.000	10.000	25.000
MRFA		(no adduct)	1027.810	3	105.000	10.000	25.000
MRFA		(no adduct)	1052.810	3	105.000	10.000	25.000
MRFA		(no adduct)	1077.810	3	105.000	10.000	25.000
MRFA		(no adduct)	1102.810	3	105.000	10.000	25.000
MRFA		(no adduct)	1127.810	3	105.000	10.000	25.000
MRFA		(no adduct)	1152.810	3	105.000	10.000	25.000
MRFA		(no adduct)	1182.655	3	105.000	10.000	34.690
MRFA		(no adduct)	412.500	3	115.000	10.000	25.000
MRFA		(no adduct)	437.500	3	115.000	10.000	25.000
MRFA		(no adduct)	462.500	3	115.000	10.000	25.000
MRFA		(no adduct)	487.500	3	115.000	10.000	25.000
MRFA		(no adduct)	512.500	3	115.000	10.000	25.000
MRFA		(no adduct)	537.500	3	115.000	10.000	25.000
MRFA		(no adduct)	563.568	3	115.000	10.000	27.136
MRFA		(no adduct)	598.636	3	115.000	10.000	25.000
MRFA		(no adduct)	623.636	3	115.000	10.000	25.000
MRFA		(no adduct)	648.636	3	115.000	10.000	25.000
MRFA		(no adduct)	673.658	3	115.000	10.000	25.044
MRFA		(no adduct)	707.680	3	115.000	10.000	25.000
MRFA		(no adduct)	738.350	3	115.000	10.000	36.341
MRFA		(no adduct)	778.021	3	115.000	10.000	25.000
MRFA		(no adduct)	796.707	3	115.000	10.000	12.373
MRFA		(no adduct)	824.393	3	115.000	10.000	25.000
MRFA		(no adduct)	845.910	3	115.000	10.000	18.034
MRFA		(no adduct)	876.427	3	115.000	10.000	25.000
MRFA		(no adduct)	901.427	3	115.000	10.000	25.000
MRFA		(no adduct)	926.427	3	115.000	10.000	25.000
MRFA		(no adduct)	951.427	3	115.000	10.000	25.000
MRFA		(no adduct)	976.427	3	115.000	10.000	25.000
MRFA		(no adduct)	1001.427	3	115.000	10.000	25.000
MRFA		(no adduct)	1026.427	3	115.000	10.000	25.000
MRFA		(no adduct)	1051.427	3	115.000	10.000	25.000
MRFA		(no adduct)	1076.427	3	115.000	10.000	25.000
MRFA		(no adduct)	1101.427	3	115.000	10.000	25.000
MRFA		(no adduct)	1126.427	3	115.000	10.000	25.000
MRFA		(no adduct)	1151.427	3	115.000	10.000	25.000
MRFA		(no adduct)	1181.964	3	115.000	10.000	36.073
MRFA		(no adduct)	412.500	3	125.000	10.000	25.000
MRFA		(no adduct)	437.500	3	125.000	10.000	25.000
MRFA		(no adduct)	462.500	3	125.000	10.000	25.000
MRFA		(no adduct)	487.500	3	125.000	10.000	25.000
MRFA		(no adduct)	512.500	3	125.000	10.000	25.000
MRFA		(no adduct)	537.500	3	125.000	10.000	25.000
MRFA		(no adduct)	562.500	3	125.000	10.000	25.000
MRFA		(no adduct)	587.500	3	125.000	10.000	25.000
MRFA		(no adduct)	612.500	3	125.000	10.000	25.000
MRFA		(no adduct)	637.500	3	125.000	10.000	25.000
MRFA		(no adduct)	662.500	3	125.000	10.000	25.000
MRFA		(no adduct)	687.500	3	125.000	10.000	25.000
MRFA		(no adduct)	712.500	3	125.000	10.000	25.000
MRFA		(no adduct)	737.500	3	125.000	10.000	25.000
MRFA		(no adduct)	762.500	3	125.000	10.000	25.000
MRFA		(no adduct)	787.500	3	125.000	10.000	25.000
MRFA		(no adduct)	812.500	3	125.000	10.000	25.000
MRFA		(no adduct)	837.500	3	125.000	10.000	25.000
MRFA		(no adduct)	862.500	3	125.000	10.000	25.000
MRFA		(no adduct)	887.500	3	125.000	10.000	25.000
MRFA		(no adduct)	912.500	3	125.000	10.000	25.000
MRFA		(no adduct)	937.500	3	125.000	10.000	25.000
MRFA		(no adduct)	962.500	3	125.000	10.000	25.000
MRFA		(no adduct)	987.500	3	125.000	10.000	25.000
MRFA		(no adduct)	1012.500	3	125.000	10.000	25.000
MRFA		(no adduct)	1037.500	3	125.000	10.000	25.000
MRFA		(no adduct)	1062.500	3	125.000	10.000	25.000
MRFA		(no adduct)	1087.500	3	125.000	10.000	25.000
MRFA		(no adduct)	1112.500	3	125.000	10.000	25.000
MRFA		(no adduct)	1137.500	3	125.000	10.000	25.000
MRFA		(no adduct)	1162.500	3	125.000	10.000	25.000
MRFA		(no adduct)	1187.500	3	125.000	10.000	25.000
