## Supplement information 1 for "High-throughput and in-depth analysis of plasma proteome by UV-assisted protein digestion, 5-plex labeling and MS-based high abundance protein removal method": peptide-480-new_100_timein5min.csv

Compound	Formula	Adduct	m/z	z	RT Time (min)	Window (min)	Isolation Window (m/z)
MRFA		(no adduct)	412.500	3	2.500	5.000	25.000
MRFA		(no adduct)	437.500	3	2.500	5.000	25.000
MRFA		(no adduct)	462.500	3	2.500	5.000	25.000
MRFA		(no adduct)	487.500	3	2.500	5.000	25.000
MRFA		(no adduct)	512.500	3	2.500	5.000	25.000
MRFA		(no adduct)	537.500	3	2.500	5.000	25.000
MRFA		(no adduct)	562.500	3	2.500	5.000	25.000
MRFA		(no adduct)	587.500	3	2.500	5.000	25.000
MRFA		(no adduct)	612.500	3	2.500	5.000	25.000
MRFA		(no adduct)	637.500	3	2.500	5.000	25.000
MRFA		(no adduct)	662.500	3	2.500	5.000	25.000
MRFA		(no adduct)	687.500	3	2.500	5.000	25.000
MRFA		(no adduct)	712.500	3	2.500	5.000	25.000
MRFA		(no adduct)	737.500	3	2.500	5.000	25.000
MRFA		(no adduct)	762.500	3	2.500	5.000	25.000
MRFA		(no adduct)	787.500	3	2.500	5.000	25.000
MRFA		(no adduct)	812.500	3	2.500	5.000	25.000
MRFA		(no adduct)	837.500	3	2.500	5.000	25.000
MRFA		(no adduct)	862.500	3	2.500	5.000	25.000
MRFA		(no adduct)	887.500	3	2.500	5.000	25.000
MRFA		(no adduct)	912.500	3	2.500	5.000	25.000
MRFA		(no adduct)	937.500	3	2.500	5.000	25.000
MRFA		(no adduct)	962.500	3	2.500	5.000	25.000
MRFA		(no adduct)	987.500	3	2.500	5.000	25.000
MRFA		(no adduct)	1012.500	3	2.500	5.000	25.000
MRFA		(no adduct)	1037.500	3	2.500	5.000	25.000
MRFA		(no adduct)	1062.500	3	2.500	5.000	25.000
MRFA		(no adduct)	1087.500	3	2.500	5.000	25.000
MRFA		(no adduct)	1112.500	3	2.500	5.000	25.000
MRFA		(no adduct)	1137.500	3	2.500	5.000	25.000
MRFA		(no adduct)	1162.500	3	2.500	5.000	25.000
MRFA		(no adduct)	1187.500	3	2.500	5.000	25.000
MRFA		(no adduct)	412.500	3	7.500	5.000	25.000
MRFA		(no adduct)	437.500	3	7.500	5.000	25.000
MRFA		(no adduct)	462.500	3	7.500	5.000	25.000
MRFA		(no adduct)	487.500	3	7.500	5.000	25.000
MRFA		(no adduct)	512.500	3	7.500	5.000	25.000
MRFA		(no adduct)	537.500	3	7.500	5.000	25.000
MRFA		(no adduct)	562.500	3	7.500	5.000	25.000
MRFA		(no adduct)	587.500	3	7.500	5.000	25.000
MRFA		(no adduct)	612.500	3	7.500	5.000	25.000
MRFA		(no adduct)	637.500	3	7.500	5.000	25.000
MRFA		(no adduct)	662.500	3	7.500	5.000	25.000
MRFA		(no adduct)	687.500	3	7.500	5.000	25.000
MRFA		(no adduct)	712.500	3	7.500	5.000	25.000
MRFA		(no adduct)	737.500	3	7.500	5.000	25.000
MRFA		(no adduct)	762.500	3	7.500	5.000	25.000
MRFA		(no adduct)	787.500	3	7.500	5.000	25.000
MRFA		(no adduct)	812.500	3	7.500	5.000	25.000
MRFA		(no adduct)	837.500	3	7.500	5.000	25.000
MRFA		(no adduct)	862.500	3	7.500	5.000	25.000
MRFA		(no adduct)	887.500	3	7.500	5.000	25.000
MRFA		(no adduct)	912.500	3	7.500	5.000	25.000
MRFA		(no adduct)	937.500	3	7.500	5.000	25.000
MRFA		(no adduct)	962.500	3	7.500	5.000	25.000
MRFA		(no adduct)	987.500	3	7.500	5.000	25.000
MRFA		(no adduct)	1012.500	3	7.500	5.000	25.000
MRFA		(no adduct)	1037.500	3	7.500	5.000	25.000
MRFA		(no adduct)	1062.500	3	7.500	5.000	25.000
MRFA		(no adduct)	1087.500	3	7.500	5.000	25.000
MRFA		(no adduct)	1112.500	3	7.500	5.000	25.000
MRFA		(no adduct)	1137.500	3	7.500	5.000	25.000
MRFA		(no adduct)	1162.500	3	7.500	5.000	25.000
MRFA		(no adduct)	1187.500	3	7.500	5.000	25.000
MRFA		(no adduct)	416.362	3	12.500	5.000	32.724
MRFA		(no adduct)	442.984	3	12.500	5.000	2.520
MRFA		(no adduct)	465.745	3	12.500	5.000	25.000
MRFA		(no adduct)	484.752	3	12.500	5.000	13.016
MRFA		(no adduct)	510.000	3	12.500	5.000	19.480
MRFA		(no adduct)	531.007	3	12.500	5.000	4.534
MRFA		(no adduct)	554.518	3	12.500	5.000	24.488
MRFA		(no adduct)	590.774	3	12.500	5.000	25.000
MRFA		(no adduct)	615.774	3	12.500	5.000	25.000
MRFA		(no adduct)	640.774	3	12.500	5.000	25.000
MRFA		(no adduct)	665.774	3	12.500	5.000	25.000
MRFA		(no adduct)	690.774	3	12.500	5.000	25.000
MRFA		(no adduct)	715.774	3	12.500	5.000	25.000
MRFA		(no adduct)	740.774	3	12.500	5.000	25.000
MRFA		(no adduct)	767.316	3	12.500	5.000	28.082
MRFA		(no adduct)	802.857	3	12.500	5.000	25.000
MRFA		(no adduct)	827.857	3	12.500	5.000	25.000
MRFA		(no adduct)	852.857	3	12.500	5.000	25.000
MRFA		(no adduct)	877.857	3	12.500	5.000	25.000
MRFA		(no adduct)	902.857	3	12.500	5.000	25.000
MRFA		(no adduct)	927.857	3	12.500	5.000	25.000
MRFA		(no adduct)	952.857	3	12.500	5.000	25.000
MRFA		(no adduct)	977.857	3	12.500	5.000	25.000
MRFA		(no adduct)	1002.857	3	12.500	5.000	25.000
MRFA		(no adduct)	1027.857	3	12.500	5.000	25.000
MRFA		(no adduct)	1052.857	3	12.500	5.000	25.000
MRFA		(no adduct)	1077.857	3	12.500	5.000	25.000
MRFA		(no adduct)	1102.857	3	12.500	5.000	25.000
MRFA		(no adduct)	1127.857	3	12.500	5.000	25.000
MRFA		(no adduct)	1152.857	3	12.500	5.000	25.000
MRFA		(no adduct)	1182.678	3	12.500	5.000	34.643
MRFA		(no adduct)	422.878	3	17.500	5.000	25.000
MRFA		(no adduct)	447.878	3	17.500	5.000	25.000
MRFA		(no adduct)	472.878	3	17.500	5.000	25.000
MRFA		(no adduct)	502.559	3	17.500	5.000	34.362
MRFA		(no adduct)	531.007	3	17.500	5.000	4.534
MRFA		(no adduct)	557.947	3	17.500	5.000	25.000
MRFA		(no adduct)	582.947	3	17.500	5.000	25.000
MRFA		(no adduct)	607.947	3	17.500	5.000	25.000
MRFA		(no adduct)	632.947	3	17.500	5.000	25.000
MRFA		(no adduct)	657.947	3	17.500	5.000	25.000
MRFA		(no adduct)	682.947	3	17.500	5.000	25.000
MRFA		(no adduct)	707.947	3	17.500	5.000	25.000
MRFA		(no adduct)	732.947	3	17.500	5.000	25.000
MRFA		(no adduct)	763.402	3	17.500	5.000	35.910
MRFA		(no adduct)	802.857	3	17.500	5.000	25.000
MRFA		(no adduct)	827.857	3	17.500	5.000	25.000
MRFA		(no adduct)	852.857	3	17.500	5.000	25.000
MRFA		(no adduct)	877.857	3	17.500	5.000	25.000
MRFA		(no adduct)	902.857	3	17.500	5.000	25.000
MRFA		(no adduct)	927.857	3	17.500	5.000	25.000
MRFA		(no adduct)	952.857	3	17.500	5.000	25.000
MRFA		(no adduct)	977.857	3	17.500	5.000	25.000
MRFA		(no adduct)	1002.857	3	17.500	5.000	25.000
MRFA		(no adduct)	1027.857	3	17.500	5.000	25.000
MRFA		(no adduct)	1052.857	3	17.500	5.000	25.000
MRFA		(no adduct)	1077.857	3	17.500	5.000	25.000
MRFA		(no adduct)	1102.857	3	17.500	5.000	25.000
MRFA		(no adduct)	1127.857	3	17.500	5.000	25.000
MRFA		(no adduct)	1152.857	3	17.500	5.000	25.000
MRFA		(no adduct)	1182.678	3	17.500	5.000	34.643
MRFA		(no adduct)	423.301	3	22.500	5.000	25.846
MRFA		(no adduct)	457.723	3	22.500	5.000	25.000
MRFA		(no adduct)	482.723	3	22.500	5.000	25.000
MRFA		(no adduct)	507.723	3	22.500	5.000	25.000
MRFA		(no adduct)	534.493	3	22.500	5.000	28.539
MRFA		(no adduct)	570.262	3	22.500	5.000	25.000
MRFA		(no adduct)	595.262	3	22.500	5.000	25.000
MRFA		(no adduct)	620.262	3	22.500	5.000	25.000
MRFA		(no adduct)	645.262	3	22.500	5.000	25.000
MRFA		(no adduct)	670.262	3	22.500	5.000	25.000
MRFA		(no adduct)	695.262	3	22.500	5.000	25.000
MRFA		(no adduct)	720.262	3	22.500	5.000	25.000
MRFA		(no adduct)	745.262	3	22.500	5.000	25.000
MRFA		(no adduct)	770.262	3	22.500	5.000	25.000
MRFA		(no adduct)	795.262	3	22.500	5.000	25.000
MRFA		(no adduct)	816.327	3	22.500	5.000	17.129
MRFA		(no adduct)	846.392	3	22.500	5.000	25.000
MRFA		(no adduct)	871.392	3	22.500	5.000	25.000
MRFA		(no adduct)	896.392	3	22.500	5.000	25.000
MRFA		(no adduct)	921.392	3	22.500	5.000	25.000
MRFA		(no adduct)	946.392	3	22.500	5.000	25.000
MRFA		(no adduct)	971.392	3	22.500	5.000	25.000
MRFA		(no adduct)	996.392	3	22.500	5.000	25.000
MRFA		(no adduct)	1021.392	3	22.500	5.000	25.000
MRFA		(no adduct)	1046.392	3	22.500	5.000	25.000
MRFA		(no adduct)	1071.392	3	22.500	5.000	25.000
MRFA		(no adduct)	1096.392	3	22.500	5.000	25.000
MRFA		(no adduct)	1121.392	3	22.500	5.000	25.000
MRFA		(no adduct)	1146.392	3	22.500	5.000	25.000
MRFA		(no adduct)	1171.392	3	22.500	5.000	25.000
MRFA		(no adduct)	1191.946	3	22.500	5.000	16.108
MRFA		(no adduct)	418.112	3	27.500	5.000	36.223
MRFA		(no adduct)	457.723	3	27.500	5.000	25.000
MRFA		(no adduct)	486.258	3	27.500	5.000	32.069
MRFA		(no adduct)	523.793	3	27.500	5.000	25.000
MRFA		(no adduct)	550.192	3	27.500	5.000	27.800
MRFA		(no adduct)	585.592	3	27.500	5.000	25.000
MRFA		(no adduct)	610.592	3	27.500	5.000	25.000
MRFA		(no adduct)	635.592	3	27.500	5.000	25.000
MRFA		(no adduct)	660.592	3	27.500	5.000	25.000
MRFA		(no adduct)	685.592	3	27.500	5.000	25.000
MRFA		(no adduct)	710.592	3	27.500	5.000	25.000
MRFA		(no adduct)	735.592	3	27.500	5.000	25.000
MRFA		(no adduct)	760.592	3	27.500	5.000	25.000
MRFA		(no adduct)	785.592	3	27.500	5.000	25.000
MRFA		(no adduct)	810.592	3	27.500	5.000	25.000
MRFA		(no adduct)	835.592	3	27.500	5.000	25.000
MRFA		(no adduct)	860.592	3	27.500	5.000	25.000
MRFA		(no adduct)	885.592	3	27.500	5.000	25.000
MRFA		(no adduct)	910.592	3	27.500	5.000	25.000
MRFA		(no adduct)	935.592	3	27.500	5.000	25.000
MRFA		(no adduct)	960.592	3	27.500	5.000	25.000
MRFA		(no adduct)	985.592	3	27.500	5.000	25.000
MRFA		(no adduct)	1010.592	3	27.500	5.000	25.000
MRFA		(no adduct)	1035.592	3	27.500	5.000	25.000
MRFA		(no adduct)	1060.592	3	27.500	5.000	25.000
MRFA		(no adduct)	1085.592	3	27.500	5.000	25.000
MRFA		(no adduct)	1110.592	3	27.500	5.000	25.000
MRFA		(no adduct)	1135.592	3	27.500	5.000	25.000
MRFA		(no adduct)	1160.592	3	27.500	5.000	25.000
MRFA		(no adduct)	1186.546	3	27.500	5.000	26.908
MRFA		(no adduct)	412.500	3	32.500	5.000	25.000
MRFA		(no adduct)	442.638	3	32.500	5.000	35.276
MRFA		(no adduct)	481.776	3	32.500	5.000	25.000
MRFA		(no adduct)	506.776	3	32.500	5.000	25.000
MRFA		(no adduct)	531.776	3	32.500	5.000	25.000
MRFA		(no adduct)	556.776	3	32.500	5.000	25.000
MRFA		(no adduct)	581.776	3	32.500	5.000	25.000
MRFA		(no adduct)	606.776	3	32.500	5.000	25.000
MRFA		(no adduct)	631.776	3	32.500	5.000	25.000
MRFA		(no adduct)	656.776	3	32.500	5.000	25.000
MRFA		(no adduct)	681.776	3	32.500	5.000	25.000
MRFA		(no adduct)	705.056	3	32.500	5.000	21.561
MRFA		(no adduct)	737.337	3	32.500	5.000	25.000
MRFA		(no adduct)	762.337	3	32.500	5.000	25.000
MRFA		(no adduct)	787.337	3	32.500	5.000	25.000
MRFA		(no adduct)	812.337	3	32.500	5.000	25.000
MRFA		(no adduct)	837.337	3	32.500	5.000	25.000
MRFA		(no adduct)	862.337	3	32.500	5.000	25.000
MRFA		(no adduct)	887.337	3	32.500	5.000	25.000
MRFA		(no adduct)	912.337	3	32.500	5.000	25.000
MRFA		(no adduct)	937.337	3	32.500	5.000	25.000
MRFA		(no adduct)	962.337	3	32.500	5.000	25.000
MRFA		(no adduct)	987.337	3	32.500	5.000	25.000
MRFA		(no adduct)	1012.337	3	32.500	5.000	25.000
MRFA		(no adduct)	1037.337	3	32.500	5.000	25.000
MRFA		(no adduct)	1062.337	3	32.500	5.000	25.000
MRFA		(no adduct)	1087.337	3	32.500	5.000	25.000
MRFA		(no adduct)	1112.337	3	32.500	5.000	25.000
MRFA		(no adduct)	1137.337	3	32.500	5.000	25.000
MRFA		(no adduct)	1162.337	3	32.500	5.000	25.000
MRFA		(no adduct)	1187.418	3	32.500	5.000	25.163
MRFA		(no adduct)	402.520	3	37.500	5.000	5.040
MRFA		(no adduct)	422.047	3	37.500	5.000	16.014
MRFA		(no adduct)	451.555	3	37.500	5.000	25.000
MRFA		(no adduct)	470.057	3	37.500	5.000	12.006
MRFA		(no adduct)	497.560	3	37.500	5.000	25.000
MRFA		(no adduct)	522.560	3	37.500	5.000	25.000
MRFA		(no adduct)	547.560	3	37.500	5.000	25.000
MRFA		(no adduct)	567.205	3	37.500	5.000	14.290
MRFA		(no adduct)	597.885	3	37.500	5.000	22.843
MRFA		(no adduct)	632.567	3	37.500	5.000	28.521
MRFA		(no adduct)	668.328	3	37.500	5.000	25.000
MRFA		(no adduct)	693.328	3	37.500	5.000	25.000
MRFA		(no adduct)	718.328	3	37.500	5.000	25.000
MRFA		(no adduct)	743.328	3	37.500	5.000	25.000
MRFA		(no adduct)	768.328	3	37.500	5.000	25.000
MRFA		(no adduct)	793.328	3	37.500	5.000	25.000
MRFA		(no adduct)	818.328	3	37.500	5.000	25.000
MRFA		(no adduct)	843.367	3	37.500	5.000	25.078
MRFA		(no adduct)	877.406	3	37.500	5.000	25.000
MRFA		(no adduct)	902.406	3	37.500	5.000	25.000
MRFA		(no adduct)	927.406	3	37.500	5.000	25.000
MRFA		(no adduct)	952.406	3	37.500	5.000	25.000
MRFA		(no adduct)	977.406	3	37.500	5.000	25.000
MRFA		(no adduct)	1002.406	3	37.500	5.000	25.000
MRFA		(no adduct)	1027.406	3	37.500	5.000	25.000
MRFA		(no adduct)	1052.406	3	37.500	5.000	25.000
MRFA		(no adduct)	1077.406	3	37.500	5.000	25.000
MRFA		(no adduct)	1102.406	3	37.500	5.000	25.000
MRFA		(no adduct)	1127.406	3	37.500	5.000	25.000
MRFA		(no adduct)	1152.406	3	37.500	5.000	25.000
MRFA		(no adduct)	1182.453	3	37.500	5.000	35.094
MRFA		(no adduct)	402.520	3	42.500	5.000	5.040
MRFA		(no adduct)	426.540	3	42.500	5.000	25.000
MRFA		(no adduct)	451.540	3	42.500	5.000	25.000
MRFA		(no adduct)	476.540	3	42.500	5.000	25.000
MRFA		(no adduct)	501.540	3	42.500	5.000	25.000
MRFA		(no adduct)	526.540	3	42.500	5.000	25.000
MRFA		(no adduct)	556.695	3	42.500	5.000	35.310
MRFA		(no adduct)	597.885	3	42.500	5.000	22.843
MRFA		(no adduct)	626.535	3	42.500	5.000	16.456
MRFA		(no adduct)	664.308	3	42.500	5.000	25.000
MRFA		(no adduct)	689.308	3	42.500	5.000	25.000
MRFA		(no adduct)	714.308	3	42.500	5.000	25.000
MRFA		(no adduct)	739.308	3	42.500	5.000	25.000
MRFA		(no adduct)	764.308	3	42.500	5.000	25.000
MRFA		(no adduct)	789.308	3	42.500	5.000	25.000
MRFA		(no adduct)	814.308	3	42.500	5.000	25.000
MRFA		(no adduct)	839.308	3	42.500	5.000	25.000
MRFA		(no adduct)	864.308	3	42.500	5.000	25.000
MRFA		(no adduct)	889.308	3	42.500	5.000	25.000
MRFA		(no adduct)	914.308	3	42.500	5.000	25.000
MRFA		(no adduct)	939.308	3	42.500	5.000	25.000
MRFA		(no adduct)	964.308	3	42.500	5.000	25.000
MRFA		(no adduct)	989.308	3	42.500	5.000	25.000
MRFA		(no adduct)	1014.308	3	42.500	5.000	25.000
MRFA		(no adduct)	1039.308	3	42.500	5.000	25.000
MRFA		(no adduct)	1064.308	3	42.500	5.000	25.000
MRFA		(no adduct)	1089.308	3	42.500	5.000	25.000
MRFA		(no adduct)	1114.308	3	42.500	5.000	25.000
MRFA		(no adduct)	1139.308	3	42.500	5.000	25.000
MRFA		(no adduct)	1164.308	3	42.500	5.000	25.000
MRFA		(no adduct)	1188.404	3	42.500	5.000	23.192
MRFA		(no adduct)	410.361	3	47.500	5.000	20.722
MRFA		(no adduct)	444.736	3	47.500	5.000	30.028
MRFA		(no adduct)	476.999	3	47.500	5.000	16.499
MRFA		(no adduct)	507.750	3	47.500	5.000	25.000
MRFA		(no adduct)	532.750	3	47.500	5.000	25.000
MRFA		(no adduct)	552.802	3	47.500	5.000	15.103
MRFA		(no adduct)	574.812	3	47.500	5.000	10.916
MRFA		(no adduct)	596.550	3	47.500	5.000	14.560
MRFA		(no adduct)	618.327	3	47.500	5.000	10.994
MRFA		(no adduct)	643.809	3	47.500	5.000	3.958
MRFA		(no adduct)	667.288	3	47.500	5.000	25.000
MRFA		(no adduct)	692.288	3	47.500	5.000	25.000
MRFA		(no adduct)	717.288	3	47.500	5.000	25.000
MRFA		(no adduct)	742.288	3	47.500	5.000	25.000
MRFA		(no adduct)	767.288	3	47.500	5.000	25.000
MRFA		(no adduct)	790.322	3	47.500	5.000	21.067
MRFA		(no adduct)	822.355	3	47.500	5.000	25.000
MRFA		(no adduct)	847.355	3	47.500	5.000	25.000
MRFA		(no adduct)	872.355	3	47.500	5.000	25.000
MRFA		(no adduct)	897.355	3	47.500	5.000	25.000
MRFA		(no adduct)	922.355	3	47.500	5.000	25.000
MRFA		(no adduct)	947.355	3	47.500	5.000	25.000
MRFA		(no adduct)	972.355	3	47.500	5.000	25.000
MRFA		(no adduct)	997.355	3	47.500	5.000	25.000
MRFA		(no adduct)	1022.355	3	47.500	5.000	25.000
MRFA		(no adduct)	1047.355	3	47.500	5.000	25.000
MRFA		(no adduct)	1072.355	3	47.500	5.000	25.000
MRFA		(no adduct)	1097.355	3	47.500	5.000	25.000
MRFA		(no adduct)	1122.355	3	47.500	5.000	25.000
MRFA		(no adduct)	1147.355	3	47.500	5.000	25.000
MRFA		(no adduct)	1172.355	3	47.500	5.000	25.000
MRFA		(no adduct)	1192.428	3	47.500	5.000	15.145
MRFA		(no adduct)	412.500	3	52.500	5.000	25.000
MRFA		(no adduct)	442.375	3	52.500	5.000	34.749
MRFA		(no adduct)	481.249	3	52.500	5.000	25.000
MRFA		(no adduct)	506.249	3	52.500	5.000	25.000
MRFA		(no adduct)	526.081	3	52.500	5.000	14.664
MRFA		(no adduct)	554.913	3	52.500	5.000	25.000
MRFA		(no adduct)	582.453	3	52.500	5.000	30.079
MRFA		(no adduct)	617.066	3	52.500	5.000	10.495
MRFA		(no adduct)	645.324	3	52.500	5.000	25.000
MRFA		(no adduct)	670.324	3	52.500	5.000	25.000
MRFA		(no adduct)	695.324	3	52.500	5.000	25.000
MRFA		(no adduct)	720.324	3	52.500	5.000	25.000
MRFA		(no adduct)	745.324	3	52.500	5.000	25.000
MRFA		(no adduct)	770.324	3	52.500	5.000	25.000
MRFA		(no adduct)	791.840	3	52.500	5.000	18.032
MRFA		(no adduct)	823.363	3	52.500	5.000	25.000
MRFA		(no adduct)	848.363	3	52.500	5.000	25.000
MRFA		(no adduct)	873.363	3	52.500	5.000	25.000
MRFA		(no adduct)	898.363	3	52.500	5.000	25.000
MRFA		(no adduct)	923.363	3	52.500	5.000	25.000
MRFA		(no adduct)	948.363	3	52.500	5.000	25.000
MRFA		(no adduct)	973.363	3	52.500	5.000	25.000
MRFA		(no adduct)	998.363	3	52.500	5.000	25.000
MRFA		(no adduct)	1023.363	3	52.500	5.000	25.000
MRFA		(no adduct)	1048.363	3	52.500	5.000	25.000
MRFA		(no adduct)	1073.363	3	52.500	5.000	25.000
MRFA		(no adduct)	1098.363	3	52.500	5.000	25.000
MRFA		(no adduct)	1123.363	3	52.500	5.000	25.000
MRFA		(no adduct)	1148.363	3	52.500	5.000	25.000
MRFA		(no adduct)	1173.363	3	52.500	5.000	25.000
MRFA		(no adduct)	1192.932	3	52.500	5.000	14.137
MRFA		(no adduct)	412.500	3	57.500	5.000	25.000
MRFA		(no adduct)	437.500	3	57.500	5.000	25.000
MRFA		(no adduct)	462.500	3	57.500	5.000	25.000
MRFA		(no adduct)	487.500	3	57.500	5.000	25.000
MRFA		(no adduct)	516.707	3	57.500	5.000	33.413
MRFA		(no adduct)	553.628	3	57.500	5.000	3.622
MRFA		(no adduct)	576.939	3	57.500	5.000	25.000
MRFA		(no adduct)	601.939	3	57.500	5.000	25.000
MRFA		(no adduct)	626.113	3	57.500	5.000	23.348
MRFA		(no adduct)	661.070	3	57.500	5.000	28.566
MRFA		(no adduct)	696.853	3	57.500	5.000	25.000
MRFA		(no adduct)	721.853	3	57.500	5.000	25.000
MRFA		(no adduct)	746.853	3	57.500	5.000	25.000
MRFA		(no adduct)	771.853	3	57.500	5.000	25.000
MRFA		(no adduct)	800.162	3	57.500	5.000	31.618
MRFA		(no adduct)	837.471	3	57.500	5.000	25.000
MRFA		(no adduct)	865.453	3	57.500	5.000	30.964
MRFA		(no adduct)	893.959	3	57.500	5.000	8.049
MRFA		(no adduct)	919.484	3	57.500	5.000	25.000
MRFA		(no adduct)	944.484	3	57.500	5.000	25.000
MRFA		(no adduct)	969.484	3	57.500	5.000	25.000
MRFA		(no adduct)	994.484	3	57.500	5.000	25.000
MRFA		(no adduct)	1019.484	3	57.500	5.000	25.000
MRFA		(no adduct)	1044.484	3	57.500	5.000	25.000
MRFA		(no adduct)	1069.484	3	57.500	5.000	25.000
MRFA		(no adduct)	1092.171	3	57.500	5.000	20.374
MRFA		(no adduct)	1123.857	3	57.500	5.000	25.000
MRFA		(no adduct)	1148.857	3	57.500	5.000	25.000
MRFA		(no adduct)	1173.857	3	57.500	5.000	25.000
MRFA		(no adduct)	1193.179	3	57.500	5.000	13.643
MRFA		(no adduct)	412.500	3	62.500	5.000	25.000
MRFA		(no adduct)	437.500	3	62.500	5.000	25.000
MRFA		(no adduct)	462.500	3	62.500	5.000	25.000
MRFA		(no adduct)	487.500	3	62.500	5.000	25.000
MRFA		(no adduct)	512.500	3	62.500	5.000	25.000
MRFA		(no adduct)	540.219	3	62.500	5.000	30.439
MRFA		(no adduct)	576.939	3	62.500	5.000	25.000
MRFA		(no adduct)	607.614	3	62.500	5.000	36.350
MRFA		(no adduct)	636.288	3	62.500	5.000	2.998
MRFA		(no adduct)	659.287	3	62.500	5.000	25.000
MRFA		(no adduct)	684.287	3	62.500	5.000	25.000
MRFA		(no adduct)	712.835	3	62.500	5.000	32.096
MRFA		(no adduct)	752.894	3	62.500	5.000	25.000
MRFA		(no adduct)	777.959	3	62.500	5.000	25.130
MRFA		(no adduct)	807.747	3	62.500	5.000	16.447
MRFA		(no adduct)	837.471	3	62.500	5.000	25.000
MRFA		(no adduct)	865.453	3	62.500	5.000	30.964
MRFA		(no adduct)	902.435	3	62.500	5.000	25.000
MRFA		(no adduct)	927.435	3	62.500	5.000	25.000
MRFA		(no adduct)	952.435	3	62.500	5.000	25.000
MRFA		(no adduct)	977.435	3	62.500	5.000	25.000
MRFA		(no adduct)	1002.435	3	62.500	5.000	25.000
MRFA		(no adduct)	1027.435	3	62.500	5.000	25.000
MRFA		(no adduct)	1052.435	3	62.500	5.000	25.000
MRFA		(no adduct)	1077.435	3	62.500	5.000	25.000
MRFA		(no adduct)	1102.435	3	62.500	5.000	25.000
MRFA		(no adduct)	1127.435	3	62.500	5.000	25.000
MRFA		(no adduct)	1152.435	3	62.500	5.000	25.000
MRFA		(no adduct)	1182.468	3	62.500	5.000	35.065
MRFA		(no adduct)	412.500	3	67.500	5.000	25.000
MRFA		(no adduct)	437.500	3	67.500	5.000	25.000
MRFA		(no adduct)	462.500	3	67.500	5.000	25.000
MRFA		(no adduct)	489.405	3	67.500	5.000	28.810
MRFA		(no adduct)	525.310	3	67.500	5.000	25.000
MRFA		(no adduct)	552.330	3	67.500	5.000	29.040
MRFA		(no adduct)	588.349	3	67.500	5.000	25.000
MRFA		(no adduct)	613.349	3	67.500	5.000	25.000
MRFA		(no adduct)	638.349	3	67.500	5.000	25.000
MRFA		(no adduct)	663.084	3	67.500	5.000	24.469
MRFA		(no adduct)	696.819	3	67.500	5.000	25.000
MRFA		(no adduct)	721.819	3	67.500	5.000	25.000
MRFA		(no adduct)	741.348	3	67.500	5.000	14.059
MRFA		(no adduct)	769.878	3	67.500	5.000	25.000
MRFA		(no adduct)	794.878	3	67.500	5.000	25.000
MRFA		(no adduct)	819.878	3	67.500	5.000	25.000
MRFA		(no adduct)	844.878	3	67.500	5.000	25.000
MRFA		(no adduct)	869.878	3	67.500	5.000	25.000
MRFA		(no adduct)	896.649	3	67.500	5.000	28.542
MRFA		(no adduct)	932.420	3	67.500	5.000	25.000
MRFA		(no adduct)	957.420	3	67.500	5.000	25.000
MRFA		(no adduct)	982.420	3	67.500	5.000	25.000
MRFA		(no adduct)	1007.420	3	67.500	5.000	25.000
MRFA		(no adduct)	1032.420	3	67.500	5.000	25.000
MRFA		(no adduct)	1057.420	3	67.500	5.000	25.000
MRFA		(no adduct)	1082.420	3	67.500	5.000	25.000
MRFA		(no adduct)	1107.420	3	67.500	5.000	25.000
MRFA		(no adduct)	1132.420	3	67.500	5.000	25.000
MRFA		(no adduct)	1157.420	3	67.500	5.000	25.000
MRFA		(no adduct)	1184.960	3	67.500	5.000	30.080
MRFA		(no adduct)	412.500	3	72.500	5.000	25.000
MRFA		(no adduct)	437.500	3	72.500	5.000	25.000
MRFA		(no adduct)	467.726	3	72.500	5.000	35.452
MRFA		(no adduct)	498.751	3	72.500	5.000	8.598
MRFA		(no adduct)	531.248	3	72.500	5.000	25.000
MRFA		(no adduct)	555.299	3	72.500	5.000	23.102
MRFA		(no adduct)	593.584	3	72.500	5.000	35.470
MRFA		(no adduct)	632.820	3	72.500	5.000	25.000
MRFA		(no adduct)	657.820	3	72.500	5.000	25.000
MRFA		(no adduct)	682.820	3	72.500	5.000	25.000
MRFA		(no adduct)	712.622	3	72.500	5.000	34.606
MRFA		(no adduct)	743.652	3	72.500	5.000	9.453
MRFA		(no adduct)	787.868	3	72.500	5.000	25.000
MRFA		(no adduct)	812.868	3	72.500	5.000	25.000
MRFA		(no adduct)	837.868	3	72.500	5.000	25.000
MRFA		(no adduct)	862.868	3	72.500	5.000	25.000
MRFA		(no adduct)	887.868	3	72.500	5.000	25.000
MRFA		(no adduct)	912.868	3	72.500	5.000	25.000
MRFA		(no adduct)	937.868	3	72.500	5.000	25.000
MRFA		(no adduct)	962.868	3	72.500	5.000	25.000
MRFA		(no adduct)	987.868	3	72.500	5.000	25.000
MRFA		(no adduct)	1012.868	3	72.500	5.000	25.000
MRFA		(no adduct)	1037.868	3	72.500	5.000	25.000
MRFA		(no adduct)	1062.868	3	72.500	5.000	25.000
MRFA		(no adduct)	1087.868	3	72.500	5.000	25.000
MRFA		(no adduct)	1112.868	3	72.500	5.000	25.000
MRFA		(no adduct)	1137.868	3	72.500	5.000	25.000
MRFA		(no adduct)	1162.868	3	72.500	5.000	25.000
MRFA		(no adduct)	1187.684	3	72.500	5.000	24.632
MRFA		(no adduct)	412.500	3	77.500	5.000	25.000
MRFA		(no adduct)	437.500	3	77.500	5.000	25.000
MRFA		(no adduct)	462.500	3	77.500	5.000	25.000
MRFA		(no adduct)	487.500	3	77.500	5.000	25.000
MRFA		(no adduct)	512.500	3	77.500	5.000	25.000
MRFA		(no adduct)	537.500	3	77.500	5.000	25.000
MRFA		(no adduct)	562.500	3	77.500	5.000	25.000
MRFA		(no adduct)	593.160	3	77.500	5.000	36.320
MRFA		(no adduct)	624.231	3	77.500	5.000	7.824
MRFA		(no adduct)	649.643	3	77.500	5.000	25.000
MRFA		(no adduct)	674.643	3	77.500	5.000	25.000
MRFA		(no adduct)	699.643	3	77.500	5.000	25.000
MRFA		(no adduct)	727.756	3	77.500	5.000	31.226
MRFA		(no adduct)	764.869	3	77.500	5.000	25.000
MRFA		(no adduct)	789.869	3	77.500	5.000	25.000
MRFA		(no adduct)	814.869	3	77.500	5.000	25.000
MRFA		(no adduct)	839.869	3	77.500	5.000	25.000
MRFA		(no adduct)	859.143	3	77.500	5.000	13.548
MRFA		(no adduct)	889.099	3	77.500	5.000	28.364
MRFA		(no adduct)	928.122	3	77.500	5.000	31.681
MRFA		(no adduct)	965.462	3	77.500	5.000	25.000
MRFA		(no adduct)	990.462	3	77.500	5.000	25.000
MRFA		(no adduct)	1015.462	3	77.500	5.000	25.000
MRFA		(no adduct)	1040.462	3	77.500	5.000	25.000
MRFA		(no adduct)	1065.462	3	77.500	5.000	25.000
MRFA		(no adduct)	1090.462	3	77.500	5.000	25.000
MRFA		(no adduct)	1115.462	3	77.500	5.000	25.000
MRFA		(no adduct)	1140.462	3	77.500	5.000	25.000
MRFA		(no adduct)	1165.462	3	77.500	5.000	25.000
MRFA		(no adduct)	1188.981	3	77.500	5.000	22.038
MRFA		(no adduct)	416.709	3	82.500	5.000	33.419
MRFA		(no adduct)	454.919	3	82.500	5.000	25.000
MRFA		(no adduct)	485.111	3	82.500	5.000	35.384
MRFA		(no adduct)	524.303	3	82.500	5.000	25.000
MRFA		(no adduct)	549.303	3	82.500	5.000	25.000
MRFA		(no adduct)	575.656	3	82.500	5.000	27.706
MRFA		(no adduct)	611.009	3	82.500	5.000	25.000
MRFA		(no adduct)	637.691	3	82.500	5.000	28.366
MRFA		(no adduct)	673.374	3	82.500	5.000	25.000
MRFA		(no adduct)	698.374	3	82.500	5.000	25.000
MRFA		(no adduct)	727.122	3	82.500	5.000	32.495
MRFA		(no adduct)	764.869	3	82.500	5.000	25.000
MRFA		(no adduct)	789.869	3	82.500	5.000	25.000
MRFA		(no adduct)	814.869	3	82.500	5.000	25.000
MRFA		(no adduct)	839.869	3	82.500	5.000	25.000
MRFA		(no adduct)	869.189	3	82.500	5.000	33.640
MRFA		(no adduct)	899.145	3	82.500	5.000	8.272
MRFA		(no adduct)	924.781	3	82.500	5.000	25.000
MRFA		(no adduct)	949.781	3	82.500	5.000	25.000
MRFA		(no adduct)	974.781	3	82.500	5.000	25.000
MRFA		(no adduct)	999.781	3	82.500	5.000	25.000
MRFA		(no adduct)	1024.781	3	82.500	5.000	25.000
MRFA		(no adduct)	1049.781	3	82.500	5.000	25.000
MRFA		(no adduct)	1074.781	3	82.500	5.000	25.000
MRFA		(no adduct)	1099.781	3	82.500	5.000	25.000
MRFA		(no adduct)	1124.781	3	82.500	5.000	25.000
MRFA		(no adduct)	1149.781	3	82.500	5.000	25.000
MRFA		(no adduct)	1174.781	3	82.500	5.000	25.000
MRFA		(no adduct)	1193.641	3	82.500	5.000	12.719
MRFA		(no adduct)	416.709	3	87.500	5.000	33.419
MRFA		(no adduct)	454.919	3	87.500	5.000	25.000
MRFA		(no adduct)	479.919	3	87.500	5.000	25.000
MRFA		(no adduct)	504.919	3	87.500	5.000	25.000
MRFA		(no adduct)	524.269	3	87.500	5.000	13.700
MRFA		(no adduct)	546.955	3	87.500	5.000	13.672
MRFA		(no adduct)	570.124	3	87.500	5.000	14.668
MRFA		(no adduct)	598.958	3	87.500	5.000	25.000
MRFA		(no adduct)	626.414	3	87.500	5.000	29.911
MRFA		(no adduct)	673.374	3	87.500	5.000	25.000
MRFA		(no adduct)	700.537	3	87.500	5.000	29.326
MRFA		(no adduct)	740.205	3	87.500	5.000	32.009
MRFA		(no adduct)	781.817	3	87.500	5.000	33.216
MRFA		(no adduct)	819.928	3	87.500	5.000	25.007
MRFA		(no adduct)	853.932	3	87.500	5.000	25.000
MRFA		(no adduct)	878.932	3	87.500	5.000	25.000
MRFA		(no adduct)	903.932	3	87.500	5.000	25.000
MRFA		(no adduct)	928.932	3	87.500	5.000	25.000
MRFA		(no adduct)	957.688	3	87.500	5.000	32.513
MRFA		(no adduct)	995.445	3	87.500	5.000	25.000
MRFA		(no adduct)	1020.445	3	87.500	5.000	25.000
MRFA		(no adduct)	1045.445	3	87.500	5.000	25.000
MRFA		(no adduct)	1070.445	3	87.500	5.000	25.000
MRFA		(no adduct)	1095.445	3	87.500	5.000	25.000
MRFA		(no adduct)	1120.445	3	87.500	5.000	25.000
MRFA		(no adduct)	1145.445	3	87.500	5.000	25.000
MRFA		(no adduct)	1170.445	3	87.500	5.000	25.000
MRFA		(no adduct)	1191.472	3	87.500	5.000	17.055
MRFA		(no adduct)	412.500	3	92.500	5.000	25.000
MRFA		(no adduct)	437.500	3	92.500	5.000	25.000
MRFA		(no adduct)	462.500	3	92.500	5.000	25.000
MRFA		(no adduct)	487.500	3	92.500	5.000	25.000
MRFA		(no adduct)	512.500	3	92.500	5.000	25.000
MRFA		(no adduct)	532.222	3	92.500	5.000	14.443
MRFA		(no adduct)	560.943	3	92.500	5.000	25.000
MRFA		(no adduct)	585.943	3	92.500	5.000	25.000
MRFA		(no adduct)	610.943	3	92.500	5.000	25.000
MRFA		(no adduct)	635.943	3	92.500	5.000	25.000
MRFA		(no adduct)	660.943	3	92.500	5.000	25.000
MRFA		(no adduct)	685.943	3	92.500	5.000	25.000
MRFA		(no adduct)	710.943	3	92.500	5.000	25.000
MRFA		(no adduct)	735.943	3	92.500	5.000	25.000
MRFA		(no adduct)	760.943	3	92.500	5.000	25.000
MRFA		(no adduct)	785.943	3	92.500	5.000	25.000
MRFA		(no adduct)	804.677	3	92.500	5.000	12.467
MRFA		(no adduct)	823.219	3	92.500	5.000	6.618
MRFA		(no adduct)	848.028	3	92.500	5.000	25.000
MRFA		(no adduct)	873.028	3	92.500	5.000	25.000
MRFA		(no adduct)	898.028	3	92.500	5.000	25.000
MRFA		(no adduct)	923.028	3	92.500	5.000	25.000
MRFA		(no adduct)	948.028	3	92.500	5.000	25.000
MRFA		(no adduct)	973.028	3	92.500	5.000	25.000
MRFA		(no adduct)	998.028	3	92.500	5.000	25.000
MRFA		(no adduct)	1023.028	3	92.500	5.000	25.000
MRFA		(no adduct)	1048.028	3	92.500	5.000	25.000
MRFA		(no adduct)	1073.028	3	92.500	5.000	25.000
MRFA		(no adduct)	1098.028	3	92.500	5.000	25.000
MRFA		(no adduct)	1123.028	3	92.500	5.000	25.000
MRFA		(no adduct)	1148.028	3	92.500	5.000	25.000
MRFA		(no adduct)	1173.028	3	92.500	5.000	25.000
MRFA		(no adduct)	1192.764	3	92.500	5.000	14.472
MRFA		(no adduct)	412.500	3	97.500	5.000	25.000
MRFA		(no adduct)	434.358	3	97.500	5.000	18.716
MRFA		(no adduct)	465.216	3	97.500	5.000	25.000
MRFA		(no adduct)	490.216	3	97.500	5.000	25.000
MRFA		(no adduct)	521.082	3	97.500	5.000	36.731
MRFA		(no adduct)	560.947	3	97.500	5.000	25.000
MRFA		(no adduct)	583.808	3	97.500	5.000	20.722
MRFA		(no adduct)	608.508	3	97.500	5.000	10.678
MRFA		(no adduct)	642.312	3	97.500	5.000	25.000
MRFA		(no adduct)	666.341	3	97.500	5.000	23.057
MRFA		(no adduct)	688.116	3	97.500	5.000	2.492
MRFA		(no adduct)	713.343	3	97.500	5.000	29.961
MRFA		(no adduct)	751.709	3	97.500	5.000	25.000
MRFA		(no adduct)	776.709	3	97.500	5.000	25.000
MRFA		(no adduct)	796.367	3	97.500	5.000	14.316
MRFA		(no adduct)	825.025	3	97.500	5.000	25.000
MRFA		(no adduct)	850.025	3	97.500	5.000	25.000
MRFA		(no adduct)	875.025	3	97.500	5.000	25.000
MRFA		(no adduct)	900.025	3	97.500	5.000	25.000
MRFA		(no adduct)	925.025	3	97.500	5.000	25.000
MRFA		(no adduct)	950.025	3	97.500	5.000	25.000
MRFA		(no adduct)	975.025	3	97.500	5.000	25.000
MRFA		(no adduct)	1000.025	3	97.500	5.000	25.000
MRFA		(no adduct)	1025.025	3	97.500	5.000	25.000
MRFA		(no adduct)	1050.025	3	97.500	5.000	25.000
MRFA		(no adduct)	1075.025	3	97.500	5.000	25.000
MRFA		(no adduct)	1100.025	3	97.500	5.000	25.000
MRFA		(no adduct)	1125.025	3	97.500	5.000	25.000
MRFA		(no adduct)	1150.025	3	97.500	5.000	25.000
MRFA		(no adduct)	1175.025	3	97.500	5.000	25.000
MRFA		(no adduct)	1193.763	3	97.500	5.000	12.475
MRFA		(no adduct)	412.500	3	102.500	5.000	25.000
MRFA		(no adduct)	437.500	3	102.500	5.000	25.000
MRFA		(no adduct)	462.500	3	102.500	5.000	25.000
MRFA		(no adduct)	487.500	3	102.500	5.000	25.000
MRFA		(no adduct)	512.500	3	102.500	5.000	25.000
MRFA		(no adduct)	537.500	3	102.500	5.000	25.000
MRFA		(no adduct)	562.500	3	102.500	5.000	25.000
MRFA		(no adduct)	587.500	3	102.500	5.000	25.000
MRFA		(no adduct)	606.923	3	102.500	5.000	13.847
MRFA		(no adduct)	633.847	3	102.500	5.000	22.000
MRFA		(no adduct)	666.347	3	102.500	5.000	25.000
MRFA		(no adduct)	691.347	3	102.500	5.000	25.000
MRFA		(no adduct)	716.347	3	102.500	5.000	25.000
MRFA		(no adduct)	741.347	3	102.500	5.000	25.000
MRFA		(no adduct)	765.030	3	102.500	5.000	22.367
MRFA		(no adduct)	798.065	3	102.500	5.000	25.702
MRFA		(no adduct)	832.416	3	102.500	5.000	25.000
MRFA		(no adduct)	857.416	3	102.500	5.000	25.000
MRFA		(no adduct)	888.113	3	102.500	5.000	36.394
MRFA		(no adduct)	927.810	3	102.500	5.000	25.000
MRFA		(no adduct)	954.663	3	102.500	5.000	28.706
MRFA		(no adduct)	990.516	3	102.500	5.000	25.000
MRFA		(no adduct)	1015.516	3	102.500	5.000	25.000
MRFA		(no adduct)	1040.516	3	102.500	5.000	25.000
MRFA		(no adduct)	1065.516	3	102.500	5.000	25.000
MRFA		(no adduct)	1090.516	3	102.500	5.000	25.000
MRFA		(no adduct)	1115.516	3	102.500	5.000	25.000
MRFA		(no adduct)	1140.516	3	102.500	5.000	25.000
MRFA		(no adduct)	1165.516	3	102.500	5.000	25.000
MRFA		(no adduct)	1189.008	3	102.500	5.000	21.984
MRFA		(no adduct)	412.500	3	107.500	5.000	25.000
MRFA		(no adduct)	437.500	3	107.500	5.000	25.000
MRFA		(no adduct)	462.500	3	107.500	5.000	25.000
MRFA		(no adduct)	487.500	3	107.500	5.000	25.000
MRFA		(no adduct)	512.500	3	107.500	5.000	25.000
MRFA		(no adduct)	541.549	3	107.500	5.000	33.099
MRFA		(no adduct)	582.970	3	107.500	5.000	31.742
MRFA		(no adduct)	620.341	3	107.500	5.000	25.000
MRFA		(no adduct)	638.844	3	107.500	5.000	12.006
MRFA		(no adduct)	666.347	3	107.500	5.000	25.000
MRFA		(no adduct)	691.347	3	107.500	5.000	25.000
MRFA		(no adduct)	716.347	3	107.500	5.000	25.000
MRFA		(no adduct)	746.348	3	107.500	5.000	35.003
MRFA		(no adduct)	774.532	3	107.500	5.000	3.364
MRFA		(no adduct)	797.714	3	107.500	5.000	25.000
MRFA		(no adduct)	824.554	3	107.500	5.000	28.681
MRFA		(no adduct)	861.085	3	107.500	5.000	25.000
MRFA		(no adduct)	889.948	3	107.500	5.000	32.725
MRFA		(no adduct)	927.810	3	107.500	5.000	25.000
MRFA		(no adduct)	952.810	3	107.500	5.000	25.000
MRFA		(no adduct)	977.810	3	107.500	5.000	25.000
MRFA		(no adduct)	1002.810	3	107.500	5.000	25.000
MRFA		(no adduct)	1027.810	3	107.500	5.000	25.000
MRFA		(no adduct)	1052.810	3	107.500	5.000	25.000
MRFA		(no adduct)	1077.810	3	107.500	5.000	25.000
MRFA		(no adduct)	1102.810	3	107.500	5.000	25.000
MRFA		(no adduct)	1127.810	3	107.500	5.000	25.000
MRFA		(no adduct)	1152.810	3	107.500	5.000	25.000
MRFA		(no adduct)	1182.655	3	107.500	5.000	34.690
MRFA		(no adduct)	412.500	3	112.500	5.000	25.000
MRFA		(no adduct)	437.500	3	112.500	5.000	25.000
MRFA		(no adduct)	462.500	3	112.500	5.000	25.000
MRFA		(no adduct)	487.500	3	112.500	5.000	25.000
MRFA		(no adduct)	512.500	3	112.500	5.000	25.000
MRFA		(no adduct)	537.500	3	112.500	5.000	25.000
MRFA		(no adduct)	563.568	3	112.500	5.000	27.136
MRFA		(no adduct)	598.636	3	112.500	5.000	25.000
MRFA		(no adduct)	623.636	3	112.500	5.000	25.000
MRFA		(no adduct)	648.636	3	112.500	5.000	25.000
MRFA		(no adduct)	673.636	3	112.500	5.000	25.000
MRFA		(no adduct)	698.636	3	112.500	5.000	25.000
MRFA		(no adduct)	723.636	3	112.500	5.000	25.000
MRFA		(no adduct)	742.677	3	112.500	5.000	13.082
MRFA		(no adduct)	786.210	3	112.500	5.000	33.367
MRFA		(no adduct)	824.393	3	112.500	5.000	25.000
MRFA		(no adduct)	845.910	3	112.500	5.000	18.034
MRFA		(no adduct)	876.427	3	112.500	5.000	25.000
MRFA		(no adduct)	901.427	3	112.500	5.000	25.000
MRFA		(no adduct)	926.427	3	112.500	5.000	25.000
MRFA		(no adduct)	952.442	3	112.500	5.000	27.029
MRFA		(no adduct)	987.456	3	112.500	5.000	25.000
MRFA		(no adduct)	1012.456	3	112.500	5.000	25.000
MRFA		(no adduct)	1037.456	3	112.500	5.000	25.000
MRFA		(no adduct)	1062.456	3	112.500	5.000	25.000
MRFA		(no adduct)	1087.456	3	112.500	5.000	25.000
MRFA		(no adduct)	1112.456	3	112.500	5.000	25.000
MRFA		(no adduct)	1137.456	3	112.500	5.000	25.000
MRFA		(no adduct)	1162.456	3	112.500	5.000	25.000
MRFA		(no adduct)	1187.478	3	112.500	5.000	25.044
MRFA		(no adduct)	412.500	3	117.500	5.000	25.000
MRFA		(no adduct)	437.500	3	117.500	5.000	25.000
MRFA		(no adduct)	462.500	3	117.500	5.000	25.000
MRFA		(no adduct)	487.500	3	117.500	5.000	25.000
MRFA		(no adduct)	512.500	3	117.500	5.000	25.000
MRFA		(no adduct)	537.500	3	117.500	5.000	25.000
MRFA		(no adduct)	562.500	3	117.500	5.000	25.000
MRFA		(no adduct)	587.500	3	117.500	5.000	25.000
MRFA		(no adduct)	612.500	3	117.500	5.000	25.000
MRFA		(no adduct)	637.500	3	117.500	5.000	25.000
MRFA		(no adduct)	668.090	3	117.500	5.000	36.180
MRFA		(no adduct)	707.680	3	117.500	5.000	25.000
MRFA		(no adduct)	737.027	3	117.500	5.000	33.694
MRFA		(no adduct)	775.374	3	117.500	5.000	25.000
MRFA		(no adduct)	800.374	3	117.500	5.000	25.000
MRFA		(no adduct)	823.405	3	117.500	5.000	21.062
MRFA		(no adduct)	855.436	3	117.500	5.000	25.000
MRFA		(no adduct)	880.436	3	117.500	5.000	25.000
MRFA		(no adduct)	905.436	3	117.500	5.000	25.000
MRFA		(no adduct)	930.436	3	117.500	5.000	25.000
MRFA		(no adduct)	955.436	3	117.500	5.000	25.000
MRFA		(no adduct)	980.436	3	117.500	5.000	25.000
MRFA		(no adduct)	1005.436	3	117.500	5.000	25.000
MRFA		(no adduct)	1030.436	3	117.500	5.000	25.000
MRFA		(no adduct)	1055.436	3	117.500	5.000	25.000
MRFA		(no adduct)	1081.828	3	117.500	5.000	27.784
MRFA		(no adduct)	1117.220	3	117.500	5.000	25.000
MRFA		(no adduct)	1142.220	3	117.500	5.000	25.000
MRFA		(no adduct)	1167.220	3	117.500	5.000	25.000
MRFA		(no adduct)	1189.860	3	117.500	5.000	20.280
MRFA		(no adduct)	412.500	3	122.500	5.000	25.000
MRFA		(no adduct)	437.500	3	122.500	5.000	25.000
MRFA		(no adduct)	462.500	3	122.500	5.000	25.000
MRFA		(no adduct)	487.500	3	122.500	5.000	25.000
MRFA		(no adduct)	512.500	3	122.500	5.000	25.000
MRFA		(no adduct)	537.500	3	122.500	5.000	25.000
MRFA		(no adduct)	562.500	3	122.500	5.000	25.000
MRFA		(no adduct)	587.500	3	122.500	5.000	25.000
MRFA		(no adduct)	612.500	3	122.500	5.000	25.000
MRFA		(no adduct)	637.500	3	122.500	5.000	25.000
MRFA		(no adduct)	662.500	3	122.500	5.000	25.000
MRFA		(no adduct)	687.500	3	122.500	5.000	25.000
MRFA		(no adduct)	712.500	3	122.500	5.000	25.000
MRFA		(no adduct)	737.500	3	122.500	5.000	25.000
MRFA		(no adduct)	762.500	3	122.500	5.000	25.000
MRFA		(no adduct)	787.500	3	122.500	5.000	25.000
MRFA		(no adduct)	812.500	3	122.500	5.000	25.000
MRFA		(no adduct)	837.500	3	122.500	5.000	25.000
MRFA		(no adduct)	862.500	3	122.500	5.000	25.000
MRFA		(no adduct)	887.500	3	122.500	5.000	25.000
MRFA		(no adduct)	912.500	3	122.500	5.000	25.000
MRFA		(no adduct)	937.500	3	122.500	5.000	25.000
MRFA		(no adduct)	962.500	3	122.500	5.000	25.000
MRFA		(no adduct)	987.500	3	122.500	5.000	25.000
MRFA		(no adduct)	1012.500	3	122.500	5.000	25.000
MRFA		(no adduct)	1037.500	3	122.500	5.000	25.000
MRFA		(no adduct)	1062.500	3	122.500	5.000	25.000
MRFA		(no adduct)	1087.500	3	122.500	5.000	25.000
MRFA		(no adduct)	1112.500	3	122.500	5.000	25.000
MRFA		(no adduct)	1137.500	3	122.500	5.000	25.000
MRFA		(no adduct)	1162.500	3	122.500	5.000	25.000
MRFA		(no adduct)	1187.500	3	122.500	5.000	25.000
MRFA		(no adduct)	412.500	3	127.500	5.000	25.000
MRFA		(no adduct)	437.500	3	127.500	5.000	25.000
MRFA		(no adduct)	462.500	3	127.500	5.000	25.000
MRFA		(no adduct)	487.500	3	127.500	5.000	25.000
MRFA		(no adduct)	512.500	3	127.500	5.000	25.000
MRFA		(no adduct)	537.500	3	127.500	5.000	25.000
MRFA		(no adduct)	562.500	3	127.500	5.000	25.000
MRFA		(no adduct)	587.500	3	127.500	5.000	25.000
MRFA		(no adduct)	612.500	3	127.500	5.000	25.000
MRFA		(no adduct)	637.500	3	127.500	5.000	25.000
MRFA		(no adduct)	662.500	3	127.500	5.000	25.000
MRFA		(no adduct)	687.500	3	127.500	5.000	25.000
MRFA		(no adduct)	712.500	3	127.500	5.000	25.000
MRFA		(no adduct)	737.500	3	127.500	5.000	25.000
MRFA		(no adduct)	762.500	3	127.500	5.000	25.000
MRFA		(no adduct)	787.500	3	127.500	5.000	25.000
MRFA		(no adduct)	812.500	3	127.500	5.000	25.000
MRFA		(no adduct)	837.500	3	127.500	5.000	25.000
MRFA		(no adduct)	862.500	3	127.500	5.000	25.000
MRFA		(no adduct)	887.500	3	127.500	5.000	25.000
MRFA		(no adduct)	912.500	3	127.500	5.000	25.000
MRFA		(no adduct)	937.500	3	127.500	5.000	25.000
MRFA		(no adduct)	962.500	3	127.500	5.000	25.000
MRFA		(no adduct)	987.500	3	127.500	5.000	25.000
MRFA		(no adduct)	1012.500	3	127.500	5.000	25.000
MRFA		(no adduct)	1037.500	3	127.500	5.000	25.000
MRFA		(no adduct)	1062.500	3	127.500	5.000	25.000
MRFA		(no adduct)	1087.500	3	127.500	5.000	25.000
MRFA		(no adduct)	1112.500	3	127.500	5.000	25.000
MRFA		(no adduct)	1137.500	3	127.500	5.000	25.000
MRFA		(no adduct)	1162.500	3	127.500	5.000	25.000
MRFA		(no adduct)	1187.500	3	127.500	5.000	25.000
