## Supplement information 1 for "High-throughput and in-depth analysis of plasma proteome by UV-assisted protein digestion, 5-plex labeling and MS-based high abundance protein removal method": peptide-480-new_100_timein10min.csv

Compound	Formula	Adduct	m/z	z	RT Time (min)	Window (min)	Isolation Window (m/z)
MRFA		(no adduct)	412.500	3	5.000	10.000	25.000
MRFA		(no adduct)	437.500	3	5.000	10.000	25.000
MRFA		(no adduct)	462.500	3	5.000	10.000	25.000
MRFA		(no adduct)	487.500	3	5.000	10.000	25.000
MRFA		(no adduct)	512.500	3	5.000	10.000	25.000
MRFA		(no adduct)	537.500	3	5.000	10.000	25.000
MRFA		(no adduct)	562.500	3	5.000	10.000	25.000
MRFA		(no adduct)	587.500	3	5.000	10.000	25.000
MRFA		(no adduct)	612.500	3	5.000	10.000	25.000
MRFA		(no adduct)	637.500	3	5.000	10.000	25.000
MRFA		(no adduct)	662.500	3	5.000	10.000	25.000
MRFA		(no adduct)	687.500	3	5.000	10.000	25.000
MRFA		(no adduct)	712.500	3	5.000	10.000	25.000
MRFA		(no adduct)	737.500	3	5.000	10.000	25.000
MRFA		(no adduct)	762.500	3	5.000	10.000	25.000
MRFA		(no adduct)	787.500	3	5.000	10.000	25.000
MRFA		(no adduct)	812.500	3	5.000	10.000	25.000
MRFA		(no adduct)	837.500	3	5.000	10.000	25.000
MRFA		(no adduct)	862.500	3	5.000	10.000	25.000
MRFA		(no adduct)	887.500	3	5.000	10.000	25.000
MRFA		(no adduct)	912.500	3	5.000	10.000	25.000
MRFA		(no adduct)	937.500	3	5.000	10.000	25.000
MRFA		(no adduct)	962.500	3	5.000	10.000	25.000
MRFA		(no adduct)	987.500	3	5.000	10.000	25.000
MRFA		(no adduct)	1012.500	3	5.000	10.000	25.000
MRFA		(no adduct)	1037.500	3	5.000	10.000	25.000
MRFA		(no adduct)	1062.500	3	5.000	10.000	25.000
MRFA		(no adduct)	1087.500	3	5.000	10.000	25.000
MRFA		(no adduct)	1112.500	3	5.000	10.000	25.000
MRFA		(no adduct)	1137.500	3	5.000	10.000	25.000
MRFA		(no adduct)	1162.500	3	5.000	10.000	25.000
MRFA		(no adduct)	1187.500	3	5.000	10.000	25.000
MRFA		(no adduct)	421.551	3	15.000	10.000	22.346
MRFA		(no adduct)	442.984	3	15.000	10.000	2.520
MRFA		(no adduct)	465.745	3	15.000	10.000	25.000
MRFA		(no adduct)	484.752	3	15.000	10.000	13.016
MRFA		(no adduct)	510.000	3	15.000	10.000	19.480
MRFA		(no adduct)	531.007	3	15.000	10.000	4.534
MRFA		(no adduct)	556.105	3	15.000	10.000	21.316
MRFA		(no adduct)	590.774	3	15.000	10.000	25.000
MRFA		(no adduct)	615.774	3	15.000	10.000	25.000
MRFA		(no adduct)	640.774	3	15.000	10.000	25.000
MRFA		(no adduct)	665.774	3	15.000	10.000	25.000
MRFA		(no adduct)	690.774	3	15.000	10.000	25.000
MRFA		(no adduct)	715.774	3	15.000	10.000	25.000
MRFA		(no adduct)	740.774	3	15.000	10.000	25.000
MRFA		(no adduct)	767.316	3	15.000	10.000	28.082
MRFA		(no adduct)	802.857	3	15.000	10.000	25.000
MRFA		(no adduct)	827.857	3	15.000	10.000	25.000
MRFA		(no adduct)	852.857	3	15.000	10.000	25.000
MRFA		(no adduct)	877.857	3	15.000	10.000	25.000
MRFA		(no adduct)	902.857	3	15.000	10.000	25.000
MRFA		(no adduct)	927.857	3	15.000	10.000	25.000
MRFA		(no adduct)	952.857	3	15.000	10.000	25.000
MRFA		(no adduct)	977.857	3	15.000	10.000	25.000
MRFA		(no adduct)	1002.857	3	15.000	10.000	25.000
MRFA		(no adduct)	1027.857	3	15.000	10.000	25.000
MRFA		(no adduct)	1052.857	3	15.000	10.000	25.000
MRFA		(no adduct)	1077.857	3	15.000	10.000	25.000
MRFA		(no adduct)	1102.857	3	15.000	10.000	25.000
MRFA		(no adduct)	1127.857	3	15.000	10.000	25.000
MRFA		(no adduct)	1152.857	3	15.000	10.000	25.000
MRFA		(no adduct)	1182.678	3	15.000	10.000	34.643
MRFA		(no adduct)	423.301	3	25.000	10.000	25.846
MRFA		(no adduct)	457.723	3	25.000	10.000	25.000
MRFA		(no adduct)	486.258	3	25.000	10.000	32.069
MRFA		(no adduct)	523.793	3	25.000	10.000	25.000
MRFA		(no adduct)	542.528	3	25.000	10.000	12.470
MRFA		(no adduct)	560.927	3	25.000	10.000	6.330
MRFA		(no adduct)	585.592	3	25.000	10.000	25.000
MRFA		(no adduct)	610.592	3	25.000	10.000	25.000
MRFA		(no adduct)	635.592	3	25.000	10.000	25.000
MRFA		(no adduct)	660.592	3	25.000	10.000	25.000
MRFA		(no adduct)	685.592	3	25.000	10.000	25.000
MRFA		(no adduct)	710.592	3	25.000	10.000	25.000
MRFA		(no adduct)	735.592	3	25.000	10.000	25.000
MRFA		(no adduct)	760.592	3	25.000	10.000	25.000
MRFA		(no adduct)	785.592	3	25.000	10.000	25.000
MRFA		(no adduct)	811.492	3	25.000	10.000	26.799
MRFA		(no adduct)	846.392	3	25.000	10.000	25.000
MRFA		(no adduct)	871.392	3	25.000	10.000	25.000
MRFA		(no adduct)	896.392	3	25.000	10.000	25.000
MRFA		(no adduct)	921.392	3	25.000	10.000	25.000
MRFA		(no adduct)	946.392	3	25.000	10.000	25.000
MRFA		(no adduct)	971.392	3	25.000	10.000	25.000
MRFA		(no adduct)	996.392	3	25.000	10.000	25.000
MRFA		(no adduct)	1021.392	3	25.000	10.000	25.000
MRFA		(no adduct)	1046.392	3	25.000	10.000	25.000
MRFA		(no adduct)	1071.392	3	25.000	10.000	25.000
MRFA		(no adduct)	1096.392	3	25.000	10.000	25.000
MRFA		(no adduct)	1121.392	3	25.000	10.000	25.000
MRFA		(no adduct)	1146.392	3	25.000	10.000	25.000
MRFA		(no adduct)	1171.392	3	25.000	10.000	25.000
MRFA		(no adduct)	1191.946	3	25.000	10.000	16.108
MRFA		(no adduct)	402.520	3	35.000	10.000	5.040
MRFA		(no adduct)	422.047	3	35.000	10.000	16.014
MRFA		(no adduct)	449.665	3	35.000	10.000	21.221
MRFA		(no adduct)	472.668	3	35.000	10.000	6.785
MRFA		(no adduct)	497.560	3	35.000	10.000	25.000
MRFA		(no adduct)	522.560	3	35.000	10.000	25.000
MRFA		(no adduct)	547.560	3	35.000	10.000	25.000
MRFA		(no adduct)	567.205	3	35.000	10.000	14.290
MRFA		(no adduct)	597.885	3	35.000	10.000	22.843
MRFA		(no adduct)	632.567	3	35.000	10.000	28.521
MRFA		(no adduct)	668.328	3	35.000	10.000	25.000
MRFA		(no adduct)	698.332	3	35.000	10.000	35.009
MRFA		(no adduct)	737.337	3	35.000	10.000	25.000
MRFA		(no adduct)	762.337	3	35.000	10.000	25.000
MRFA		(no adduct)	787.337	3	35.000	10.000	25.000
MRFA		(no adduct)	812.337	3	35.000	10.000	25.000
MRFA		(no adduct)	840.372	3	35.000	10.000	31.070
MRFA		(no adduct)	877.406	3	35.000	10.000	25.000
MRFA		(no adduct)	902.406	3	35.000	10.000	25.000
MRFA		(no adduct)	927.406	3	35.000	10.000	25.000
MRFA		(no adduct)	952.406	3	35.000	10.000	25.000
MRFA		(no adduct)	977.406	3	35.000	10.000	25.000
MRFA		(no adduct)	1002.406	3	35.000	10.000	25.000
MRFA		(no adduct)	1027.406	3	35.000	10.000	25.000
MRFA		(no adduct)	1052.406	3	35.000	10.000	25.000
MRFA		(no adduct)	1077.406	3	35.000	10.000	25.000
MRFA		(no adduct)	1102.406	3	35.000	10.000	25.000
MRFA		(no adduct)	1127.406	3	35.000	10.000	25.000
MRFA		(no adduct)	1152.406	3	35.000	10.000	25.000
MRFA		(no adduct)	1182.453	3	35.000	10.000	35.094
MRFA		(no adduct)	402.520	3	45.000	10.000	5.040
MRFA		(no adduct)	417.381	3	45.000	10.000	6.682
MRFA		(no adduct)	444.736	3	45.000	10.000	30.028
MRFA		(no adduct)	476.999	3	45.000	10.000	16.499
MRFA		(no adduct)	507.750	3	45.000	10.000	25.000
MRFA		(no adduct)	532.750	3	45.000	10.000	25.000
MRFA		(no adduct)	552.802	3	45.000	10.000	15.103
MRFA		(no adduct)	571.852	3	45.000	10.000	4.997
MRFA		(no adduct)	596.550	3	45.000	10.000	14.560
MRFA		(no adduct)	621.065	3	45.000	10.000	5.517
MRFA		(no adduct)	667.288	3	45.000	10.000	25.000
MRFA		(no adduct)	692.288	3	45.000	10.000	25.000
MRFA		(no adduct)	717.288	3	45.000	10.000	25.000
MRFA		(no adduct)	742.288	3	45.000	10.000	25.000
MRFA		(no adduct)	767.288	3	45.000	10.000	25.000
MRFA		(no adduct)	790.322	3	45.000	10.000	21.067
MRFA		(no adduct)	822.355	3	45.000	10.000	25.000
MRFA		(no adduct)	847.355	3	45.000	10.000	25.000
MRFA		(no adduct)	872.355	3	45.000	10.000	25.000
MRFA		(no adduct)	897.355	3	45.000	10.000	25.000
MRFA		(no adduct)	922.355	3	45.000	10.000	25.000
MRFA		(no adduct)	947.355	3	45.000	10.000	25.000
MRFA		(no adduct)	972.355	3	45.000	10.000	25.000
MRFA		(no adduct)	997.355	3	45.000	10.000	25.000
MRFA		(no adduct)	1022.355	3	45.000	10.000	25.000
MRFA		(no adduct)	1047.355	3	45.000	10.000	25.000
MRFA		(no adduct)	1072.355	3	45.000	10.000	25.000
MRFA		(no adduct)	1097.355	3	45.000	10.000	25.000
MRFA		(no adduct)	1122.355	3	45.000	10.000	25.000
MRFA		(no adduct)	1147.355	3	45.000	10.000	25.000
MRFA		(no adduct)	1172.355	3	45.000	10.000	25.000
MRFA		(no adduct)	1192.428	3	45.000	10.000	15.145
MRFA		(no adduct)	412.500	3	55.000	10.000	25.000
MRFA		(no adduct)	442.375	3	55.000	10.000	34.749
MRFA		(no adduct)	481.249	3	55.000	10.000	25.000
MRFA		(no adduct)	506.249	3	55.000	10.000	25.000
MRFA		(no adduct)	526.081	3	55.000	10.000	14.664
MRFA		(no adduct)	553.628	3	55.000	10.000	3.622
MRFA		(no adduct)	580.965	3	55.000	10.000	33.053
MRFA		(no adduct)	617.066	3	55.000	10.000	10.495
MRFA		(no adduct)	635.305	3	55.000	10.000	4.963
MRFA		(no adduct)	661.070	3	55.000	10.000	28.566
MRFA		(no adduct)	696.853	3	55.000	10.000	25.000
MRFA		(no adduct)	721.853	3	55.000	10.000	25.000
MRFA		(no adduct)	746.853	3	55.000	10.000	25.000
MRFA		(no adduct)	771.853	3	55.000	10.000	25.000
MRFA		(no adduct)	792.604	3	55.000	10.000	16.502
MRFA		(no adduct)	813.417	3	55.000	10.000	5.108
MRFA		(no adduct)	837.471	3	55.000	10.000	25.000
MRFA		(no adduct)	865.453	3	55.000	10.000	30.964
MRFA		(no adduct)	893.959	3	55.000	10.000	8.049
MRFA		(no adduct)	919.484	3	55.000	10.000	25.000
MRFA		(no adduct)	944.484	3	55.000	10.000	25.000
MRFA		(no adduct)	969.484	3	55.000	10.000	25.000
MRFA		(no adduct)	994.484	3	55.000	10.000	25.000
MRFA		(no adduct)	1019.484	3	55.000	10.000	25.000
MRFA		(no adduct)	1044.484	3	55.000	10.000	25.000
MRFA		(no adduct)	1069.484	3	55.000	10.000	25.000
MRFA		(no adduct)	1092.171	3	55.000	10.000	20.374
MRFA		(no adduct)	1123.857	3	55.000	10.000	25.000
MRFA		(no adduct)	1148.857	3	55.000	10.000	25.000
MRFA		(no adduct)	1173.857	3	55.000	10.000	25.000
MRFA		(no adduct)	1193.179	3	55.000	10.000	13.643
MRFA		(no adduct)	412.500	3	65.000	10.000	25.000
MRFA		(no adduct)	437.500	3	65.000	10.000	25.000
MRFA		(no adduct)	462.500	3	65.000	10.000	25.000
MRFA		(no adduct)	489.405	3	65.000	10.000	28.810
MRFA		(no adduct)	525.310	3	65.000	10.000	25.000
MRFA		(no adduct)	546.624	3	65.000	10.000	17.629
MRFA		(no adduct)	565.644	3	65.000	10.000	2.411
MRFA		(no adduct)	588.349	3	65.000	10.000	25.000
MRFA		(no adduct)	613.319	3	65.000	10.000	24.940
MRFA		(no adduct)	636.288	3	65.000	10.000	2.998
MRFA		(no adduct)	661.053	3	65.000	10.000	28.532
MRFA		(no adduct)	696.819	3	65.000	10.000	25.000
MRFA		(no adduct)	719.101	3	65.000	10.000	19.564
MRFA		(no adduct)	744.386	3	65.000	10.000	7.984
MRFA		(no adduct)	773.951	3	65.000	10.000	33.146
MRFA		(no adduct)	807.747	3	65.000	10.000	16.447
MRFA		(no adduct)	837.471	3	65.000	10.000	25.000
MRFA		(no adduct)	865.453	3	65.000	10.000	30.964
MRFA		(no adduct)	900.428	3	65.000	10.000	20.985
MRFA		(no adduct)	932.420	3	65.000	10.000	25.000
MRFA		(no adduct)	957.420	3	65.000	10.000	25.000
MRFA		(no adduct)	982.420	3	65.000	10.000	25.000
MRFA		(no adduct)	1007.420	3	65.000	10.000	25.000
MRFA		(no adduct)	1032.420	3	65.000	10.000	25.000
MRFA		(no adduct)	1057.420	3	65.000	10.000	25.000
MRFA		(no adduct)	1082.420	3	65.000	10.000	25.000
MRFA		(no adduct)	1107.420	3	65.000	10.000	25.000
MRFA		(no adduct)	1132.420	3	65.000	10.000	25.000
MRFA		(no adduct)	1157.420	3	65.000	10.000	25.000
MRFA		(no adduct)	1184.960	3	65.000	10.000	30.080
MRFA		(no adduct)	412.500	3	75.000	10.000	25.000
MRFA		(no adduct)	437.500	3	75.000	10.000	25.000
MRFA		(no adduct)	467.726	3	75.000	10.000	35.452
MRFA		(no adduct)	498.751	3	75.000	10.000	8.598
MRFA		(no adduct)	531.248	3	75.000	10.000	25.000
MRFA		(no adduct)	555.299	3	75.000	10.000	23.102
MRFA		(no adduct)	593.584	3	75.000	10.000	35.470
MRFA		(no adduct)	624.231	3	75.000	10.000	7.824
MRFA		(no adduct)	649.643	3	75.000	10.000	25.000
MRFA		(no adduct)	674.643	3	75.000	10.000	25.000
MRFA		(no adduct)	699.643	3	75.000	10.000	25.000
MRFA		(no adduct)	721.034	3	75.000	10.000	17.782
MRFA		(no adduct)	741.147	3	75.000	10.000	4.444
MRFA		(no adduct)	787.868	3	75.000	10.000	25.000
MRFA		(no adduct)	812.868	3	75.000	10.000	25.000
MRFA		(no adduct)	837.868	3	75.000	10.000	25.000
MRFA		(no adduct)	858.143	3	75.000	10.000	15.549
MRFA		(no adduct)	889.099	3	75.000	10.000	28.364
MRFA		(no adduct)	928.122	3	75.000	10.000	31.681
MRFA		(no adduct)	965.462	3	75.000	10.000	25.000
MRFA		(no adduct)	990.462	3	75.000	10.000	25.000
MRFA		(no adduct)	1015.462	3	75.000	10.000	25.000
MRFA		(no adduct)	1040.462	3	75.000	10.000	25.000
MRFA		(no adduct)	1065.462	3	75.000	10.000	25.000
MRFA		(no adduct)	1090.462	3	75.000	10.000	25.000
MRFA		(no adduct)	1115.462	3	75.000	10.000	25.000
MRFA		(no adduct)	1140.462	3	75.000	10.000	25.000
MRFA		(no adduct)	1165.462	3	75.000	10.000	25.000
MRFA		(no adduct)	1188.981	3	75.000	10.000	22.038
MRFA		(no adduct)	416.709	3	85.000	10.000	33.419
MRFA		(no adduct)	454.919	3	85.000	10.000	25.000
MRFA		(no adduct)	485.111	3	85.000	10.000	35.384
MRFA		(no adduct)	521.461	3	85.000	10.000	19.316
MRFA		(no adduct)	546.955	3	85.000	10.000	13.672
MRFA		(no adduct)	570.124	3	85.000	10.000	14.668
MRFA		(no adduct)	587.983	3	85.000	10.000	3.050
MRFA		(no adduct)	611.009	3	85.000	10.000	25.000
MRFA		(no adduct)	632.439	3	85.000	10.000	17.860
MRFA		(no adduct)	673.374	3	85.000	10.000	25.000
MRFA		(no adduct)	700.537	3	85.000	10.000	29.326
MRFA		(no adduct)	733.785	3	85.000	10.000	19.168
MRFA		(no adduct)	754.289	3	85.000	10.000	3.840
MRFA		(no adduct)	781.817	3	85.000	10.000	33.216
MRFA		(no adduct)	819.928	3	85.000	10.000	25.007
MRFA		(no adduct)	853.932	3	85.000	10.000	25.000
MRFA		(no adduct)	876.220	3	85.000	10.000	19.577
MRFA		(no adduct)	899.145	3	85.000	10.000	8.272
MRFA		(no adduct)	924.781	3	85.000	10.000	25.000
MRFA		(no adduct)	955.613	3	85.000	10.000	36.663
MRFA		(no adduct)	995.445	3	85.000	10.000	25.000
MRFA		(no adduct)	1020.445	3	85.000	10.000	25.000
MRFA		(no adduct)	1045.445	3	85.000	10.000	25.000
MRFA		(no adduct)	1070.445	3	85.000	10.000	25.000
MRFA		(no adduct)	1095.445	3	85.000	10.000	25.000
MRFA		(no adduct)	1120.445	3	85.000	10.000	25.000
MRFA		(no adduct)	1145.445	3	85.000	10.000	25.000
MRFA		(no adduct)	1170.445	3	85.000	10.000	25.000
MRFA		(no adduct)	1191.472	3	85.000	10.000	17.055
MRFA		(no adduct)	412.500	3	95.000	10.000	25.000
MRFA		(no adduct)	434.358	3	95.000	10.000	18.716
MRFA		(no adduct)	465.216	3	95.000	10.000	25.000
MRFA		(no adduct)	490.216	3	95.000	10.000	25.000
MRFA		(no adduct)	521.080	3	95.000	10.000	36.727
MRFA		(no adduct)	560.947	3	95.000	10.000	25.000
MRFA		(no adduct)	583.808	3	95.000	10.000	20.722
MRFA		(no adduct)	608.508	3	95.000	10.000	10.678
MRFA		(no adduct)	642.312	3	95.000	10.000	25.000
MRFA		(no adduct)	666.341	3	95.000	10.000	23.057
MRFA		(no adduct)	688.116	3	95.000	10.000	2.492
MRFA		(no adduct)	713.343	3	95.000	10.000	29.961
MRFA		(no adduct)	751.709	3	95.000	10.000	25.000
MRFA		(no adduct)	776.709	3	95.000	10.000	25.000
MRFA		(no adduct)	796.367	3	95.000	10.000	14.316
MRFA		(no adduct)	823.219	3	95.000	10.000	6.618
MRFA		(no adduct)	848.028	3	95.000	10.000	25.000
MRFA		(no adduct)	873.028	3	95.000	10.000	25.000
MRFA		(no adduct)	898.028	3	95.000	10.000	25.000
MRFA		(no adduct)	923.028	3	95.000	10.000	25.000
MRFA		(no adduct)	948.028	3	95.000	10.000	25.000
MRFA		(no adduct)	973.028	3	95.000	10.000	25.000
MRFA		(no adduct)	998.028	3	95.000	10.000	25.000
MRFA		(no adduct)	1023.028	3	95.000	10.000	25.000
MRFA		(no adduct)	1048.028	3	95.000	10.000	25.000
MRFA		(no adduct)	1073.028	3	95.000	10.000	25.000
MRFA		(no adduct)	1098.028	3	95.000	10.000	25.000
MRFA		(no adduct)	1123.028	3	95.000	10.000	25.000
MRFA		(no adduct)	1148.028	3	95.000	10.000	25.000
MRFA		(no adduct)	1173.028	3	95.000	10.000	25.000
MRFA		(no adduct)	1192.764	3	95.000	10.000	14.472
MRFA		(no adduct)	412.500	3	105.000	10.000	25.000
MRFA		(no adduct)	437.500	3	105.000	10.000	25.000
MRFA		(no adduct)	462.500	3	105.000	10.000	25.000
MRFA		(no adduct)	487.500	3	105.000	10.000	25.000
MRFA		(no adduct)	512.500	3	105.000	10.000	25.000
MRFA		(no adduct)	541.549	3	105.000	10.000	33.099
MRFA		(no adduct)	582.970	3	105.000	10.000	31.742
MRFA		(no adduct)	610.844	3	105.000	10.000	6.006
MRFA		(no adduct)	633.847	3	105.000	10.000	22.000
MRFA		(no adduct)	666.347	3	105.000	10.000	25.000
MRFA		(no adduct)	691.347	3	105.000	10.000	25.000
MRFA		(no adduct)	716.347	3	105.000	10.000	25.000
MRFA		(no adduct)	746.348	3	105.000	10.000	35.003
MRFA		(no adduct)	774.532	3	105.000	10.000	3.364
MRFA		(no adduct)	798.065	3	105.000	10.000	25.702
MRFA		(no adduct)	829.405	3	105.000	10.000	18.979
MRFA		(no adduct)	861.085	3	105.000	10.000	25.000
MRFA		(no adduct)	889.948	3	105.000	10.000	32.725
MRFA		(no adduct)	927.810	3	105.000	10.000	25.000
MRFA		(no adduct)	954.663	3	105.000	10.000	28.706
MRFA		(no adduct)	990.516	3	105.000	10.000	25.000
MRFA		(no adduct)	1015.516	3	105.000	10.000	25.000
MRFA		(no adduct)	1040.516	3	105.000	10.000	25.000
MRFA		(no adduct)	1065.516	3	105.000	10.000	25.000
MRFA		(no adduct)	1090.516	3	105.000	10.000	25.000
MRFA		(no adduct)	1115.516	3	105.000	10.000	25.000
MRFA		(no adduct)	1140.516	3	105.000	10.000	25.000
MRFA		(no adduct)	1165.516	3	105.000	10.000	25.000
MRFA		(no adduct)	1189.008	3	105.000	10.000	21.984
MRFA		(no adduct)	412.500	3	115.000	10.000	25.000
MRFA		(no adduct)	437.500	3	115.000	10.000	25.000
MRFA		(no adduct)	462.500	3	115.000	10.000	25.000
MRFA		(no adduct)	487.500	3	115.000	10.000	25.000
MRFA		(no adduct)	512.500	3	115.000	10.000	25.000
MRFA		(no adduct)	537.500	3	115.000	10.000	25.000
MRFA		(no adduct)	563.568	3	115.000	10.000	27.136
MRFA		(no adduct)	598.636	3	115.000	10.000	25.000
MRFA		(no adduct)	623.636	3	115.000	10.000	25.000
MRFA		(no adduct)	648.636	3	115.000	10.000	25.000
MRFA		(no adduct)	673.658	3	115.000	10.000	25.044
MRFA		(no adduct)	707.680	3	115.000	10.000	25.000
MRFA		(no adduct)	734.699	3	115.000	10.000	29.038
MRFA		(no adduct)	786.210	3	115.000	10.000	33.367
MRFA		(no adduct)	822.915	3	115.000	10.000	22.043
MRFA		(no adduct)	848.932	3	115.000	10.000	11.991
MRFA		(no adduct)	876.427	3	115.000	10.000	25.000
MRFA		(no adduct)	901.427	3	115.000	10.000	25.000
MRFA		(no adduct)	926.427	3	115.000	10.000	25.000
MRFA		(no adduct)	952.442	3	115.000	10.000	27.029
MRFA		(no adduct)	987.456	3	115.000	10.000	25.000
MRFA		(no adduct)	1012.456	3	115.000	10.000	25.000
MRFA		(no adduct)	1037.456	3	115.000	10.000	25.000
MRFA		(no adduct)	1062.456	3	115.000	10.000	25.000
MRFA		(no adduct)	1085.338	3	115.000	10.000	20.764
MRFA		(no adduct)	1117.220	3	115.000	10.000	25.000
MRFA		(no adduct)	1142.220	3	115.000	10.000	25.000
MRFA		(no adduct)	1167.220	3	115.000	10.000	25.000
MRFA		(no adduct)	1189.860	3	115.000	10.000	20.280
MRFA		(no adduct)	412.500	3	125.000	10.000	25.000
MRFA		(no adduct)	437.500	3	125.000	10.000	25.000
MRFA		(no adduct)	462.500	3	125.000	10.000	25.000
MRFA		(no adduct)	487.500	3	125.000	10.000	25.000
MRFA		(no adduct)	512.500	3	125.000	10.000	25.000
MRFA		(no adduct)	537.500	3	125.000	10.000	25.000
MRFA		(no adduct)	562.500	3	125.000	10.000	25.000
MRFA		(no adduct)	587.500	3	125.000	10.000	25.000
MRFA		(no adduct)	612.500	3	125.000	10.000	25.000
MRFA		(no adduct)	637.500	3	125.000	10.000	25.000
MRFA		(no adduct)	662.500	3	125.000	10.000	25.000
MRFA		(no adduct)	687.500	3	125.000	10.000	25.000
MRFA		(no adduct)	712.500	3	125.000	10.000	25.000
MRFA		(no adduct)	737.500	3	125.000	10.000	25.000
MRFA		(no adduct)	762.500	3	125.000	10.000	25.000
MRFA		(no adduct)	787.500	3	125.000	10.000	25.000
MRFA		(no adduct)	812.500	3	125.000	10.000	25.000
MRFA		(no adduct)	837.500	3	125.000	10.000	25.000
MRFA		(no adduct)	862.500	3	125.000	10.000	25.000
MRFA		(no adduct)	887.500	3	125.000	10.000	25.000
MRFA		(no adduct)	912.500	3	125.000	10.000	25.000
MRFA		(no adduct)	937.500	3	125.000	10.000	25.000
MRFA		(no adduct)	962.500	3	125.000	10.000	25.000
MRFA		(no adduct)	987.500	3	125.000	10.000	25.000
MRFA		(no adduct)	1012.500	3	125.000	10.000	25.000
MRFA		(no adduct)	1037.500	3	125.000	10.000	25.000
MRFA		(no adduct)	1062.500	3	125.000	10.000	25.000
MRFA		(no adduct)	1087.500	3	125.000	10.000	25.000
MRFA		(no adduct)	1112.500	3	125.000	10.000	25.000
MRFA		(no adduct)	1137.500	3	125.000	10.000	25.000
MRFA		(no adduct)	1162.500	3	125.000	10.000	25.000
MRFA		(no adduct)	1187.500	3	125.000	10.000	25.000
