## Supplement information 1 for "High-throughput and in-depth analysis of plasma proteome by UV-assisted protein digestion, 5-plex labeling and MS-based high abundance protein removal method": peptide-480-new_200_timein5min.csv

Compound	Formula	Adduct	m/z	z	RT Time (min)	Window (min)	Isolation Window (m/z)
MRFA		(no adduct)	412.500	3	2.500	5.000	25.000
MRFA		(no adduct)	437.500	3	2.500	5.000	25.000
MRFA		(no adduct)	462.500	3	2.500	5.000	25.000
MRFA		(no adduct)	487.500	3	2.500	5.000	25.000
MRFA		(no adduct)	512.500	3	2.500	5.000	25.000
MRFA		(no adduct)	537.500	3	2.500	5.000	25.000
MRFA		(no adduct)	562.500	3	2.500	5.000	25.000
MRFA		(no adduct)	587.500	3	2.500	5.000	25.000
MRFA		(no adduct)	612.500	3	2.500	5.000	25.000
MRFA		(no adduct)	637.500	3	2.500	5.000	25.000
MRFA		(no adduct)	662.500	3	2.500	5.000	25.000
MRFA		(no adduct)	687.500	3	2.500	5.000	25.000
MRFA		(no adduct)	712.500	3	2.500	5.000	25.000
MRFA		(no adduct)	737.500	3	2.500	5.000	25.000
MRFA		(no adduct)	762.500	3	2.500	5.000	25.000
MRFA		(no adduct)	787.500	3	2.500	5.000	25.000
MRFA		(no adduct)	812.500	3	2.500	5.000	25.000
MRFA		(no adduct)	837.500	3	2.500	5.000	25.000
MRFA		(no adduct)	862.500	3	2.500	5.000	25.000
MRFA		(no adduct)	887.500	3	2.500	5.000	25.000
MRFA		(no adduct)	912.500	3	2.500	5.000	25.000
MRFA		(no adduct)	937.500	3	2.500	5.000	25.000
MRFA		(no adduct)	962.500	3	2.500	5.000	25.000
MRFA		(no adduct)	987.500	3	2.500	5.000	25.000
MRFA		(no adduct)	1012.500	3	2.500	5.000	25.000
MRFA		(no adduct)	1037.500	3	2.500	5.000	25.000
MRFA		(no adduct)	1062.500	3	2.500	5.000	25.000
MRFA		(no adduct)	1087.500	3	2.500	5.000	25.000
MRFA		(no adduct)	1112.500	3	2.500	5.000	25.000
MRFA		(no adduct)	1137.500	3	2.500	5.000	25.000
MRFA		(no adduct)	1162.500	3	2.500	5.000	25.000
MRFA		(no adduct)	1187.500	3	2.500	5.000	25.000
MRFA		(no adduct)	412.500	3	7.500	5.000	25.000
MRFA		(no adduct)	437.500	3	7.500	5.000	25.000
MRFA		(no adduct)	462.500	3	7.500	5.000	25.000
MRFA		(no adduct)	487.500	3	7.500	5.000	25.000
MRFA		(no adduct)	512.500	3	7.500	5.000	25.000
MRFA		(no adduct)	537.500	3	7.500	5.000	25.000
MRFA		(no adduct)	562.500	3	7.500	5.000	25.000
MRFA		(no adduct)	587.500	3	7.500	5.000	25.000
MRFA		(no adduct)	612.500	3	7.500	5.000	25.000
MRFA		(no adduct)	637.500	3	7.500	5.000	25.000
MRFA		(no adduct)	662.500	3	7.500	5.000	25.000
MRFA		(no adduct)	687.500	3	7.500	5.000	25.000
MRFA		(no adduct)	712.500	3	7.500	5.000	25.000
MRFA		(no adduct)	737.500	3	7.500	5.000	25.000
MRFA		(no adduct)	762.500	3	7.500	5.000	25.000
MRFA		(no adduct)	787.500	3	7.500	5.000	25.000
MRFA		(no adduct)	812.500	3	7.500	5.000	25.000
MRFA		(no adduct)	837.500	3	7.500	5.000	25.000
MRFA		(no adduct)	862.500	3	7.500	5.000	25.000
MRFA		(no adduct)	887.500	3	7.500	5.000	25.000
MRFA		(no adduct)	912.500	3	7.500	5.000	25.000
MRFA		(no adduct)	937.500	3	7.500	5.000	25.000
MRFA		(no adduct)	962.500	3	7.500	5.000	25.000
MRFA		(no adduct)	987.500	3	7.500	5.000	25.000
MRFA		(no adduct)	1012.500	3	7.500	5.000	25.000
MRFA		(no adduct)	1037.500	3	7.500	5.000	25.000
MRFA		(no adduct)	1062.500	3	7.500	5.000	25.000
MRFA		(no adduct)	1087.500	3	7.500	5.000	25.000
MRFA		(no adduct)	1112.500	3	7.500	5.000	25.000
MRFA		(no adduct)	1137.500	3	7.500	5.000	25.000
MRFA		(no adduct)	1162.500	3	7.500	5.000	25.000
MRFA		(no adduct)	1187.500	3	7.500	5.000	25.000
MRFA		(no adduct)	416.362	3	12.500	5.000	32.724
MRFA		(no adduct)	442.732	3	12.500	5.000	2.016
MRFA		(no adduct)	465.745	3	12.500	5.000	25.000
MRFA		(no adduct)	484.752	3	12.500	5.000	13.016
MRFA		(no adduct)	510.000	3	12.500	5.000	19.480
MRFA		(no adduct)	531.007	3	12.500	5.000	4.534
MRFA		(no adduct)	554.518	3	12.500	5.000	24.488
MRFA		(no adduct)	590.774	3	12.500	5.000	25.000
MRFA		(no adduct)	615.774	3	12.500	5.000	25.000
MRFA		(no adduct)	640.774	3	12.500	5.000	25.000
MRFA		(no adduct)	665.774	3	12.500	5.000	25.000
MRFA		(no adduct)	690.774	3	12.500	5.000	25.000
MRFA		(no adduct)	715.774	3	12.500	5.000	25.000
MRFA		(no adduct)	740.774	3	12.500	5.000	25.000
MRFA		(no adduct)	767.316	3	12.500	5.000	28.082
MRFA		(no adduct)	802.857	3	12.500	5.000	25.000
MRFA		(no adduct)	827.857	3	12.500	5.000	25.000
MRFA		(no adduct)	852.857	3	12.500	5.000	25.000
MRFA		(no adduct)	877.857	3	12.500	5.000	25.000
MRFA		(no adduct)	902.857	3	12.500	5.000	25.000
MRFA		(no adduct)	927.857	3	12.500	5.000	25.000
MRFA		(no adduct)	952.857	3	12.500	5.000	25.000
MRFA		(no adduct)	977.857	3	12.500	5.000	25.000
MRFA		(no adduct)	1002.857	3	12.500	5.000	25.000
MRFA		(no adduct)	1027.857	3	12.500	5.000	25.000
MRFA		(no adduct)	1052.857	3	12.500	5.000	25.000
MRFA		(no adduct)	1077.857	3	12.500	5.000	25.000
MRFA		(no adduct)	1102.857	3	12.500	5.000	25.000
MRFA		(no adduct)	1127.857	3	12.500	5.000	25.000
MRFA		(no adduct)	1152.857	3	12.500	5.000	25.000
MRFA		(no adduct)	1182.678	3	12.500	5.000	34.643
MRFA		(no adduct)	416.023	3	17.500	5.000	32.047
MRFA		(no adduct)	453.547	3	17.500	5.000	25.000
MRFA		(no adduct)	474.150	3	17.500	5.000	16.206
MRFA		(no adduct)	494.994	3	17.500	5.000	7.483
MRFA		(no adduct)	513.738	3	17.500	5.000	12.004
MRFA		(no adduct)	531.007	3	17.500	5.000	4.534
MRFA		(no adduct)	557.947	3	17.500	5.000	25.000
MRFA		(no adduct)	583.141	3	17.500	5.000	25.389
MRFA		(no adduct)	617.336	3	17.500	5.000	25.000
MRFA		(no adduct)	639.827	3	17.500	5.000	19.982
MRFA		(no adduct)	671.317	3	17.500	5.000	25.000
MRFA		(no adduct)	696.317	3	17.500	5.000	25.000
MRFA		(no adduct)	721.317	3	17.500	5.000	25.000
MRFA		(no adduct)	746.317	3	17.500	5.000	25.000
MRFA		(no adduct)	770.087	3	17.500	5.000	22.539
MRFA		(no adduct)	803.841	3	17.500	5.000	25.000
MRFA		(no adduct)	828.841	3	17.500	5.000	25.000
MRFA		(no adduct)	853.841	3	17.500	5.000	25.000
MRFA		(no adduct)	878.841	3	17.500	5.000	25.000
MRFA		(no adduct)	903.841	3	17.500	5.000	25.000
MRFA		(no adduct)	928.841	3	17.500	5.000	25.000
MRFA		(no adduct)	953.841	3	17.500	5.000	25.000
MRFA		(no adduct)	978.841	3	17.500	5.000	25.000
MRFA		(no adduct)	1003.841	3	17.500	5.000	25.000
MRFA		(no adduct)	1028.841	3	17.500	5.000	25.000
MRFA		(no adduct)	1053.841	3	17.500	5.000	25.000
MRFA		(no adduct)	1078.841	3	17.500	5.000	25.000
MRFA		(no adduct)	1103.841	3	17.500	5.000	25.000
MRFA		(no adduct)	1128.841	3	17.500	5.000	25.000
MRFA		(no adduct)	1153.841	3	17.500	5.000	25.000
MRFA		(no adduct)	1183.171	3	17.500	5.000	33.659
MRFA		(no adduct)	408.180	3	22.500	5.000	16.361
MRFA		(no adduct)	427.202	3	22.500	5.000	3.683
MRFA		(no adduct)	455.725	3	22.500	5.000	21.004
MRFA		(no adduct)	478.740	3	22.500	5.000	7.025
MRFA		(no adduct)	494.994	3	22.500	5.000	7.483
MRFA		(no adduct)	509.589	3	22.500	5.000	3.705
MRFA		(no adduct)	534.602	3	22.500	5.000	28.321
MRFA		(no adduct)	570.262	3	22.500	5.000	25.000
MRFA		(no adduct)	595.262	3	22.500	5.000	25.000
MRFA		(no adduct)	617.024	3	22.500	5.000	18.524
MRFA		(no adduct)	647.786	3	22.500	5.000	25.000
MRFA		(no adduct)	672.786	3	22.500	5.000	25.000
MRFA		(no adduct)	697.786	3	22.500	5.000	25.000
MRFA		(no adduct)	722.786	3	22.500	5.000	25.000
MRFA		(no adduct)	747.786	3	22.500	5.000	25.000
MRFA		(no adduct)	772.786	3	22.500	5.000	25.000
MRFA		(no adduct)	797.786	3	22.500	5.000	25.000
MRFA		(no adduct)	817.589	3	22.500	5.000	14.605
MRFA		(no adduct)	846.392	3	22.500	5.000	25.000
MRFA		(no adduct)	871.392	3	22.500	5.000	25.000
MRFA		(no adduct)	896.392	3	22.500	5.000	25.000
MRFA		(no adduct)	921.392	3	22.500	5.000	25.000
MRFA		(no adduct)	946.392	3	22.500	5.000	25.000
MRFA		(no adduct)	971.392	3	22.500	5.000	25.000
MRFA		(no adduct)	996.392	3	22.500	5.000	25.000
MRFA		(no adduct)	1021.392	3	22.500	5.000	25.000
MRFA		(no adduct)	1046.392	3	22.500	5.000	25.000
MRFA		(no adduct)	1071.392	3	22.500	5.000	25.000
MRFA		(no adduct)	1096.392	3	22.500	5.000	25.000
MRFA		(no adduct)	1121.392	3	22.500	5.000	25.000
MRFA		(no adduct)	1146.392	3	22.500	5.000	25.000
MRFA		(no adduct)	1171.392	3	22.500	5.000	25.000
MRFA		(no adduct)	1191.946	3	22.500	5.000	16.108
MRFA		(no adduct)	418.112	3	27.500	5.000	36.223
MRFA		(no adduct)	455.725	3	27.500	5.000	21.004
MRFA		(no adduct)	480.726	3	27.500	5.000	10.997
MRFA		(no adduct)	498.758	3	27.500	5.000	7.068
MRFA		(no adduct)	529.731	3	27.500	5.000	25.000
MRFA		(no adduct)	553.161	3	27.500	5.000	21.861
MRFA		(no adduct)	585.592	3	27.500	5.000	25.000
MRFA		(no adduct)	610.592	3	27.500	5.000	25.000
MRFA		(no adduct)	636.703	3	27.500	5.000	27.221
MRFA		(no adduct)	671.813	3	27.500	5.000	25.000
MRFA		(no adduct)	696.237	3	27.500	5.000	23.849
MRFA		(no adduct)	733.881	3	27.500	5.000	25.000
MRFA		(no adduct)	753.631	3	27.500	5.000	14.500
MRFA		(no adduct)	787.395	3	27.500	5.000	35.028
MRFA		(no adduct)	826.409	3	27.500	5.000	25.000
MRFA		(no adduct)	851.409	3	27.500	5.000	25.000
MRFA		(no adduct)	876.409	3	27.500	5.000	25.000
MRFA		(no adduct)	901.409	3	27.500	5.000	25.000
MRFA		(no adduct)	926.409	3	27.500	5.000	25.000
MRFA		(no adduct)	951.409	3	27.500	5.000	25.000
MRFA		(no adduct)	976.409	3	27.500	5.000	25.000
MRFA		(no adduct)	1001.409	3	27.500	5.000	25.000
MRFA		(no adduct)	1026.409	3	27.500	5.000	25.000
MRFA		(no adduct)	1051.409	3	27.500	5.000	25.000
MRFA		(no adduct)	1076.409	3	27.500	5.000	25.000
MRFA		(no adduct)	1101.409	3	27.500	5.000	25.000
MRFA		(no adduct)	1126.409	3	27.500	5.000	25.000
MRFA		(no adduct)	1151.409	3	27.500	5.000	25.000
MRFA		(no adduct)	1181.954	3	27.500	5.000	36.091
MRFA		(no adduct)	410.357	3	32.500	5.000	20.714
MRFA		(no adduct)	444.995	3	32.500	5.000	30.562
MRFA		(no adduct)	481.776	3	32.500	5.000	25.000
MRFA		(no adduct)	501.177	3	32.500	5.000	13.803
MRFA		(no adduct)	529.578	3	32.500	5.000	25.000
MRFA		(no adduct)	554.179	3	32.500	5.000	24.201
MRFA		(no adduct)	587.779	3	32.500	5.000	25.000
MRFA		(no adduct)	616.549	3	32.500	5.000	32.540
MRFA		(no adduct)	654.319	3	32.500	5.000	25.000
MRFA		(no adduct)	679.319	3	32.500	5.000	25.000
MRFA		(no adduct)	703.828	3	32.500	5.000	24.017
MRFA		(no adduct)	737.337	3	32.500	5.000	25.000
MRFA		(no adduct)	762.337	3	32.500	5.000	25.000
MRFA		(no adduct)	787.337	3	32.500	5.000	25.000
MRFA		(no adduct)	812.337	3	32.500	5.000	25.000
MRFA		(no adduct)	837.337	3	32.500	5.000	25.000
MRFA		(no adduct)	862.337	3	32.500	5.000	25.000
MRFA		(no adduct)	887.337	3	32.500	5.000	25.000
MRFA		(no adduct)	912.337	3	32.500	5.000	25.000
MRFA		(no adduct)	937.337	3	32.500	5.000	25.000
MRFA		(no adduct)	962.337	3	32.500	5.000	25.000
MRFA		(no adduct)	987.337	3	32.500	5.000	25.000
MRFA		(no adduct)	1012.337	3	32.500	5.000	25.000
MRFA		(no adduct)	1037.337	3	32.500	5.000	25.000
MRFA		(no adduct)	1062.337	3	32.500	5.000	25.000
MRFA		(no adduct)	1087.337	3	32.500	5.000	25.000
MRFA		(no adduct)	1112.337	3	32.500	5.000	25.000
MRFA		(no adduct)	1137.337	3	32.500	5.000	25.000
MRFA		(no adduct)	1162.337	3	32.500	5.000	25.000
MRFA		(no adduct)	1187.418	3	32.500	5.000	25.163
MRFA		(no adduct)	402.520	3	37.500	5.000	5.040
MRFA		(no adduct)	417.377	3	37.500	5.000	6.674
MRFA		(no adduct)	462.658	3	37.500	5.000	26.805
MRFA		(no adduct)	491.169	3	37.500	5.000	12.217
MRFA		(no adduct)	518.777	3	37.500	5.000	25.000
MRFA		(no adduct)	543.777	3	37.500	5.000	25.000
MRFA		(no adduct)	565.314	3	37.500	5.000	18.074
MRFA		(no adduct)	593.895	3	37.500	5.000	14.863
MRFA		(no adduct)	632.567	3	37.500	5.000	28.521
MRFA		(no adduct)	668.328	3	37.500	5.000	25.000
MRFA		(no adduct)	693.328	3	37.500	5.000	25.000
MRFA		(no adduct)	717.864	3	37.500	5.000	24.071
MRFA		(no adduct)	745.883	3	37.500	5.000	13.968
MRFA		(no adduct)	774.367	3	37.500	5.000	25.000
MRFA		(no adduct)	799.367	3	37.500	5.000	25.000
MRFA		(no adduct)	824.367	3	37.500	5.000	25.000
MRFA		(no adduct)	846.387	3	37.500	5.000	19.039
MRFA		(no adduct)	877.406	3	37.500	5.000	25.000
MRFA		(no adduct)	902.406	3	37.500	5.000	25.000
MRFA		(no adduct)	927.406	3	37.500	5.000	25.000
MRFA		(no adduct)	952.406	3	37.500	5.000	25.000
MRFA		(no adduct)	977.406	3	37.500	5.000	25.000
MRFA		(no adduct)	1002.406	3	37.500	5.000	25.000
MRFA		(no adduct)	1027.406	3	37.500	5.000	25.000
MRFA		(no adduct)	1052.406	3	37.500	5.000	25.000
MRFA		(no adduct)	1077.406	3	37.500	5.000	25.000
MRFA		(no adduct)	1102.406	3	37.500	5.000	25.000
MRFA		(no adduct)	1127.406	3	37.500	5.000	25.000
MRFA		(no adduct)	1152.406	3	37.500	5.000	25.000
MRFA		(no adduct)	1182.453	3	37.500	5.000	35.094
MRFA		(no adduct)	402.520	3	42.500	5.000	5.040
MRFA		(no adduct)	424.146	3	42.500	5.000	20.212
MRFA		(no adduct)	458.504	3	42.500	5.000	30.503
MRFA		(no adduct)	488.090	3	42.500	5.000	10.669
MRFA		(no adduct)	503.598	3	42.500	5.000	2.348
MRFA		(no adduct)	526.272	3	42.500	5.000	25.000
MRFA		(no adduct)	556.561	3	42.500	5.000	35.579
MRFA		(no adduct)	597.885	3	42.500	5.000	22.843
MRFA		(no adduct)	626.535	3	42.500	5.000	16.456
MRFA		(no adduct)	664.308	3	42.500	5.000	25.000
MRFA		(no adduct)	689.308	3	42.500	5.000	25.000
MRFA		(no adduct)	715.854	3	42.500	5.000	28.091
MRFA		(no adduct)	751.399	3	42.500	5.000	25.000
MRFA		(no adduct)	776.399	3	42.500	5.000	25.000
MRFA		(no adduct)	801.399	3	42.500	5.000	25.000
MRFA		(no adduct)	826.399	3	42.500	5.000	25.000
MRFA		(no adduct)	851.399	3	42.500	5.000	25.000
MRFA		(no adduct)	876.399	3	42.500	5.000	25.000
MRFA		(no adduct)	901.399	3	42.500	5.000	25.000
MRFA		(no adduct)	926.399	3	42.500	5.000	25.000
MRFA		(no adduct)	951.399	3	42.500	5.000	25.000
MRFA		(no adduct)	976.399	3	42.500	5.000	25.000
MRFA		(no adduct)	1001.399	3	42.500	5.000	25.000
MRFA		(no adduct)	1026.399	3	42.500	5.000	25.000
MRFA		(no adduct)	1051.399	3	42.500	5.000	25.000
MRFA		(no adduct)	1076.399	3	42.500	5.000	25.000
MRFA		(no adduct)	1101.399	3	42.500	5.000	25.000
MRFA		(no adduct)	1126.399	3	42.500	5.000	25.000
MRFA		(no adduct)	1151.399	3	42.500	5.000	25.000
MRFA		(no adduct)	1181.950	3	42.500	5.000	36.101
MRFA		(no adduct)	410.361	3	47.500	5.000	20.722
MRFA		(no adduct)	436.978	3	47.500	5.000	14.512
MRFA		(no adduct)	456.492	3	47.500	5.000	6.516
MRFA		(no adduct)	476.999	3	47.500	5.000	16.499
MRFA		(no adduct)	500.011	3	47.500	5.000	9.522
MRFA		(no adduct)	520.514	3	47.500	5.000	13.484
MRFA		(no adduct)	546.535	3	47.500	5.000	15.540
MRFA		(no adduct)	591.525	3	47.500	5.000	4.510
MRFA		(no adduct)	618.327	3	47.500	5.000	10.994
MRFA		(no adduct)	667.288	3	47.500	5.000	25.000
MRFA		(no adduct)	692.288	3	47.500	5.000	25.000
MRFA		(no adduct)	716.574	3	47.500	5.000	23.573
MRFA		(no adduct)	749.347	3	47.500	5.000	23.971
MRFA		(no adduct)	783.363	3	47.500	5.000	26.061
MRFA		(no adduct)	822.355	3	47.500	5.000	25.000
MRFA		(no adduct)	847.355	3	47.500	5.000	25.000
MRFA		(no adduct)	872.355	3	47.500	5.000	25.000
MRFA		(no adduct)	897.355	3	47.500	5.000	25.000
MRFA		(no adduct)	922.355	3	47.500	5.000	25.000
MRFA		(no adduct)	947.355	3	47.500	5.000	25.000
MRFA		(no adduct)	972.355	3	47.500	5.000	25.000
MRFA		(no adduct)	997.355	3	47.500	5.000	25.000
MRFA		(no adduct)	1022.355	3	47.500	5.000	25.000
MRFA		(no adduct)	1047.355	3	47.500	5.000	25.000
MRFA		(no adduct)	1072.355	3	47.500	5.000	25.000
MRFA		(no adduct)	1097.355	3	47.500	5.000	25.000
MRFA		(no adduct)	1122.355	3	47.500	5.000	25.000
MRFA		(no adduct)	1147.355	3	47.500	5.000	25.000
MRFA		(no adduct)	1172.355	3	47.500	5.000	25.000
MRFA		(no adduct)	1192.428	3	47.500	5.000	15.145
MRFA		(no adduct)	415.883	3	52.500	5.000	31.766
MRFA		(no adduct)	442.500	3	52.500	5.000	3.468
MRFA		(no adduct)	481.249	3	52.500	5.000	25.000
MRFA		(no adduct)	500.070	3	52.500	5.000	12.641
MRFA		(no adduct)	521.323	3	52.500	5.000	11.866
MRFA		(no adduct)	545.110	3	52.500	5.000	5.393
MRFA		(no adduct)	580.398	3	52.500	5.000	34.187
MRFA		(no adduct)	617.066	3	52.500	5.000	10.495
MRFA		(no adduct)	660.841	3	52.500	5.000	25.000
MRFA		(no adduct)	685.841	3	52.500	5.000	25.000
MRFA		(no adduct)	713.351	3	52.500	5.000	30.020
MRFA		(no adduct)	749.861	3	52.500	5.000	25.000
MRFA		(no adduct)	774.861	3	52.500	5.000	25.000
MRFA		(no adduct)	794.108	3	52.500	5.000	13.494
MRFA		(no adduct)	823.363	3	52.500	5.000	25.000
MRFA		(no adduct)	848.363	3	52.500	5.000	25.000
MRFA		(no adduct)	873.363	3	52.500	5.000	25.000
MRFA		(no adduct)	898.363	3	52.500	5.000	25.000
MRFA		(no adduct)	923.363	3	52.500	5.000	25.000
MRFA		(no adduct)	948.363	3	52.500	5.000	25.000
MRFA		(no adduct)	973.363	3	52.500	5.000	25.000
MRFA		(no adduct)	998.363	3	52.500	5.000	25.000
MRFA		(no adduct)	1023.363	3	52.500	5.000	25.000
MRFA		(no adduct)	1048.363	3	52.500	5.000	25.000
MRFA		(no adduct)	1073.363	3	52.500	5.000	25.000
MRFA		(no adduct)	1098.363	3	52.500	5.000	25.000
MRFA		(no adduct)	1123.363	3	52.500	5.000	25.000
MRFA		(no adduct)	1148.363	3	52.500	5.000	25.000
MRFA		(no adduct)	1173.363	3	52.500	5.000	25.000
MRFA		(no adduct)	1192.932	3	52.500	5.000	14.137
MRFA		(no adduct)	410.858	3	57.500	5.000	21.716
MRFA		(no adduct)	452.250	3	57.500	5.000	7.969
MRFA		(no adduct)	484.247	3	57.500	5.000	18.032
MRFA		(no adduct)	517.838	3	57.500	5.000	31.151
MRFA		(no adduct)	553.628	3	57.500	5.000	3.622
MRFA		(no adduct)	576.939	3	57.500	5.000	25.000
MRFA		(no adduct)	601.939	3	57.500	5.000	25.000
MRFA		(no adduct)	624.111	3	57.500	5.000	19.344
MRFA		(no adduct)	661.070	3	57.500	5.000	28.566
MRFA		(no adduct)	688.848	3	57.500	5.000	8.991
MRFA		(no adduct)	705.433	3	57.500	5.000	6.179
MRFA		(no adduct)	735.694	3	57.500	5.000	36.341
MRFA		(no adduct)	769.606	3	57.500	5.000	13.485
MRFA		(no adduct)	800.660	3	57.500	5.000	30.622
MRFA		(no adduct)	837.471	3	57.500	5.000	25.000
MRFA		(no adduct)	865.453	3	57.500	5.000	30.964
MRFA		(no adduct)	893.959	3	57.500	5.000	8.049
MRFA		(no adduct)	919.484	3	57.500	5.000	25.000
MRFA		(no adduct)	938.795	3	57.500	5.000	13.623
MRFA		(no adduct)	967.106	3	57.500	5.000	25.000
MRFA		(no adduct)	992.106	3	57.500	5.000	25.000
MRFA		(no adduct)	1017.106	3	57.500	5.000	25.000
MRFA		(no adduct)	1042.106	3	57.500	5.000	25.000
MRFA		(no adduct)	1067.106	3	57.500	5.000	25.000
MRFA		(no adduct)	1090.982	3	57.500	5.000	22.751
MRFA		(no adduct)	1123.857	3	57.500	5.000	25.000
MRFA		(no adduct)	1148.857	3	57.500	5.000	25.000
MRFA		(no adduct)	1173.857	3	57.500	5.000	25.000
MRFA		(no adduct)	1193.179	3	57.500	5.000	13.643
MRFA		(no adduct)	412.500	3	62.500	5.000	25.000
MRFA		(no adduct)	432.133	3	62.500	5.000	14.266
MRFA		(no adduct)	457.248	3	62.500	5.000	17.965
MRFA		(no adduct)	484.247	3	62.500	5.000	18.032
MRFA		(no adduct)	510.701	3	62.500	5.000	3.165
MRFA		(no adduct)	538.361	3	62.500	5.000	34.155
MRFA		(no adduct)	579.287	3	62.500	5.000	29.697
MRFA		(no adduct)	609.449	3	62.500	5.000	12.626
MRFA		(no adduct)	636.288	3	62.500	5.000	2.998
MRFA		(no adduct)	662.988	3	62.500	5.000	32.403
MRFA		(no adduct)	690.767	3	62.500	5.000	5.155
MRFA		(no adduct)	716.713	3	62.500	5.000	16.365
MRFA		(no adduct)	746.160	3	62.500	5.000	11.532
MRFA		(no adduct)	768.637	3	62.500	5.000	15.423
MRFA		(no adduct)	787.936	3	62.500	5.000	5.175
MRFA		(no adduct)	807.747	3	62.500	5.000	16.447
MRFA		(no adduct)	837.471	3	62.500	5.000	25.000
MRFA		(no adduct)	865.453	3	62.500	5.000	30.964
MRFA		(no adduct)	902.435	3	62.500	5.000	25.000
MRFA		(no adduct)	927.435	3	62.500	5.000	25.000
MRFA		(no adduct)	952.435	3	62.500	5.000	25.000
MRFA		(no adduct)	977.435	3	62.500	5.000	25.000
MRFA		(no adduct)	1002.435	3	62.500	5.000	25.000
MRFA		(no adduct)	1027.435	3	62.500	5.000	25.000
MRFA		(no adduct)	1052.435	3	62.500	5.000	25.000
MRFA		(no adduct)	1077.435	3	62.500	5.000	25.000
MRFA		(no adduct)	1102.435	3	62.500	5.000	25.000
MRFA		(no adduct)	1127.435	3	62.500	5.000	25.000
MRFA		(no adduct)	1152.435	3	62.500	5.000	25.000
MRFA		(no adduct)	1182.468	3	62.500	5.000	35.065
MRFA		(no adduct)	412.500	3	67.500	5.000	25.000
MRFA		(no adduct)	437.500	3	67.500	5.000	25.000
MRFA		(no adduct)	463.384	3	67.500	5.000	26.767
MRFA		(no adduct)	492.943	3	67.500	5.000	14.352
MRFA		(no adduct)	525.310	3	67.500	5.000	25.000
MRFA		(no adduct)	544.789	3	67.500	5.000	13.959
MRFA		(no adduct)	563.809	3	67.500	5.000	6.081
MRFA		(no adduct)	580.808	3	67.500	5.000	9.918
MRFA		(no adduct)	599.611	3	67.500	5.000	9.688
MRFA		(no adduct)	622.831	3	67.500	5.000	18.752
MRFA		(no adduct)	660.092	3	67.500	5.000	30.452
MRFA		(no adduct)	696.819	3	67.500	5.000	25.000
MRFA		(no adduct)	721.819	3	67.500	5.000	25.000
MRFA		(no adduct)	741.348	3	67.500	5.000	14.059
MRFA		(no adduct)	769.878	3	67.500	5.000	25.000
MRFA		(no adduct)	794.878	3	67.500	5.000	25.000
MRFA		(no adduct)	819.878	3	67.500	5.000	25.000
MRFA		(no adduct)	844.878	3	67.500	5.000	25.000
MRFA		(no adduct)	868.887	3	67.500	5.000	23.019
MRFA		(no adduct)	900.159	3	67.500	5.000	21.524
MRFA		(no adduct)	932.420	3	67.500	5.000	25.000
MRFA		(no adduct)	957.420	3	67.500	5.000	25.000
MRFA		(no adduct)	982.420	3	67.500	5.000	25.000
MRFA		(no adduct)	1007.420	3	67.500	5.000	25.000
MRFA		(no adduct)	1032.420	3	67.500	5.000	25.000
MRFA		(no adduct)	1057.420	3	67.500	5.000	25.000
MRFA		(no adduct)	1082.420	3	67.500	5.000	25.000
MRFA		(no adduct)	1107.420	3	67.500	5.000	25.000
MRFA		(no adduct)	1132.420	3	67.500	5.000	25.000
MRFA		(no adduct)	1157.420	3	67.500	5.000	25.000
MRFA		(no adduct)	1184.960	3	67.500	5.000	30.080
MRFA		(no adduct)	412.500	3	72.500	5.000	25.000
MRFA		(no adduct)	437.500	3	72.500	5.000	25.000
MRFA		(no adduct)	463.384	3	72.500	5.000	26.767
MRFA		(no adduct)	498.751	3	72.500	5.000	8.598
MRFA		(no adduct)	535.919	3	72.500	5.000	31.699
MRFA		(no adduct)	563.809	3	72.500	5.000	6.081
MRFA		(no adduct)	590.152	3	72.500	5.000	28.606
MRFA		(no adduct)	635.642	3	72.500	5.000	25.000
MRFA		(no adduct)	658.498	3	72.500	5.000	20.711
MRFA		(no adduct)	684.013	3	72.500	5.000	12.320
MRFA		(no adduct)	714.549	3	72.500	5.000	30.752
MRFA		(no adduct)	743.652	3	72.500	5.000	9.453
MRFA		(no adduct)	783.636	3	72.500	5.000	16.536
MRFA		(no adduct)	806.650	3	72.500	5.000	11.492
MRFA		(no adduct)	833.896	3	72.500	5.000	25.000
MRFA		(no adduct)	858.896	3	72.500	5.000	25.000
MRFA		(no adduct)	883.896	3	72.500	5.000	25.000
MRFA		(no adduct)	908.896	3	72.500	5.000	25.000
MRFA		(no adduct)	933.896	3	72.500	5.000	25.000
MRFA		(no adduct)	958.896	3	72.500	5.000	25.000
MRFA		(no adduct)	983.896	3	72.500	5.000	25.000
MRFA		(no adduct)	1008.896	3	72.500	5.000	25.000
MRFA		(no adduct)	1033.896	3	72.500	5.000	25.000
MRFA		(no adduct)	1058.896	3	72.500	5.000	25.000
MRFA		(no adduct)	1083.896	3	72.500	5.000	25.000
MRFA		(no adduct)	1108.896	3	72.500	5.000	25.000
MRFA		(no adduct)	1133.896	3	72.500	5.000	25.000
MRFA		(no adduct)	1158.896	3	72.500	5.000	25.000
MRFA		(no adduct)	1185.698	3	72.500	5.000	28.604
MRFA		(no adduct)	412.500	3	77.500	5.000	25.000
MRFA		(no adduct)	437.500	3	77.500	5.000	25.000
MRFA		(no adduct)	462.500	3	77.500	5.000	25.000
MRFA		(no adduct)	493.035	3	77.500	5.000	36.070
MRFA		(no adduct)	532.570	3	77.500	5.000	25.000
MRFA		(no adduct)	557.570	3	77.500	5.000	25.000
MRFA		(no adduct)	582.570	3	77.500	5.000	25.000
MRFA		(no adduct)	603.195	3	77.500	5.000	16.250
MRFA		(no adduct)	624.231	3	77.500	5.000	7.824
MRFA		(no adduct)	652.998	3	77.500	5.000	31.710
MRFA		(no adduct)	690.353	3	77.500	5.000	25.000
MRFA		(no adduct)	715.141	3	77.500	5.000	24.576
MRFA		(no adduct)	739.899	3	77.500	5.000	6.940
MRFA		(no adduct)	764.869	3	77.500	5.000	25.000
MRFA		(no adduct)	789.869	3	77.500	5.000	25.000
MRFA		(no adduct)	814.869	3	77.500	5.000	25.000
MRFA		(no adduct)	839.152	3	77.500	5.000	23.566
MRFA		(no adduct)	862.926	3	77.500	5.000	5.982
MRFA		(no adduct)	889.099	3	77.500	5.000	28.364
MRFA		(no adduct)	928.122	3	77.500	5.000	31.681
MRFA		(no adduct)	965.462	3	77.500	5.000	25.000
MRFA		(no adduct)	990.462	3	77.500	5.000	25.000
MRFA		(no adduct)	1015.462	3	77.500	5.000	25.000
MRFA		(no adduct)	1040.462	3	77.500	5.000	25.000
MRFA		(no adduct)	1065.462	3	77.500	5.000	25.000
MRFA		(no adduct)	1090.462	3	77.500	5.000	25.000
MRFA		(no adduct)	1115.462	3	77.500	5.000	25.000
MRFA		(no adduct)	1140.462	3	77.500	5.000	25.000
MRFA		(no adduct)	1165.462	3	77.500	5.000	25.000
MRFA		(no adduct)	1188.981	3	77.500	5.000	22.038
MRFA		(no adduct)	416.709	3	82.500	5.000	33.419
MRFA		(no adduct)	454.919	3	82.500	5.000	25.000
MRFA		(no adduct)	475.604	3	82.500	5.000	16.370
MRFA		(no adduct)	497.796	3	82.500	5.000	10.014
MRFA		(no adduct)	520.776	3	82.500	5.000	17.946
MRFA		(no adduct)	551.249	3	82.500	5.000	25.000
MRFA		(no adduct)	576.629	3	82.500	5.000	25.760
MRFA		(no adduct)	611.009	3	82.500	5.000	25.000
MRFA		(no adduct)	637.691	3	82.500	5.000	28.366
MRFA		(no adduct)	673.374	3	82.500	5.000	25.000
MRFA		(no adduct)	698.374	3	82.500	5.000	25.000
MRFA		(no adduct)	719.152	3	82.500	5.000	16.555
MRFA		(no adduct)	739.899	3	82.500	5.000	6.940
MRFA		(no adduct)	764.869	3	82.500	5.000	25.000
MRFA		(no adduct)	786.870	3	82.500	5.000	19.002
MRFA		(no adduct)	813.387	3	82.500	5.000	16.031
MRFA		(no adduct)	842.902	3	82.500	5.000	25.000
MRFA		(no adduct)	870.705	3	82.500	5.000	30.607
MRFA		(no adduct)	899.145	3	82.500	5.000	8.272
MRFA		(no adduct)	924.781	3	82.500	5.000	25.000
MRFA		(no adduct)	949.781	3	82.500	5.000	25.000
MRFA		(no adduct)	974.781	3	82.500	5.000	25.000
MRFA		(no adduct)	999.781	3	82.500	5.000	25.000
MRFA		(no adduct)	1024.781	3	82.500	5.000	25.000
MRFA		(no adduct)	1049.781	3	82.500	5.000	25.000
MRFA		(no adduct)	1074.781	3	82.500	5.000	25.000
MRFA		(no adduct)	1099.781	3	82.500	5.000	25.000
MRFA		(no adduct)	1124.781	3	82.500	5.000	25.000
MRFA		(no adduct)	1149.781	3	82.500	5.000	25.000
MRFA		(no adduct)	1174.781	3	82.500	5.000	25.000
MRFA		(no adduct)	1193.641	3	82.500	5.000	12.719
MRFA		(no adduct)	416.709	3	87.500	5.000	33.419
MRFA		(no adduct)	454.919	3	87.500	5.000	25.000
MRFA		(no adduct)	479.919	3	87.500	5.000	25.000
MRFA		(no adduct)	504.919	3	87.500	5.000	25.000
MRFA		(no adduct)	523.584	3	87.500	5.000	12.330
MRFA		(no adduct)	543.294	3	87.500	5.000	6.351
MRFA		(no adduct)	570.124	3	87.500	5.000	14.668
MRFA		(no adduct)	594.130	3	87.500	5.000	15.344
MRFA		(no adduct)	629.262	3	87.500	5.000	24.214
MRFA		(no adduct)	673.374	3	87.500	5.000	25.000
MRFA		(no adduct)	700.537	3	87.500	5.000	29.326
MRFA		(no adduct)	740.205	3	87.500	5.000	32.009
MRFA		(no adduct)	773.545	3	87.500	5.000	16.673
MRFA		(no adduct)	794.653	3	87.500	5.000	7.543
MRFA		(no adduct)	814.413	3	87.500	5.000	13.977
MRFA		(no adduct)	853.932	3	87.500	5.000	25.000
MRFA		(no adduct)	878.932	3	87.500	5.000	25.000
MRFA		(no adduct)	903.932	3	87.500	5.000	25.000
MRFA		(no adduct)	928.932	3	87.500	5.000	25.000
MRFA		(no adduct)	950.046	3	87.500	5.000	17.228
MRFA		(no adduct)	970.802	3	87.500	5.000	6.285
MRFA		(no adduct)	995.445	3	87.500	5.000	25.000
MRFA		(no adduct)	1020.445	3	87.500	5.000	25.000
MRFA		(no adduct)	1045.445	3	87.500	5.000	25.000
MRFA		(no adduct)	1070.445	3	87.500	5.000	25.000
MRFA		(no adduct)	1095.445	3	87.500	5.000	25.000
MRFA		(no adduct)	1120.445	3	87.500	5.000	25.000
MRFA		(no adduct)	1145.445	3	87.500	5.000	25.000
MRFA		(no adduct)	1170.445	3	87.500	5.000	25.000
MRFA		(no adduct)	1191.472	3	87.500	5.000	17.055
MRFA		(no adduct)	412.500	3	92.500	5.000	25.000
MRFA		(no adduct)	437.500	3	92.500	5.000	25.000
MRFA		(no adduct)	462.500	3	92.500	5.000	25.000
MRFA		(no adduct)	487.500	3	92.500	5.000	25.000
MRFA		(no adduct)	512.500	3	92.500	5.000	25.000
MRFA		(no adduct)	532.222	3	92.500	5.000	14.443
MRFA		(no adduct)	560.943	3	92.500	5.000	25.000
MRFA		(no adduct)	590.799	3	92.500	5.000	34.711
MRFA		(no adduct)	629.655	3	92.500	5.000	25.000
MRFA		(no adduct)	654.655	3	92.500	5.000	25.000
MRFA		(no adduct)	679.655	3	92.500	5.000	25.000
MRFA		(no adduct)	706.665	3	92.500	5.000	29.020
MRFA		(no adduct)	742.675	3	92.500	5.000	25.000
MRFA		(no adduct)	768.528	3	92.500	5.000	26.707
MRFA		(no adduct)	791.895	3	92.500	5.000	2.027
MRFA		(no adduct)	806.409	3	92.500	5.000	9.001
MRFA		(no adduct)	823.219	3	92.500	5.000	6.618
MRFA		(no adduct)	848.028	3	92.500	5.000	25.000
MRFA		(no adduct)	873.028	3	92.500	5.000	25.000
MRFA		(no adduct)	898.028	3	92.500	5.000	25.000
MRFA		(no adduct)	924.090	3	92.500	5.000	27.123
MRFA		(no adduct)	959.152	3	92.500	5.000	25.000
MRFA		(no adduct)	984.152	3	92.500	5.000	25.000
MRFA		(no adduct)	1009.152	3	92.500	5.000	25.000
MRFA		(no adduct)	1034.152	3	92.500	5.000	25.000
MRFA		(no adduct)	1059.152	3	92.500	5.000	25.000
MRFA		(no adduct)	1084.152	3	92.500	5.000	25.000
MRFA		(no adduct)	1109.152	3	92.500	5.000	25.000
MRFA		(no adduct)	1134.152	3	92.500	5.000	25.000
MRFA		(no adduct)	1159.152	3	92.500	5.000	25.000
MRFA		(no adduct)	1185.826	3	92.500	5.000	28.348
MRFA		(no adduct)	412.500	3	97.500	5.000	25.000
MRFA		(no adduct)	434.358	3	97.500	5.000	18.716
MRFA		(no adduct)	465.216	3	97.500	5.000	25.000
MRFA		(no adduct)	490.216	3	97.500	5.000	25.000
MRFA		(no adduct)	518.514	3	97.500	5.000	31.595
MRFA		(no adduct)	560.947	3	97.500	5.000	25.000
MRFA		(no adduct)	583.808	3	97.500	5.000	20.722
MRFA		(no adduct)	608.508	3	97.500	5.000	10.678
MRFA		(no adduct)	647.648	3	97.500	5.000	35.672
MRFA		(no adduct)	676.177	3	97.500	5.000	3.385
MRFA		(no adduct)	688.116	3	97.500	5.000	2.492
MRFA		(no adduct)	713.343	3	97.500	5.000	29.961
MRFA		(no adduct)	751.709	3	97.500	5.000	25.000
MRFA		(no adduct)	776.709	3	97.500	5.000	25.000
MRFA		(no adduct)	796.367	3	97.500	5.000	14.316
MRFA		(no adduct)	825.025	3	97.500	5.000	25.000
MRFA		(no adduct)	850.025	3	97.500	5.000	25.000
MRFA		(no adduct)	875.025	3	97.500	5.000	25.000
MRFA		(no adduct)	900.025	3	97.500	5.000	25.000
MRFA		(no adduct)	925.025	3	97.500	5.000	25.000
MRFA		(no adduct)	950.025	3	97.500	5.000	25.000
MRFA		(no adduct)	975.025	3	97.500	5.000	25.000
MRFA		(no adduct)	1000.025	3	97.500	5.000	25.000
MRFA		(no adduct)	1026.932	3	97.500	5.000	28.813
MRFA		(no adduct)	1062.838	3	97.500	5.000	25.000
MRFA		(no adduct)	1087.838	3	97.500	5.000	25.000
MRFA		(no adduct)	1112.838	3	97.500	5.000	25.000
MRFA		(no adduct)	1137.838	3	97.500	5.000	25.000
MRFA		(no adduct)	1162.838	3	97.500	5.000	25.000
MRFA		(no adduct)	1187.669	3	97.500	5.000	24.662
MRFA		(no adduct)	412.500	3	102.500	5.000	25.000
MRFA		(no adduct)	437.500	3	102.500	5.000	25.000
MRFA		(no adduct)	462.500	3	102.500	5.000	25.000
MRFA		(no adduct)	487.500	3	102.500	5.000	25.000
MRFA		(no adduct)	512.500	3	102.500	5.000	25.000
MRFA		(no adduct)	537.500	3	102.500	5.000	25.000
MRFA		(no adduct)	562.500	3	102.500	5.000	25.000
MRFA		(no adduct)	587.500	3	102.500	5.000	25.000
MRFA		(no adduct)	606.923	3	102.500	5.000	13.847
MRFA		(no adduct)	626.008	3	102.500	5.000	6.323
MRFA		(no adduct)	666.347	3	102.500	5.000	25.000
MRFA		(no adduct)	691.347	3	102.500	5.000	25.000
MRFA		(no adduct)	716.347	3	102.500	5.000	25.000
MRFA		(no adduct)	741.347	3	102.500	5.000	25.000
MRFA		(no adduct)	765.030	3	102.500	5.000	22.367
MRFA		(no adduct)	798.065	3	102.500	5.000	25.702
MRFA		(no adduct)	832.416	3	102.500	5.000	25.000
MRFA		(no adduct)	857.416	3	102.500	5.000	25.000
MRFA		(no adduct)	888.113	3	102.500	5.000	36.394
MRFA		(no adduct)	927.810	3	102.500	5.000	25.000
MRFA		(no adduct)	954.663	3	102.500	5.000	28.706
MRFA		(no adduct)	990.516	3	102.500	5.000	25.000
MRFA		(no adduct)	1015.516	3	102.500	5.000	25.000
MRFA		(no adduct)	1040.516	3	102.500	5.000	25.000
MRFA		(no adduct)	1065.516	3	102.500	5.000	25.000
MRFA		(no adduct)	1090.516	3	102.500	5.000	25.000
MRFA		(no adduct)	1115.516	3	102.500	5.000	25.000
MRFA		(no adduct)	1140.516	3	102.500	5.000	25.000
MRFA		(no adduct)	1165.516	3	102.500	5.000	25.000
MRFA		(no adduct)	1189.008	3	102.500	5.000	21.984
MRFA		(no adduct)	412.500	3	107.500	5.000	25.000
MRFA		(no adduct)	437.500	3	107.500	5.000	25.000
MRFA		(no adduct)	462.500	3	107.500	5.000	25.000
MRFA		(no adduct)	487.500	3	107.500	5.000	25.000
MRFA		(no adduct)	511.055	3	107.500	5.000	22.110
MRFA		(no adduct)	544.604	3	107.500	5.000	26.989
MRFA		(no adduct)	582.970	3	107.500	5.000	31.742
MRFA		(no adduct)	609.512	3	107.500	5.000	3.343
MRFA		(no adduct)	632.515	3	107.500	5.000	24.663
MRFA		(no adduct)	667.198	3	107.500	5.000	26.702
MRFA		(no adduct)	702.049	3	107.500	5.000	25.000
MRFA		(no adduct)	727.049	3	107.500	5.000	25.000
MRFA		(no adduct)	751.699	3	107.500	5.000	24.301
MRFA		(no adduct)	774.532	3	107.500	5.000	3.364
MRFA		(no adduct)	797.714	3	107.500	5.000	25.000
MRFA		(no adduct)	824.554	3	107.500	5.000	28.681
MRFA		(no adduct)	861.085	3	107.500	5.000	25.000
MRFA		(no adduct)	889.948	3	107.500	5.000	32.725
MRFA		(no adduct)	927.810	3	107.500	5.000	25.000
MRFA		(no adduct)	954.494	3	107.500	5.000	28.368
MRFA		(no adduct)	990.178	3	107.500	5.000	25.000
MRFA		(no adduct)	1019.991	3	107.500	5.000	34.625
MRFA		(no adduct)	1058.803	3	107.500	5.000	25.000
MRFA		(no adduct)	1083.803	3	107.500	5.000	25.000
MRFA		(no adduct)	1106.657	3	107.500	5.000	20.708
MRFA		(no adduct)	1138.511	3	107.500	5.000	25.000
MRFA		(no adduct)	1163.511	3	107.500	5.000	25.000
MRFA		(no adduct)	1188.005	3	107.500	5.000	23.989
MRFA		(no adduct)	412.500	3	112.500	5.000	25.000
MRFA		(no adduct)	437.500	3	112.500	5.000	25.000
MRFA		(no adduct)	462.500	3	112.500	5.000	25.000
MRFA		(no adduct)	487.500	3	112.500	5.000	25.000
MRFA		(no adduct)	512.500	3	112.500	5.000	25.000
MRFA		(no adduct)	542.552	3	112.500	5.000	35.105
MRFA		(no adduct)	573.120	3	112.500	5.000	8.031
MRFA		(no adduct)	598.636	3	112.500	5.000	25.000
MRFA		(no adduct)	623.636	3	112.500	5.000	25.000
MRFA		(no adduct)	648.636	3	112.500	5.000	25.000
MRFA		(no adduct)	673.636	3	112.500	5.000	25.000
MRFA		(no adduct)	698.636	3	112.500	5.000	25.000
MRFA		(no adduct)	723.636	3	112.500	5.000	25.000
MRFA		(no adduct)	742.677	3	112.500	5.000	13.082
MRFA		(no adduct)	786.210	3	112.500	5.000	33.367
MRFA		(no adduct)	815.095	3	112.500	5.000	6.402
MRFA		(no adduct)	841.111	3	112.500	5.000	27.631
MRFA		(no adduct)	876.427	3	112.500	5.000	25.000
MRFA		(no adduct)	900.768	3	112.500	5.000	23.682
MRFA		(no adduct)	934.109	3	112.500	5.000	25.000
MRFA		(no adduct)	956.283	3	112.500	5.000	19.347
MRFA		(no adduct)	987.456	3	112.500	5.000	25.000
MRFA		(no adduct)	1012.456	3	112.500	5.000	25.000
MRFA		(no adduct)	1037.456	3	112.500	5.000	25.000
MRFA		(no adduct)	1062.456	3	112.500	5.000	25.000
MRFA		(no adduct)	1087.456	3	112.500	5.000	25.000
MRFA		(no adduct)	1112.456	3	112.500	5.000	25.000
MRFA		(no adduct)	1137.456	3	112.500	5.000	25.000
MRFA		(no adduct)	1162.456	3	112.500	5.000	25.000
MRFA		(no adduct)	1187.478	3	112.500	5.000	25.044
MRFA		(no adduct)	412.500	3	117.500	5.000	25.000
MRFA		(no adduct)	437.500	3	117.500	5.000	25.000
MRFA		(no adduct)	462.500	3	117.500	5.000	25.000
MRFA		(no adduct)	487.500	3	117.500	5.000	25.000
MRFA		(no adduct)	512.500	3	117.500	5.000	25.000
MRFA		(no adduct)	531.217	3	117.500	5.000	12.434
MRFA		(no adduct)	558.934	3	117.500	5.000	25.000
MRFA		(no adduct)	583.934	3	117.500	5.000	25.000
MRFA		(no adduct)	608.934	3	117.500	5.000	25.000
MRFA		(no adduct)	633.934	3	117.500	5.000	25.000
MRFA		(no adduct)	658.934	3	117.500	5.000	25.000
MRFA		(no adduct)	678.807	3	117.500	5.000	14.746
MRFA		(no adduct)	707.680	3	117.500	5.000	25.000
MRFA		(no adduct)	737.027	3	117.500	5.000	33.694
MRFA		(no adduct)	775.374	3	117.500	5.000	25.000
MRFA		(no adduct)	803.085	3	117.500	5.000	30.421
MRFA		(no adduct)	830.616	3	117.500	5.000	6.641
MRFA		(no adduct)	855.436	3	117.500	5.000	25.000
MRFA		(no adduct)	880.436	3	117.500	5.000	25.000
MRFA		(no adduct)	905.436	3	117.500	5.000	25.000
MRFA		(no adduct)	930.436	3	117.500	5.000	25.000
MRFA		(no adduct)	955.436	3	117.500	5.000	25.000
MRFA		(no adduct)	980.436	3	117.500	5.000	25.000
MRFA		(no adduct)	1005.436	3	117.500	5.000	25.000
MRFA		(no adduct)	1030.436	3	117.500	5.000	25.000
MRFA		(no adduct)	1055.436	3	117.500	5.000	25.000
MRFA		(no adduct)	1081.828	3	117.500	5.000	27.784
MRFA		(no adduct)	1117.220	3	117.500	5.000	25.000
MRFA		(no adduct)	1142.220	3	117.500	5.000	25.000
MRFA		(no adduct)	1167.220	3	117.500	5.000	25.000
MRFA		(no adduct)	1189.860	3	117.500	5.000	20.280
MRFA		(no adduct)	412.500	3	122.500	5.000	25.000
MRFA		(no adduct)	437.500	3	122.500	5.000	25.000
MRFA		(no adduct)	462.500	3	122.500	5.000	25.000
MRFA		(no adduct)	487.500	3	122.500	5.000	25.000
MRFA		(no adduct)	512.500	3	122.500	5.000	25.000
MRFA		(no adduct)	537.500	3	122.500	5.000	25.000
MRFA		(no adduct)	562.500	3	122.500	5.000	25.000
MRFA		(no adduct)	587.500	3	122.500	5.000	25.000
MRFA		(no adduct)	612.500	3	122.500	5.000	25.000
MRFA		(no adduct)	637.500	3	122.500	5.000	25.000
MRFA		(no adduct)	662.500	3	122.500	5.000	25.000
MRFA		(no adduct)	687.500	3	122.500	5.000	25.000
MRFA		(no adduct)	712.500	3	122.500	5.000	25.000
MRFA		(no adduct)	737.500	3	122.500	5.000	25.000
MRFA		(no adduct)	762.500	3	122.500	5.000	25.000
MRFA		(no adduct)	787.500	3	122.500	5.000	25.000
MRFA		(no adduct)	812.500	3	122.500	5.000	25.000
MRFA		(no adduct)	837.500	3	122.500	5.000	25.000
MRFA		(no adduct)	862.500	3	122.500	5.000	25.000
MRFA		(no adduct)	887.500	3	122.500	5.000	25.000
MRFA		(no adduct)	912.500	3	122.500	5.000	25.000
MRFA		(no adduct)	937.500	3	122.500	5.000	25.000
MRFA		(no adduct)	962.500	3	122.500	5.000	25.000
MRFA		(no adduct)	987.500	3	122.500	5.000	25.000
MRFA		(no adduct)	1012.500	3	122.500	5.000	25.000
MRFA		(no adduct)	1037.500	3	122.500	5.000	25.000
MRFA		(no adduct)	1062.500	3	122.500	5.000	25.000
MRFA		(no adduct)	1087.500	3	122.500	5.000	25.000
MRFA		(no adduct)	1112.500	3	122.500	5.000	25.000
MRFA		(no adduct)	1137.500	3	122.500	5.000	25.000
MRFA		(no adduct)	1162.500	3	122.500	5.000	25.000
MRFA		(no adduct)	1187.500	3	122.500	5.000	25.000
MRFA		(no adduct)	412.500	3	127.500	5.000	25.000
MRFA		(no adduct)	437.500	3	127.500	5.000	25.000
MRFA		(no adduct)	462.500	3	127.500	5.000	25.000
MRFA		(no adduct)	487.500	3	127.500	5.000	25.000
MRFA		(no adduct)	512.500	3	127.500	5.000	25.000
MRFA		(no adduct)	537.500	3	127.500	5.000	25.000
MRFA		(no adduct)	562.500	3	127.500	5.000	25.000
MRFA		(no adduct)	587.500	3	127.500	5.000	25.000
MRFA		(no adduct)	612.500	3	127.500	5.000	25.000
MRFA		(no adduct)	637.500	3	127.500	5.000	25.000
MRFA		(no adduct)	662.500	3	127.500	5.000	25.000
MRFA		(no adduct)	687.500	3	127.500	5.000	25.000
MRFA		(no adduct)	712.500	3	127.500	5.000	25.000
MRFA		(no adduct)	737.500	3	127.500	5.000	25.000
MRFA		(no adduct)	762.500	3	127.500	5.000	25.000
MRFA		(no adduct)	787.500	3	127.500	5.000	25.000
MRFA		(no adduct)	812.500	3	127.500	5.000	25.000
MRFA		(no adduct)	837.500	3	127.500	5.000	25.000
MRFA		(no adduct)	862.500	3	127.500	5.000	25.000
MRFA		(no adduct)	887.500	3	127.500	5.000	25.000
MRFA		(no adduct)	912.500	3	127.500	5.000	25.000
MRFA		(no adduct)	937.500	3	127.500	5.000	25.000
MRFA		(no adduct)	962.500	3	127.500	5.000	25.000
MRFA		(no adduct)	987.500	3	127.500	5.000	25.000
MRFA		(no adduct)	1012.500	3	127.500	5.000	25.000
MRFA		(no adduct)	1037.500	3	127.500	5.000	25.000
MRFA		(no adduct)	1062.500	3	127.500	5.000	25.000
MRFA		(no adduct)	1087.500	3	127.500	5.000	25.000
MRFA		(no adduct)	1112.500	3	127.500	5.000	25.000
MRFA		(no adduct)	1137.500	3	127.500	5.000	25.000
MRFA		(no adduct)	1162.500	3	127.500	5.000	25.000
MRFA		(no adduct)	1187.500	3	127.500	5.000	25.000
