## Supplement information 1 for "High-throughput and in-depth analysis of plasma proteome by UV-assisted protein digestion, 5-plex labeling and MS-based high abundance protein removal method": peptide-480-new_200_timein10min.csv

Compound	Formula	Adduct	m/z	z	RT Time (min)	Window (min)	Isolation Window (m/z)
MRFA		(no adduct)	412.500	3	5.000	10.000	25.000
MRFA		(no adduct)	437.500	3	5.000	10.000	25.000
MRFA		(no adduct)	462.500	3	5.000	10.000	25.000
MRFA		(no adduct)	487.500	3	5.000	10.000	25.000
MRFA		(no adduct)	512.500	3	5.000	10.000	25.000
MRFA		(no adduct)	537.500	3	5.000	10.000	25.000
MRFA		(no adduct)	562.500	3	5.000	10.000	25.000
MRFA		(no adduct)	587.500	3	5.000	10.000	25.000
MRFA		(no adduct)	612.500	3	5.000	10.000	25.000
MRFA		(no adduct)	637.500	3	5.000	10.000	25.000
MRFA		(no adduct)	662.500	3	5.000	10.000	25.000
MRFA		(no adduct)	687.500	3	5.000	10.000	25.000
MRFA		(no adduct)	712.500	3	5.000	10.000	25.000
MRFA		(no adduct)	737.500	3	5.000	10.000	25.000
MRFA		(no adduct)	762.500	3	5.000	10.000	25.000
MRFA		(no adduct)	787.500	3	5.000	10.000	25.000
MRFA		(no adduct)	812.500	3	5.000	10.000	25.000
MRFA		(no adduct)	837.500	3	5.000	10.000	25.000
MRFA		(no adduct)	862.500	3	5.000	10.000	25.000
MRFA		(no adduct)	887.500	3	5.000	10.000	25.000
MRFA		(no adduct)	912.500	3	5.000	10.000	25.000
MRFA		(no adduct)	937.500	3	5.000	10.000	25.000
MRFA		(no adduct)	962.500	3	5.000	10.000	25.000
MRFA		(no adduct)	987.500	3	5.000	10.000	25.000
MRFA		(no adduct)	1012.500	3	5.000	10.000	25.000
MRFA		(no adduct)	1037.500	3	5.000	10.000	25.000
MRFA		(no adduct)	1062.500	3	5.000	10.000	25.000
MRFA		(no adduct)	1087.500	3	5.000	10.000	25.000
MRFA		(no adduct)	1112.500	3	5.000	10.000	25.000
MRFA		(no adduct)	1137.500	3	5.000	10.000	25.000
MRFA		(no adduct)	1162.500	3	5.000	10.000	25.000
MRFA		(no adduct)	1187.500	3	5.000	10.000	25.000
MRFA		(no adduct)	416.023	3	15.000	10.000	32.047
MRFA		(no adduct)	442.732	3	15.000	10.000	2.016
MRFA		(no adduct)	467.749	3	15.000	10.000	29.008
MRFA		(no adduct)	513.738	3	15.000	10.000	12.004
MRFA		(no adduct)	531.007	3	15.000	10.000	4.534
MRFA		(no adduct)	556.105	3	15.000	10.000	21.316
MRFA		(no adduct)	587.055	3	15.000	10.000	17.561
MRFA		(no adduct)	617.336	3	15.000	10.000	25.000
MRFA		(no adduct)	639.827	3	15.000	10.000	19.982
MRFA		(no adduct)	671.317	3	15.000	10.000	25.000
MRFA		(no adduct)	696.317	3	15.000	10.000	25.000
MRFA		(no adduct)	721.317	3	15.000	10.000	25.000
MRFA		(no adduct)	746.317	3	15.000	10.000	25.000
MRFA		(no adduct)	770.087	3	15.000	10.000	22.539
MRFA		(no adduct)	803.841	3	15.000	10.000	25.000
MRFA		(no adduct)	828.841	3	15.000	10.000	25.000
MRFA		(no adduct)	853.841	3	15.000	10.000	25.000
MRFA		(no adduct)	878.841	3	15.000	10.000	25.000
MRFA		(no adduct)	903.841	3	15.000	10.000	25.000
MRFA		(no adduct)	928.841	3	15.000	10.000	25.000
MRFA		(no adduct)	953.841	3	15.000	10.000	25.000
MRFA		(no adduct)	978.841	3	15.000	10.000	25.000
MRFA		(no adduct)	1003.841	3	15.000	10.000	25.000
MRFA		(no adduct)	1028.841	3	15.000	10.000	25.000
MRFA		(no adduct)	1053.841	3	15.000	10.000	25.000
MRFA		(no adduct)	1078.841	3	15.000	10.000	25.000
MRFA		(no adduct)	1103.841	3	15.000	10.000	25.000
MRFA		(no adduct)	1128.841	3	15.000	10.000	25.000
MRFA		(no adduct)	1153.841	3	15.000	10.000	25.000
MRFA		(no adduct)	1183.171	3	15.000	10.000	33.659
MRFA		(no adduct)	408.180	3	25.000	10.000	16.361
MRFA		(no adduct)	427.202	3	25.000	10.000	3.683
MRFA		(no adduct)	455.725	3	25.000	10.000	21.004
MRFA		(no adduct)	478.740	3	25.000	10.000	7.025
MRFA		(no adduct)	496.980	3	25.000	10.000	3.512
MRFA		(no adduct)	534.602	3	25.000	10.000	28.321
MRFA		(no adduct)	560.927	3	25.000	10.000	6.330
MRFA		(no adduct)	585.592	3	25.000	10.000	25.000
MRFA		(no adduct)	612.189	3	25.000	10.000	28.194
MRFA		(no adduct)	642.800	3	25.000	10.000	15.027
MRFA		(no adduct)	671.813	3	25.000	10.000	25.000
MRFA		(no adduct)	696.237	3	25.000	10.000	23.849
MRFA		(no adduct)	733.881	3	25.000	10.000	25.000
MRFA		(no adduct)	753.631	3	25.000	10.000	14.500
MRFA		(no adduct)	787.395	3	25.000	10.000	35.028
MRFA		(no adduct)	819.400	3	25.000	10.000	10.983
MRFA		(no adduct)	846.392	3	25.000	10.000	25.000
MRFA		(no adduct)	871.392	3	25.000	10.000	25.000
MRFA		(no adduct)	896.392	3	25.000	10.000	25.000
MRFA		(no adduct)	921.392	3	25.000	10.000	25.000
MRFA		(no adduct)	946.392	3	25.000	10.000	25.000
MRFA		(no adduct)	971.392	3	25.000	10.000	25.000
MRFA		(no adduct)	996.392	3	25.000	10.000	25.000
MRFA		(no adduct)	1021.392	3	25.000	10.000	25.000
MRFA		(no adduct)	1046.392	3	25.000	10.000	25.000
MRFA		(no adduct)	1071.392	3	25.000	10.000	25.000
MRFA		(no adduct)	1096.392	3	25.000	10.000	25.000
MRFA		(no adduct)	1121.392	3	25.000	10.000	25.000
MRFA		(no adduct)	1146.392	3	25.000	10.000	25.000
MRFA		(no adduct)	1171.392	3	25.000	10.000	25.000
MRFA		(no adduct)	1191.946	3	25.000	10.000	16.108
MRFA		(no adduct)	402.520	3	35.000	10.000	5.040
MRFA		(no adduct)	417.377	3	35.000	10.000	6.674
MRFA		(no adduct)	454.766	3	35.000	10.000	11.020
MRFA		(no adduct)	472.668	3	35.000	10.000	6.785
MRFA		(no adduct)	491.169	3	35.000	10.000	12.217
MRFA		(no adduct)	529.578	3	35.000	10.000	25.000
MRFA		(no adduct)	554.179	3	35.000	10.000	24.201
MRFA		(no adduct)	593.895	3	35.000	10.000	14.863
MRFA		(no adduct)	625.563	3	35.000	10.000	14.513
MRFA		(no adduct)	644.324	3	35.000	10.000	5.009
MRFA		(no adduct)	668.328	3	35.000	10.000	25.000
MRFA		(no adduct)	698.332	3	35.000	10.000	35.009
MRFA		(no adduct)	727.368	3	35.000	10.000	5.063
MRFA		(no adduct)	745.883	3	35.000	10.000	13.968
MRFA		(no adduct)	774.367	3	35.000	10.000	25.000
MRFA		(no adduct)	799.367	3	35.000	10.000	25.000
MRFA		(no adduct)	824.367	3	35.000	10.000	25.000
MRFA		(no adduct)	846.387	3	35.000	10.000	19.039
MRFA		(no adduct)	877.406	3	35.000	10.000	25.000
MRFA		(no adduct)	902.406	3	35.000	10.000	25.000
MRFA		(no adduct)	927.406	3	35.000	10.000	25.000
MRFA		(no adduct)	952.406	3	35.000	10.000	25.000
MRFA		(no adduct)	977.406	3	35.000	10.000	25.000
MRFA		(no adduct)	1002.406	3	35.000	10.000	25.000
MRFA		(no adduct)	1027.406	3	35.000	10.000	25.000
MRFA		(no adduct)	1052.406	3	35.000	10.000	25.000
MRFA		(no adduct)	1077.406	3	35.000	10.000	25.000
MRFA		(no adduct)	1102.406	3	35.000	10.000	25.000
MRFA		(no adduct)	1127.406	3	35.000	10.000	25.000
MRFA		(no adduct)	1152.406	3	35.000	10.000	25.000
MRFA		(no adduct)	1182.453	3	35.000	10.000	35.094
MRFA		(no adduct)	402.520	3	45.000	10.000	5.040
MRFA		(no adduct)	417.381	3	45.000	10.000	6.682
MRFA		(no adduct)	431.987	3	45.000	10.000	4.531
MRFA		(no adduct)	456.492	3	45.000	10.000	6.516
MRFA		(no adduct)	471.252	3	45.000	10.000	5.006
MRFA		(no adduct)	484.002	3	45.000	10.000	2.492
MRFA		(no adduct)	503.598	3	45.000	10.000	2.348
MRFA		(no adduct)	520.514	3	45.000	10.000	13.484
MRFA		(no adduct)	546.535	3	45.000	10.000	15.540
MRFA		(no adduct)	591.525	3	45.000	10.000	4.510
MRFA		(no adduct)	621.065	3	45.000	10.000	5.517
MRFA		(no adduct)	667.288	3	45.000	10.000	25.000
MRFA		(no adduct)	692.288	3	45.000	10.000	25.000
MRFA		(no adduct)	716.574	3	45.000	10.000	23.573
MRFA		(no adduct)	750.116	3	45.000	10.000	22.433
MRFA		(no adduct)	783.363	3	45.000	10.000	26.061
MRFA		(no adduct)	822.355	3	45.000	10.000	25.000
MRFA		(no adduct)	847.355	3	45.000	10.000	25.000
MRFA		(no adduct)	872.355	3	45.000	10.000	25.000
MRFA		(no adduct)	897.355	3	45.000	10.000	25.000
MRFA		(no adduct)	922.355	3	45.000	10.000	25.000
MRFA		(no adduct)	947.355	3	45.000	10.000	25.000
MRFA		(no adduct)	972.355	3	45.000	10.000	25.000
MRFA		(no adduct)	997.355	3	45.000	10.000	25.000
MRFA		(no adduct)	1022.355	3	45.000	10.000	25.000
MRFA		(no adduct)	1047.355	3	45.000	10.000	25.000
MRFA		(no adduct)	1072.355	3	45.000	10.000	25.000
MRFA		(no adduct)	1097.355	3	45.000	10.000	25.000
MRFA		(no adduct)	1122.355	3	45.000	10.000	25.000
MRFA		(no adduct)	1147.355	3	45.000	10.000	25.000
MRFA		(no adduct)	1172.355	3	45.000	10.000	25.000
MRFA		(no adduct)	1192.428	3	45.000	10.000	15.145
MRFA		(no adduct)	410.858	3	55.000	10.000	21.716
MRFA		(no adduct)	484.247	3	55.000	10.000	18.032
MRFA		(no adduct)	504.327	3	55.000	10.000	4.128
MRFA		(no adduct)	521.323	3	55.000	10.000	11.866
MRFA		(no adduct)	580.965	3	55.000	10.000	33.053
MRFA		(no adduct)	617.066	3	55.000	10.000	10.495
MRFA		(no adduct)	661.847	3	55.000	10.000	27.012
MRFA		(no adduct)	688.848	3	55.000	10.000	8.991
MRFA		(no adduct)	705.433	3	55.000	10.000	6.179
MRFA		(no adduct)	722.942	3	55.000	10.000	10.838
MRFA		(no adduct)	745.613	3	55.000	10.000	16.503
MRFA		(no adduct)	769.606	3	55.000	10.000	13.485
MRFA		(no adduct)	793.102	3	55.000	10.000	15.507
MRFA		(no adduct)	813.417	3	55.000	10.000	5.108
MRFA		(no adduct)	837.471	3	55.000	10.000	25.000
MRFA		(no adduct)	865.453	3	55.000	10.000	30.964
MRFA		(no adduct)	893.959	3	55.000	10.000	8.049
MRFA		(no adduct)	919.484	3	55.000	10.000	25.000
MRFA		(no adduct)	938.795	3	55.000	10.000	13.623
MRFA		(no adduct)	967.106	3	55.000	10.000	25.000
MRFA		(no adduct)	992.106	3	55.000	10.000	25.000
MRFA		(no adduct)	1017.106	3	55.000	10.000	25.000
MRFA		(no adduct)	1042.106	3	55.000	10.000	25.000
MRFA		(no adduct)	1067.106	3	55.000	10.000	25.000
MRFA		(no adduct)	1090.982	3	55.000	10.000	22.751
MRFA		(no adduct)	1123.857	3	55.000	10.000	25.000
MRFA		(no adduct)	1148.857	3	55.000	10.000	25.000
MRFA		(no adduct)	1173.857	3	55.000	10.000	25.000
MRFA		(no adduct)	1193.179	3	55.000	10.000	13.643
MRFA		(no adduct)	412.500	3	65.000	10.000	25.000
MRFA		(no adduct)	432.133	3	65.000	10.000	14.266
MRFA		(no adduct)	457.248	3	65.000	10.000	17.965
MRFA		(no adduct)	489.515	3	65.000	10.000	7.495
MRFA		(no adduct)	536.526	3	65.000	10.000	30.485
MRFA		(no adduct)	565.644	3	65.000	10.000	2.411
MRFA		(no adduct)	580.808	3	65.000	10.000	9.918
MRFA		(no adduct)	614.609	3	65.000	10.000	2.307
MRFA		(no adduct)	661.053	3	65.000	10.000	28.532
MRFA		(no adduct)	690.767	3	65.000	10.000	5.155
MRFA		(no adduct)	716.713	3	65.000	10.000	16.365
MRFA		(no adduct)	744.386	3	65.000	10.000	7.984
MRFA		(no adduct)	768.637	3	65.000	10.000	15.423
MRFA		(no adduct)	787.936	3	65.000	10.000	5.175
MRFA		(no adduct)	807.747	3	65.000	10.000	16.447
MRFA		(no adduct)	837.471	3	65.000	10.000	25.000
MRFA		(no adduct)	865.184	3	65.000	10.000	30.426
MRFA		(no adduct)	900.428	3	65.000	10.000	20.985
MRFA		(no adduct)	932.420	3	65.000	10.000	25.000
MRFA		(no adduct)	957.420	3	65.000	10.000	25.000
MRFA		(no adduct)	982.420	3	65.000	10.000	25.000
MRFA		(no adduct)	1007.420	3	65.000	10.000	25.000
MRFA		(no adduct)	1032.420	3	65.000	10.000	25.000
MRFA		(no adduct)	1057.420	3	65.000	10.000	25.000
MRFA		(no adduct)	1082.420	3	65.000	10.000	25.000
MRFA		(no adduct)	1107.420	3	65.000	10.000	25.000
MRFA		(no adduct)	1132.420	3	65.000	10.000	25.000
MRFA		(no adduct)	1157.420	3	65.000	10.000	25.000
MRFA		(no adduct)	1184.960	3	65.000	10.000	30.080
MRFA		(no adduct)	412.500	3	75.000	10.000	25.000
MRFA		(no adduct)	437.500	3	75.000	10.000	25.000
MRFA		(no adduct)	463.384	3	75.000	10.000	26.767
MRFA		(no adduct)	498.751	3	75.000	10.000	8.598
MRFA		(no adduct)	535.919	3	75.000	10.000	31.699
MRFA		(no adduct)	563.809	3	75.000	10.000	6.081
MRFA		(no adduct)	590.152	3	75.000	10.000	28.606
MRFA		(no adduct)	625.643	3	75.000	10.000	5.001
MRFA		(no adduct)	652.998	3	75.000	10.000	31.710
MRFA		(no adduct)	684.013	3	75.000	10.000	12.320
MRFA		(no adduct)	713.301	3	75.000	10.000	28.256
MRFA		(no adduct)	741.147	3	75.000	10.000	4.444
MRFA		(no adduct)	783.636	3	75.000	10.000	16.536
MRFA		(no adduct)	806.650	3	75.000	10.000	11.492
MRFA		(no adduct)	836.166	3	75.000	10.000	29.539
MRFA		(no adduct)	862.926	3	75.000	10.000	5.982
MRFA		(no adduct)	889.099	3	75.000	10.000	28.364
MRFA		(no adduct)	928.122	3	75.000	10.000	31.681
MRFA		(no adduct)	965.462	3	75.000	10.000	25.000
MRFA		(no adduct)	990.462	3	75.000	10.000	25.000
MRFA		(no adduct)	1015.462	3	75.000	10.000	25.000
MRFA		(no adduct)	1040.462	3	75.000	10.000	25.000
MRFA		(no adduct)	1065.462	3	75.000	10.000	25.000
MRFA		(no adduct)	1090.462	3	75.000	10.000	25.000
MRFA		(no adduct)	1115.462	3	75.000	10.000	25.000
MRFA		(no adduct)	1140.462	3	75.000	10.000	25.000
MRFA		(no adduct)	1165.462	3	75.000	10.000	25.000
MRFA		(no adduct)	1188.981	3	75.000	10.000	22.038
MRFA		(no adduct)	416.709	3	85.000	10.000	33.419
MRFA		(no adduct)	454.919	3	85.000	10.000	25.000
MRFA		(no adduct)	475.604	3	85.000	10.000	16.370
MRFA		(no adduct)	497.796	3	85.000	10.000	10.014
MRFA		(no adduct)	520.776	3	85.000	10.000	17.946
MRFA		(no adduct)	543.294	3	85.000	10.000	6.351
MRFA		(no adduct)	570.124	3	85.000	10.000	14.668
MRFA		(no adduct)	587.983	3	85.000	10.000	3.050
MRFA		(no adduct)	600.155	3	85.000	10.000	3.294
MRFA		(no adduct)	629.262	3	85.000	10.000	24.214
MRFA		(no adduct)	673.374	3	85.000	10.000	25.000
MRFA		(no adduct)	700.537	3	85.000	10.000	29.326
MRFA		(no adduct)	725.815	3	85.000	10.000	3.229
MRFA		(no adduct)	739.899	3	85.000	10.000	6.940
MRFA		(no adduct)	754.289	3	85.000	10.000	3.840
MRFA		(no adduct)	773.545	3	85.000	10.000	16.673
MRFA		(no adduct)	793.626	3	85.000	10.000	5.489
MRFA		(no adduct)	814.413	3	85.000	10.000	13.977
MRFA		(no adduct)	853.932	3	85.000	10.000	25.000
MRFA		(no adduct)	876.220	3	85.000	10.000	19.577
MRFA		(no adduct)	899.145	3	85.000	10.000	8.272
MRFA		(no adduct)	924.781	3	85.000	10.000	25.000
MRFA		(no adduct)	947.970	3	85.000	10.000	21.378
MRFA		(no adduct)	970.802	3	85.000	10.000	6.285
MRFA		(no adduct)	995.445	3	85.000	10.000	25.000
MRFA		(no adduct)	1020.445	3	85.000	10.000	25.000
MRFA		(no adduct)	1045.445	3	85.000	10.000	25.000
MRFA		(no adduct)	1070.445	3	85.000	10.000	25.000
MRFA		(no adduct)	1095.445	3	85.000	10.000	25.000
MRFA		(no adduct)	1120.445	3	85.000	10.000	25.000
MRFA		(no adduct)	1145.445	3	85.000	10.000	25.000
MRFA		(no adduct)	1170.445	3	85.000	10.000	25.000
MRFA		(no adduct)	1191.472	3	85.000	10.000	17.055
MRFA		(no adduct)	412.500	3	95.000	10.000	25.000
MRFA		(no adduct)	434.358	3	95.000	10.000	18.716
MRFA		(no adduct)	465.216	3	95.000	10.000	25.000
MRFA		(no adduct)	490.216	3	95.000	10.000	25.000
MRFA		(no adduct)	518.514	3	95.000	10.000	31.595
MRFA		(no adduct)	560.947	3	95.000	10.000	25.000
MRFA		(no adduct)	583.808	3	95.000	10.000	20.722
MRFA		(no adduct)	605.662	3	95.000	10.000	4.986
MRFA		(no adduct)	647.648	3	95.000	10.000	35.672
MRFA		(no adduct)	676.177	3	95.000	10.000	3.385
MRFA		(no adduct)	688.116	3	95.000	10.000	2.492
MRFA		(no adduct)	709.769	3	95.000	10.000	22.813
MRFA		(no adduct)	751.709	3	95.000	10.000	25.000
MRFA		(no adduct)	773.046	3	95.000	10.000	17.672
MRFA		(no adduct)	791.895	3	95.000	10.000	2.027
MRFA		(no adduct)	823.219	3	95.000	10.000	6.618
MRFA		(no adduct)	848.028	3	95.000	10.000	25.000
MRFA		(no adduct)	873.028	3	95.000	10.000	25.000
MRFA		(no adduct)	898.028	3	95.000	10.000	25.000
MRFA		(no adduct)	924.090	3	95.000	10.000	27.123
MRFA		(no adduct)	959.152	3	95.000	10.000	25.000
MRFA		(no adduct)	984.152	3	95.000	10.000	25.000
MRFA		(no adduct)	1009.152	3	95.000	10.000	25.000
MRFA		(no adduct)	1031.495	3	95.000	10.000	19.687
MRFA		(no adduct)	1062.838	3	95.000	10.000	25.000
MRFA		(no adduct)	1087.838	3	95.000	10.000	25.000
MRFA		(no adduct)	1112.838	3	95.000	10.000	25.000
MRFA		(no adduct)	1137.838	3	95.000	10.000	25.000
MRFA		(no adduct)	1162.838	3	95.000	10.000	25.000
MRFA		(no adduct)	1187.669	3	95.000	10.000	24.662
MRFA		(no adduct)	412.500	3	105.000	10.000	25.000
MRFA		(no adduct)	437.500	3	105.000	10.000	25.000
MRFA		(no adduct)	462.500	3	105.000	10.000	25.000
MRFA		(no adduct)	487.500	3	105.000	10.000	25.000
MRFA		(no adduct)	511.055	3	105.000	10.000	22.110
MRFA		(no adduct)	544.604	3	105.000	10.000	26.989
MRFA		(no adduct)	582.970	3	105.000	10.000	31.742
MRFA		(no adduct)	609.512	3	105.000	10.000	3.343
MRFA		(no adduct)	626.008	3	105.000	10.000	6.323
MRFA		(no adduct)	667.198	3	105.000	10.000	26.702
MRFA		(no adduct)	702.049	3	105.000	10.000	25.000
MRFA		(no adduct)	727.049	3	105.000	10.000	25.000
MRFA		(no adduct)	751.699	3	105.000	10.000	24.301
MRFA		(no adduct)	774.532	3	105.000	10.000	3.364
MRFA		(no adduct)	798.065	3	105.000	10.000	25.702
MRFA		(no adduct)	829.405	3	105.000	10.000	18.979
MRFA		(no adduct)	861.085	3	105.000	10.000	25.000
MRFA		(no adduct)	889.948	3	105.000	10.000	32.725
MRFA		(no adduct)	927.810	3	105.000	10.000	25.000
MRFA		(no adduct)	954.494	3	105.000	10.000	28.368
MRFA		(no adduct)	990.516	3	105.000	10.000	25.000
MRFA		(no adduct)	1020.160	3	105.000	10.000	34.287
MRFA		(no adduct)	1058.803	3	105.000	10.000	25.000
MRFA		(no adduct)	1083.803	3	105.000	10.000	25.000
MRFA		(no adduct)	1106.657	3	105.000	10.000	20.708
MRFA		(no adduct)	1138.511	3	105.000	10.000	25.000
MRFA		(no adduct)	1163.511	3	105.000	10.000	25.000
MRFA		(no adduct)	1188.005	3	105.000	10.000	23.989
MRFA		(no adduct)	412.500	3	115.000	10.000	25.000
MRFA		(no adduct)	437.500	3	115.000	10.000	25.000
MRFA		(no adduct)	462.500	3	115.000	10.000	25.000
MRFA		(no adduct)	487.500	3	115.000	10.000	25.000
MRFA		(no adduct)	512.500	3	115.000	10.000	25.000
MRFA		(no adduct)	531.217	3	115.000	10.000	12.434
MRFA		(no adduct)	553.269	3	115.000	10.000	13.671
MRFA		(no adduct)	573.120	3	115.000	10.000	8.031
MRFA		(no adduct)	598.636	3	115.000	10.000	25.000
MRFA		(no adduct)	623.636	3	115.000	10.000	25.000
MRFA		(no adduct)	648.636	3	115.000	10.000	25.000
MRFA		(no adduct)	673.658	3	115.000	10.000	25.044
MRFA		(no adduct)	707.680	3	115.000	10.000	25.000
MRFA		(no adduct)	734.699	3	115.000	10.000	29.038
MRFA		(no adduct)	786.210	3	115.000	10.000	33.367
MRFA		(no adduct)	815.095	3	115.000	10.000	6.402
MRFA		(no adduct)	830.616	3	115.000	10.000	6.641
MRFA		(no adduct)	848.932	3	115.000	10.000	11.991
MRFA		(no adduct)	876.427	3	115.000	10.000	25.000
MRFA		(no adduct)	900.768	3	115.000	10.000	23.682
MRFA		(no adduct)	934.109	3	115.000	10.000	25.000
MRFA		(no adduct)	956.283	3	115.000	10.000	19.347
MRFA		(no adduct)	987.456	3	115.000	10.000	25.000
MRFA		(no adduct)	1012.456	3	115.000	10.000	25.000
MRFA		(no adduct)	1037.456	3	115.000	10.000	25.000
MRFA		(no adduct)	1062.456	3	115.000	10.000	25.000
MRFA		(no adduct)	1085.338	3	115.000	10.000	20.764
MRFA		(no adduct)	1117.220	3	115.000	10.000	25.000
MRFA		(no adduct)	1142.220	3	115.000	10.000	25.000
MRFA		(no adduct)	1167.220	3	115.000	10.000	25.000
MRFA		(no adduct)	1189.860	3	115.000	10.000	20.280
MRFA		(no adduct)	412.500	3	125.000	10.000	25.000
MRFA		(no adduct)	437.500	3	125.000	10.000	25.000
MRFA		(no adduct)	462.500	3	125.000	10.000	25.000
MRFA		(no adduct)	487.500	3	125.000	10.000	25.000
MRFA		(no adduct)	512.500	3	125.000	10.000	25.000
MRFA		(no adduct)	537.500	3	125.000	10.000	25.000
MRFA		(no adduct)	562.500	3	125.000	10.000	25.000
MRFA		(no adduct)	587.500	3	125.000	10.000	25.000
MRFA		(no adduct)	612.500	3	125.000	10.000	25.000
MRFA		(no adduct)	637.500	3	125.000	10.000	25.000
MRFA		(no adduct)	662.500	3	125.000	10.000	25.000
MRFA		(no adduct)	687.500	3	125.000	10.000	25.000
MRFA		(no adduct)	712.500	3	125.000	10.000	25.000
MRFA		(no adduct)	737.500	3	125.000	10.000	25.000
MRFA		(no adduct)	762.500	3	125.000	10.000	25.000
MRFA		(no adduct)	787.500	3	125.000	10.000	25.000
MRFA		(no adduct)	812.500	3	125.000	10.000	25.000
MRFA		(no adduct)	837.500	3	125.000	10.000	25.000
MRFA		(no adduct)	862.500	3	125.000	10.000	25.000
MRFA		(no adduct)	887.500	3	125.000	10.000	25.000
MRFA		(no adduct)	912.500	3	125.000	10.000	25.000
MRFA		(no adduct)	937.500	3	125.000	10.000	25.000
MRFA		(no adduct)	962.500	3	125.000	10.000	25.000
MRFA		(no adduct)	987.500	3	125.000	10.000	25.000
MRFA		(no adduct)	1012.500	3	125.000	10.000	25.000
MRFA		(no adduct)	1037.500	3	125.000	10.000	25.000
MRFA		(no adduct)	1062.500	3	125.000	10.000	25.000
MRFA		(no adduct)	1087.500	3	125.000	10.000	25.000
MRFA		(no adduct)	1112.500	3	125.000	10.000	25.000
MRFA		(no adduct)	1137.500	3	125.000	10.000	25.000
MRFA		(no adduct)	1162.500	3	125.000	10.000	25.000
MRFA		(no adduct)	1187.500	3	125.000	10.000	25.000
