## Supplement information 1 for "High-throughput and in-depth analysis of plasma proteome by UV-assisted protein digestion, 5-plex labeling and MS-based high abundance protein removal method": peptide-480-new_500_timein5min.csv

Compound	Formula	Adduct	m/z	z	RT Time (min)	Window (min)	Isolation Window (m/z)
MRFA		(no adduct)	412.500	3	2.500	5.000	25.000
MRFA		(no adduct)	437.500	3	2.500	5.000	25.000
MRFA		(no adduct)	462.500	3	2.500	5.000	25.000
MRFA		(no adduct)	487.500	3	2.500	5.000	25.000
MRFA		(no adduct)	512.500	3	2.500	5.000	25.000
MRFA		(no adduct)	537.500	3	2.500	5.000	25.000
MRFA		(no adduct)	562.500	3	2.500	5.000	25.000
MRFA		(no adduct)	587.500	3	2.500	5.000	25.000
MRFA		(no adduct)	612.500	3	2.500	5.000	25.000
MRFA		(no adduct)	637.500	3	2.500	5.000	25.000
MRFA		(no adduct)	662.500	3	2.500	5.000	25.000
MRFA		(no adduct)	687.500	3	2.500	5.000	25.000
MRFA		(no adduct)	712.500	3	2.500	5.000	25.000
MRFA		(no adduct)	737.500	3	2.500	5.000	25.000
MRFA		(no adduct)	762.500	3	2.500	5.000	25.000
MRFA		(no adduct)	787.500	3	2.500	5.000	25.000
MRFA		(no adduct)	812.500	3	2.500	5.000	25.000
MRFA		(no adduct)	837.500	3	2.500	5.000	25.000
MRFA		(no adduct)	862.500	3	2.500	5.000	25.000
MRFA		(no adduct)	887.500	3	2.500	5.000	25.000
MRFA		(no adduct)	912.500	3	2.500	5.000	25.000
MRFA		(no adduct)	937.500	3	2.500	5.000	25.000
MRFA		(no adduct)	962.500	3	2.500	5.000	25.000
MRFA		(no adduct)	987.500	3	2.500	5.000	25.000
MRFA		(no adduct)	1012.500	3	2.500	5.000	25.000
MRFA		(no adduct)	1037.500	3	2.500	5.000	25.000
MRFA		(no adduct)	1062.500	3	2.500	5.000	25.000
MRFA		(no adduct)	1087.500	3	2.500	5.000	25.000
MRFA		(no adduct)	1112.500	3	2.500	5.000	25.000
MRFA		(no adduct)	1137.500	3	2.500	5.000	25.000
MRFA		(no adduct)	1162.500	3	2.500	5.000	25.000
MRFA		(no adduct)	1187.500	3	2.500	5.000	25.000
MRFA		(no adduct)	403.106	3	7.500	5.000	6.211
MRFA		(no adduct)	418.131	3	7.500	5.000	5.839
MRFA		(no adduct)	433.217	3	7.500	5.000	4.032
MRFA		(no adduct)	451.466	3	7.500	5.000	14.465
MRFA		(no adduct)	480.198	3	7.500	5.000	25.000
MRFA		(no adduct)	505.198	3	7.500	5.000	25.000
MRFA		(no adduct)	530.198	3	7.500	5.000	25.000
MRFA		(no adduct)	557.510	3	7.500	5.000	29.624
MRFA		(no adduct)	593.822	3	7.500	5.000	25.000
MRFA		(no adduct)	618.822	3	7.500	5.000	25.000
MRFA		(no adduct)	643.822	3	7.500	5.000	25.000
MRFA		(no adduct)	668.822	3	7.500	5.000	25.000
MRFA		(no adduct)	693.822	3	7.500	5.000	25.000
MRFA		(no adduct)	718.822	3	7.500	5.000	25.000
MRFA		(no adduct)	743.822	3	7.500	5.000	25.000
MRFA		(no adduct)	768.822	3	7.500	5.000	25.000
MRFA		(no adduct)	793.822	3	7.500	5.000	25.000
MRFA		(no adduct)	818.822	3	7.500	5.000	25.000
MRFA		(no adduct)	843.822	3	7.500	5.000	25.000
MRFA		(no adduct)	868.822	3	7.500	5.000	25.000
MRFA		(no adduct)	893.822	3	7.500	5.000	25.000
MRFA		(no adduct)	918.822	3	7.500	5.000	25.000
MRFA		(no adduct)	943.822	3	7.500	5.000	25.000
MRFA		(no adduct)	968.822	3	7.500	5.000	25.000
MRFA		(no adduct)	993.822	3	7.500	5.000	25.000
MRFA		(no adduct)	1018.822	3	7.500	5.000	25.000
MRFA		(no adduct)	1043.822	3	7.500	5.000	25.000
MRFA		(no adduct)	1068.822	3	7.500	5.000	25.000
MRFA		(no adduct)	1093.822	3	7.500	5.000	25.000
MRFA		(no adduct)	1118.822	3	7.500	5.000	25.000
MRFA		(no adduct)	1143.822	3	7.500	5.000	25.000
MRFA		(no adduct)	1168.822	3	7.500	5.000	25.000
MRFA		(no adduct)	1190.661	3	7.500	5.000	18.678
MRFA		(no adduct)	403.106	3	12.500	5.000	6.211
MRFA		(no adduct)	420.717	3	12.500	5.000	2.969
MRFA		(no adduct)	479.832	3	12.500	5.000	22.857
MRFA		(no adduct)	501.345	3	12.500	5.000	2.170
MRFA		(no adduct)	531.007	3	12.500	5.000	4.534
MRFA		(no adduct)	554.518	3	12.500	5.000	24.488
MRFA		(no adduct)	585.374	3	12.500	5.000	8.105
MRFA		(no adduct)	610.927	3	12.500	5.000	25.000
MRFA		(no adduct)	635.927	3	12.500	5.000	25.000
MRFA		(no adduct)	660.927	3	12.500	5.000	25.000
MRFA		(no adduct)	685.927	3	12.500	5.000	25.000
MRFA		(no adduct)	710.927	3	12.500	5.000	25.000
MRFA		(no adduct)	735.927	3	12.500	5.000	25.000
MRFA		(no adduct)	764.892	3	12.500	5.000	32.930
MRFA		(no adduct)	802.857	3	12.500	5.000	25.000
MRFA		(no adduct)	827.857	3	12.500	5.000	25.000
MRFA		(no adduct)	852.857	3	12.500	5.000	25.000
MRFA		(no adduct)	877.857	3	12.500	5.000	25.000
MRFA		(no adduct)	902.857	3	12.500	5.000	25.000
MRFA		(no adduct)	927.857	3	12.500	5.000	25.000
MRFA		(no adduct)	952.857	3	12.500	5.000	25.000
MRFA		(no adduct)	977.857	3	12.500	5.000	25.000
MRFA		(no adduct)	1002.857	3	12.500	5.000	25.000
MRFA		(no adduct)	1027.857	3	12.500	5.000	25.000
MRFA		(no adduct)	1052.857	3	12.500	5.000	25.000
MRFA		(no adduct)	1077.857	3	12.500	5.000	25.000
MRFA		(no adduct)	1102.857	3	12.500	5.000	25.000
MRFA		(no adduct)	1127.857	3	12.500	5.000	25.000
MRFA		(no adduct)	1152.857	3	12.500	5.000	25.000
MRFA		(no adduct)	1182.678	3	12.500	5.000	34.643
MRFA		(no adduct)	422.309	3	17.500	5.000	5.871
MRFA		(no adduct)	453.709	3	17.500	5.000	7.949
MRFA		(no adduct)	477.001	3	17.500	5.000	10.504
MRFA		(no adduct)	494.994	3	17.500	5.000	7.483
MRFA		(no adduct)	517.251	3	17.500	5.000	4.977
MRFA		(no adduct)	531.007	3	17.500	5.000	4.534
MRFA		(no adduct)	546.599	3	17.500	5.000	2.304
MRFA		(no adduct)	569.251	3	17.500	5.000	25.000
MRFA		(no adduct)	588.793	3	17.500	5.000	14.085
MRFA		(no adduct)	617.336	3	17.500	5.000	25.000
MRFA		(no adduct)	639.827	3	17.500	5.000	19.982
MRFA		(no adduct)	672.794	3	17.500	5.000	27.953
MRFA		(no adduct)	708.270	3	17.500	5.000	25.000
MRFA		(no adduct)	733.270	3	17.500	5.000	25.000
MRFA		(no adduct)	763.564	3	17.500	5.000	35.586
MRFA		(no adduct)	803.841	3	17.500	5.000	25.000
MRFA		(no adduct)	828.841	3	17.500	5.000	25.000
MRFA		(no adduct)	853.841	3	17.500	5.000	25.000
MRFA		(no adduct)	878.841	3	17.500	5.000	25.000
MRFA		(no adduct)	903.841	3	17.500	5.000	25.000
MRFA		(no adduct)	928.841	3	17.500	5.000	25.000
MRFA		(no adduct)	953.841	3	17.500	5.000	25.000
MRFA		(no adduct)	978.841	3	17.500	5.000	25.000
MRFA		(no adduct)	1003.841	3	17.500	5.000	25.000
MRFA		(no adduct)	1028.841	3	17.500	5.000	25.000
MRFA		(no adduct)	1053.841	3	17.500	5.000	25.000
MRFA		(no adduct)	1078.841	3	17.500	5.000	25.000
MRFA		(no adduct)	1103.841	3	17.500	5.000	25.000
MRFA		(no adduct)	1128.841	3	17.500	5.000	25.000
MRFA		(no adduct)	1153.841	3	17.500	5.000	25.000
MRFA		(no adduct)	1183.171	3	17.500	5.000	33.659
MRFA		(no adduct)	405.187	3	22.500	5.000	10.374
MRFA		(no adduct)	450.953	3	22.500	5.000	11.459
MRFA		(no adduct)	526.336	3	22.500	5.000	11.789
MRFA		(no adduct)	545.260	3	22.500	5.000	4.981
MRFA		(no adduct)	574.519	3	22.500	5.000	33.512
MRFA		(no adduct)	613.280	3	22.500	5.000	26.012
MRFA		(no adduct)	643.297	3	22.500	5.000	14.984
MRFA		(no adduct)	673.279	3	22.500	5.000	26.982
MRFA		(no adduct)	709.771	3	22.500	5.000	25.000
MRFA		(no adduct)	734.771	3	22.500	5.000	25.000
MRFA		(no adduct)	759.771	3	22.500	5.000	25.000
MRFA		(no adduct)	784.771	3	22.500	5.000	25.000
MRFA		(no adduct)	811.081	3	22.500	5.000	27.620
MRFA		(no adduct)	846.392	3	22.500	5.000	25.000
MRFA		(no adduct)	871.392	3	22.500	5.000	25.000
MRFA		(no adduct)	896.392	3	22.500	5.000	25.000
MRFA		(no adduct)	921.392	3	22.500	5.000	25.000
MRFA		(no adduct)	946.392	3	22.500	5.000	25.000
MRFA		(no adduct)	971.392	3	22.500	5.000	25.000
MRFA		(no adduct)	996.392	3	22.500	5.000	25.000
MRFA		(no adduct)	1021.392	3	22.500	5.000	25.000
MRFA		(no adduct)	1046.392	3	22.500	5.000	25.000
MRFA		(no adduct)	1071.392	3	22.500	5.000	25.000
MRFA		(no adduct)	1096.392	3	22.500	5.000	25.000
MRFA		(no adduct)	1121.392	3	22.500	5.000	25.000
MRFA		(no adduct)	1146.392	3	22.500	5.000	25.000
MRFA		(no adduct)	1171.392	3	22.500	5.000	25.000
MRFA		(no adduct)	1191.946	3	22.500	5.000	16.108
MRFA		(no adduct)	414.203	3	27.500	5.000	28.407
MRFA		(no adduct)	453.535	3	27.500	5.000	6.295
MRFA		(no adduct)	484.823	3	27.500	5.000	2.802
MRFA		(no adduct)	499.770	3	27.500	5.000	5.045
MRFA		(no adduct)	524.731	3	27.500	5.000	15.000
MRFA		(no adduct)	556.936	3	27.500	5.000	14.312
MRFA		(no adduct)	585.592	3	27.500	5.000	25.000
MRFA		(no adduct)	610.592	3	27.500	5.000	25.000
MRFA		(no adduct)	636.703	3	27.500	5.000	27.221
MRFA		(no adduct)	661.570	3	27.500	5.000	4.514
MRFA		(no adduct)	693.319	3	27.500	5.000	23.965
MRFA		(no adduct)	733.881	3	27.500	5.000	25.000
MRFA		(no adduct)	753.631	3	27.500	5.000	14.500
MRFA		(no adduct)	787.395	3	27.500	5.000	35.028
MRFA		(no adduct)	836.388	3	27.500	5.000	25.000
MRFA		(no adduct)	861.388	3	27.500	5.000	25.000
MRFA		(no adduct)	886.388	3	27.500	5.000	25.000
MRFA		(no adduct)	911.388	3	27.500	5.000	25.000
MRFA		(no adduct)	936.388	3	27.500	5.000	25.000
MRFA		(no adduct)	961.388	3	27.500	5.000	25.000
MRFA		(no adduct)	982.880	3	27.500	5.000	17.986
MRFA		(no adduct)	1013.373	3	27.500	5.000	25.000
MRFA		(no adduct)	1038.373	3	27.500	5.000	25.000
MRFA		(no adduct)	1063.373	3	27.500	5.000	25.000
MRFA		(no adduct)	1088.373	3	27.500	5.000	25.000
MRFA		(no adduct)	1113.373	3	27.500	5.000	25.000
MRFA		(no adduct)	1138.373	3	27.500	5.000	25.000
MRFA		(no adduct)	1163.373	3	27.500	5.000	25.000
MRFA		(no adduct)	1187.937	3	27.500	5.000	24.127
MRFA		(no adduct)	404.539	3	32.500	5.000	9.079
MRFA		(no adduct)	419.397	3	32.500	5.000	2.635
MRFA		(no adduct)	455.495	3	32.500	5.000	9.560
MRFA		(no adduct)	480.547	3	32.500	5.000	5.018
MRFA		(no adduct)	501.916	3	32.500	5.000	12.325
MRFA		(no adduct)	529.578	3	32.500	5.000	25.000
MRFA		(no adduct)	554.179	3	32.500	5.000	24.201
MRFA		(no adduct)	579.788	3	32.500	5.000	9.017
MRFA		(no adduct)	612.778	3	32.500	5.000	23.975
MRFA		(no adduct)	654.319	3	32.500	5.000	25.000
MRFA		(no adduct)	681.324	3	32.500	5.000	29.009
MRFA		(no adduct)	737.337	3	32.500	5.000	25.000
MRFA		(no adduct)	762.337	3	32.500	5.000	25.000
MRFA		(no adduct)	787.337	3	32.500	5.000	25.000
MRFA		(no adduct)	812.337	3	32.500	5.000	25.000
MRFA		(no adduct)	837.633	3	32.500	5.000	25.592
MRFA		(no adduct)	871.929	3	32.500	5.000	25.000
MRFA		(no adduct)	896.929	3	32.500	5.000	25.000
MRFA		(no adduct)	921.929	3	32.500	5.000	25.000
MRFA		(no adduct)	946.929	3	32.500	5.000	25.000
MRFA		(no adduct)	971.929	3	32.500	5.000	25.000
MRFA		(no adduct)	996.929	3	32.500	5.000	25.000
MRFA		(no adduct)	1021.929	3	32.500	5.000	25.000
MRFA		(no adduct)	1046.929	3	32.500	5.000	25.000
MRFA		(no adduct)	1071.929	3	32.500	5.000	25.000
MRFA		(no adduct)	1096.929	3	32.500	5.000	25.000
MRFA		(no adduct)	1121.929	3	32.500	5.000	25.000
MRFA		(no adduct)	1146.929	3	32.500	5.000	25.000
MRFA		(no adduct)	1171.929	3	32.500	5.000	25.000
MRFA		(no adduct)	1192.214	3	32.500	5.000	15.571
MRFA		(no adduct)	402.118	3	37.500	5.000	4.236
MRFA		(no adduct)	419.175	3	37.500	5.000	2.193
MRFA		(no adduct)	460.751	3	37.500	5.000	2.053
MRFA		(no adduct)	473.419	3	37.500	5.000	5.283
MRFA		(no adduct)	490.906	3	37.500	5.000	11.691
MRFA		(no adduct)	509.338	3	37.500	5.000	6.122
MRFA		(no adduct)	530.085	3	37.500	5.000	17.374
MRFA		(no adduct)	556.780	3	37.500	5.000	18.016
MRFA		(no adduct)	591.647	3	37.500	5.000	10.367
MRFA		(no adduct)	621.549	3	37.500	5.000	6.434
MRFA		(no adduct)	635.467	3	37.500	5.000	2.670
MRFA		(no adduct)	670.325	3	37.500	5.000	6.999
MRFA		(no adduct)	695.324	3	37.500	5.000	25.000
MRFA		(no adduct)	718.862	3	37.500	5.000	22.075
MRFA		(no adduct)	742.888	3	37.500	5.000	7.976
MRFA		(no adduct)	766.106	3	37.500	5.000	8.477
MRFA		(no adduct)	782.872	3	37.500	5.000	7.056
MRFA		(no adduct)	802.652	3	37.500	5.000	14.503
MRFA		(no adduct)	834.666	3	37.500	5.000	31.525
MRFA		(no adduct)	877.406	3	37.500	5.000	25.000
MRFA		(no adduct)	902.406	3	37.500	5.000	25.000
MRFA		(no adduct)	927.406	3	37.500	5.000	25.000
MRFA		(no adduct)	952.406	3	37.500	5.000	25.000
MRFA		(no adduct)	977.406	3	37.500	5.000	25.000
MRFA		(no adduct)	1002.406	3	37.500	5.000	25.000
MRFA		(no adduct)	1027.406	3	37.500	5.000	25.000
MRFA		(no adduct)	1052.406	3	37.500	5.000	25.000
MRFA		(no adduct)	1077.406	3	37.500	5.000	25.000
MRFA		(no adduct)	1102.406	3	37.500	5.000	25.000
MRFA		(no adduct)	1127.406	3	37.500	5.000	25.000
MRFA		(no adduct)	1152.406	3	37.500	5.000	25.000
MRFA		(no adduct)	1182.453	3	37.500	5.000	35.094
MRFA		(no adduct)	402.520	3	42.500	5.000	5.040
MRFA		(no adduct)	430.492	3	42.500	5.000	7.520
MRFA		(no adduct)	458.504	3	42.500	5.000	30.503
MRFA		(no adduct)	488.090	3	42.500	5.000	10.669
MRFA		(no adduct)	503.598	3	42.500	5.000	2.348
MRFA		(no adduct)	525.839	3	42.500	5.000	8.880
MRFA		(no adduct)	541.274	3	42.500	5.000	3.990
MRFA		(no adduct)	567.334	3	42.500	5.000	14.033
MRFA		(no adduct)	595.572	3	42.500	5.000	2.516
MRFA		(no adduct)	628.784	3	42.500	5.000	11.959
MRFA		(no adduct)	664.308	3	42.500	5.000	25.000
MRFA		(no adduct)	689.308	3	42.500	5.000	25.000
MRFA		(no adduct)	715.854	3	42.500	5.000	28.091
MRFA		(no adduct)	754.622	3	42.500	5.000	31.445
MRFA		(no adduct)	791.844	3	42.500	5.000	25.000
MRFA		(no adduct)	816.844	3	42.500	5.000	25.000
MRFA		(no adduct)	841.844	3	42.500	5.000	25.000
MRFA		(no adduct)	866.844	3	42.500	5.000	25.000
MRFA		(no adduct)	891.844	3	42.500	5.000	25.000
MRFA		(no adduct)	916.844	3	42.500	5.000	25.000
MRFA		(no adduct)	941.844	3	42.500	5.000	25.000
MRFA		(no adduct)	966.844	3	42.500	5.000	25.000
MRFA		(no adduct)	991.844	3	42.500	5.000	25.000
MRFA		(no adduct)	1016.844	3	42.500	5.000	25.000
MRFA		(no adduct)	1041.844	3	42.500	5.000	25.000
MRFA		(no adduct)	1066.844	3	42.500	5.000	25.000
MRFA		(no adduct)	1091.844	3	42.500	5.000	25.000
MRFA		(no adduct)	1116.844	3	42.500	5.000	25.000
MRFA		(no adduct)	1141.844	3	42.500	5.000	25.000
MRFA		(no adduct)	1166.844	3	42.500	5.000	25.000
MRFA		(no adduct)	1189.672	3	42.500	5.000	20.656
MRFA		(no adduct)	404.528	3	47.500	5.000	9.056
MRFA		(no adduct)	432.971	3	47.500	5.000	6.499
MRFA		(no adduct)	481.325	3	47.500	5.000	7.846
MRFA		(no adduct)	503.596	3	47.500	5.000	2.352
MRFA		(no adduct)	520.514	3	47.500	5.000	13.484
MRFA		(no adduct)	549.765	3	47.500	5.000	9.079
MRFA		(no adduct)	667.288	3	47.500	5.000	25.000
MRFA		(no adduct)	689.164	3	47.500	5.000	18.752
MRFA		(no adduct)	717.951	3	47.500	5.000	20.821
MRFA		(no adduct)	739.619	3	47.500	5.000	4.515
MRFA		(no adduct)	753.122	3	47.500	5.000	4.492
MRFA		(no adduct)	781.598	3	47.500	5.000	22.531
MRFA		(no adduct)	822.355	3	47.500	5.000	25.000
MRFA		(no adduct)	847.355	3	47.500	5.000	25.000
MRFA		(no adduct)	872.355	3	47.500	5.000	25.000
MRFA		(no adduct)	897.355	3	47.500	5.000	25.000
MRFA		(no adduct)	922.355	3	47.500	5.000	25.000
MRFA		(no adduct)	947.355	3	47.500	5.000	25.000
MRFA		(no adduct)	972.355	3	47.500	5.000	25.000
MRFA		(no adduct)	997.355	3	47.500	5.000	25.000
MRFA		(no adduct)	1022.355	3	47.500	5.000	25.000
MRFA		(no adduct)	1047.355	3	47.500	5.000	25.000
MRFA		(no adduct)	1072.355	3	47.500	5.000	25.000
MRFA		(no adduct)	1097.355	3	47.500	5.000	25.000
MRFA		(no adduct)	1122.355	3	47.500	5.000	25.000
MRFA		(no adduct)	1147.355	3	47.500	5.000	25.000
MRFA		(no adduct)	1172.355	3	47.500	5.000	25.000
MRFA		(no adduct)	1192.428	3	47.500	5.000	15.145
MRFA		(no adduct)	408.692	3	52.500	5.000	17.384
MRFA		(no adduct)	429.075	3	52.500	5.000	5.382
MRFA		(no adduct)	498.006	3	52.500	5.000	2.518
MRFA		(no adduct)	524.010	3	52.500	5.000	6.493
MRFA		(no adduct)	580.630	3	52.500	5.000	33.724
MRFA		(no adduct)	666.598	3	52.500	5.000	36.514
MRFA		(no adduct)	697.846	3	52.500	5.000	7.983
MRFA		(no adduct)	717.845	3	52.500	5.000	14.015
MRFA		(no adduct)	739.624	3	52.500	5.000	4.525
MRFA		(no adduct)	753.127	3	52.500	5.000	4.482
MRFA		(no adduct)	767.462	3	52.500	5.000	6.187
MRFA		(no adduct)	786.209	3	52.500	5.000	13.309
MRFA		(no adduct)	823.363	3	52.500	5.000	25.000
MRFA		(no adduct)	848.363	3	52.500	5.000	25.000
MRFA		(no adduct)	873.363	3	52.500	5.000	25.000
MRFA		(no adduct)	898.363	3	52.500	5.000	25.000
MRFA		(no adduct)	923.363	3	52.500	5.000	25.000
MRFA		(no adduct)	948.363	3	52.500	5.000	25.000
MRFA		(no adduct)	973.363	3	52.500	5.000	25.000
MRFA		(no adduct)	998.363	3	52.500	5.000	25.000
MRFA		(no adduct)	1023.363	3	52.500	5.000	25.000
MRFA		(no adduct)	1048.363	3	52.500	5.000	25.000
MRFA		(no adduct)	1073.363	3	52.500	5.000	25.000
MRFA		(no adduct)	1098.363	3	52.500	5.000	25.000
MRFA		(no adduct)	1123.363	3	52.500	5.000	25.000
MRFA		(no adduct)	1148.363	3	52.500	5.000	25.000
MRFA		(no adduct)	1173.363	3	52.500	5.000	25.000
MRFA		(no adduct)	1192.932	3	52.500	5.000	14.137
MRFA		(no adduct)	415.990	3	57.500	5.000	11.452
MRFA		(no adduct)	491.006	3	57.500	5.000	4.513
MRFA		(no adduct)	504.516	3	57.500	5.000	4.507
MRFA		(no adduct)	526.104	3	57.500	5.000	14.618
MRFA		(no adduct)	583.542	3	57.500	5.000	17.537
MRFA		(no adduct)	611.059	3	57.500	5.000	19.497
MRFA		(no adduct)	649.639	3	57.500	5.000	5.705
MRFA		(no adduct)	667.649	3	57.500	5.000	12.315
MRFA		(no adduct)	691.288	3	57.500	5.000	4.112
MRFA		(no adduct)	735.694	3	57.500	5.000	36.341
MRFA		(no adduct)	769.606	3	57.500	5.000	13.485
MRFA		(no adduct)	788.290	3	57.500	5.000	5.883
MRFA		(no adduct)	804.838	3	57.500	5.000	9.213
MRFA		(no adduct)	837.471	3	57.500	5.000	25.000
MRFA		(no adduct)	865.453	3	57.500	5.000	30.964
MRFA		(no adduct)	893.959	3	57.500	5.000	8.049
MRFA		(no adduct)	919.484	3	57.500	5.000	25.000
MRFA		(no adduct)	938.795	3	57.500	5.000	13.623
MRFA		(no adduct)	960.628	3	57.500	5.000	12.042
MRFA		(no adduct)	988.149	3	57.500	5.000	25.000
MRFA		(no adduct)	1013.149	3	57.500	5.000	25.000
MRFA		(no adduct)	1038.149	3	57.500	5.000	25.000
MRFA		(no adduct)	1063.149	3	57.500	5.000	25.000
MRFA		(no adduct)	1089.003	3	57.500	5.000	26.709
MRFA		(no adduct)	1123.857	3	57.500	5.000	25.000
MRFA		(no adduct)	1148.857	3	57.500	5.000	25.000
MRFA		(no adduct)	1173.857	3	57.500	5.000	25.000
MRFA		(no adduct)	1193.179	3	57.500	5.000	13.643
MRFA		(no adduct)	412.856	3	62.500	5.000	25.713
MRFA		(no adduct)	436.989	3	62.500	5.000	4.553
MRFA		(no adduct)	457.248	3	62.500	5.000	17.965
MRFA		(no adduct)	477.490	3	62.500	5.000	4.519
MRFA		(no adduct)	490.593	3	62.500	5.000	3.686
MRFA		(no adduct)	510.701	3	62.500	5.000	3.165
MRFA		(no adduct)	541.868	3	62.500	5.000	27.142
MRFA		(no adduct)	575.974	3	62.500	5.000	23.071
MRFA		(no adduct)	663.779	3	62.500	5.000	30.820
MRFA		(no adduct)	691.288	3	62.500	5.000	4.112
MRFA		(no adduct)	716.713	3	62.500	5.000	16.365
MRFA		(no adduct)	746.160	3	62.500	5.000	11.532
MRFA		(no adduct)	768.637	3	62.500	5.000	15.423
MRFA		(no adduct)	787.936	3	62.500	5.000	5.175
MRFA		(no adduct)	802.226	3	62.500	5.000	5.405
MRFA		(no adduct)	837.471	3	62.500	5.000	25.000
MRFA		(no adduct)	865.453	3	62.500	5.000	30.964
MRFA		(no adduct)	902.269	3	62.500	5.000	24.667
MRFA		(no adduct)	933.029	3	62.500	5.000	18.853
MRFA		(no adduct)	963.955	3	62.500	5.000	25.000
MRFA		(no adduct)	988.955	3	62.500	5.000	25.000
MRFA		(no adduct)	1013.955	3	62.500	5.000	25.000
MRFA		(no adduct)	1038.955	3	62.500	5.000	25.000
MRFA		(no adduct)	1063.955	3	62.500	5.000	25.000
MRFA		(no adduct)	1088.955	3	62.500	5.000	25.000
MRFA		(no adduct)	1113.955	3	62.500	5.000	25.000
MRFA		(no adduct)	1138.955	3	62.500	5.000	25.000
MRFA		(no adduct)	1163.955	3	62.500	5.000	25.000
MRFA		(no adduct)	1188.228	3	62.500	5.000	23.545
MRFA		(no adduct)	409.539	3	67.500	5.000	19.079
MRFA		(no adduct)	448.924	3	67.500	5.000	25.000
MRFA		(no adduct)	469.096	3	67.500	5.000	15.343
MRFA		(no adduct)	487.770	3	67.500	5.000	4.005
MRFA		(no adduct)	516.053	3	67.500	5.000	6.487
MRFA		(no adduct)	530.687	3	67.500	5.000	4.780
MRFA		(no adduct)	548.103	3	67.500	5.000	7.331
MRFA		(no adduct)	563.809	3	67.500	5.000	6.081
MRFA		(no adduct)	580.808	3	67.500	5.000	9.918
MRFA		(no adduct)	600.482	3	67.500	5.000	7.945
MRFA		(no adduct)	622.650	3	67.500	5.000	18.390
MRFA		(no adduct)	657.336	3	67.500	5.000	16.042
MRFA		(no adduct)	697.750	3	67.500	5.000	13.196
MRFA		(no adduct)	729.117	3	67.500	5.000	31.536
MRFA		(no adduct)	771.939	3	67.500	5.000	13.136
MRFA		(no adduct)	797.799	3	67.500	5.000	7.125
MRFA		(no adduct)	831.540	3	67.500	5.000	26.599
MRFA		(no adduct)	867.118	3	67.500	5.000	26.557
MRFA		(no adduct)	890.489	3	67.500	5.000	2.184
MRFA		(no adduct)	902.255	3	67.500	5.000	3.349
MRFA		(no adduct)	932.420	3	67.500	5.000	25.000
MRFA		(no adduct)	957.420	3	67.500	5.000	25.000
MRFA		(no adduct)	976.947	3	67.500	5.000	14.054
MRFA		(no adduct)	1005.474	3	67.500	5.000	25.000
MRFA		(no adduct)	1030.474	3	67.500	5.000	25.000
MRFA		(no adduct)	1055.474	3	67.500	5.000	25.000
MRFA		(no adduct)	1080.474	3	67.500	5.000	25.000
MRFA		(no adduct)	1105.474	3	67.500	5.000	25.000
MRFA		(no adduct)	1130.474	3	67.500	5.000	25.000
MRFA		(no adduct)	1155.474	3	67.500	5.000	25.000
MRFA		(no adduct)	1183.987	3	67.500	5.000	32.026
MRFA		(no adduct)	412.500	3	72.500	5.000	25.000
MRFA		(no adduct)	437.500	3	72.500	5.000	25.000
MRFA		(no adduct)	456.531	3	72.500	5.000	13.061
MRFA		(no adduct)	495.772	3	72.500	5.000	2.639
MRFA		(no adduct)	543.924	3	72.500	5.000	15.690
MRFA		(no adduct)	563.809	3	72.500	5.000	6.081
MRFA		(no adduct)	586.960	3	72.500	5.000	2.345
MRFA		(no adduct)	598.719	3	72.500	5.000	3.171
MRFA		(no adduct)	634.358	3	72.500	5.000	6.352
MRFA		(no adduct)	659.084	3	72.500	5.000	19.538
MRFA		(no adduct)	683.625	3	72.500	5.000	11.543
MRFA		(no adduct)	719.053	3	72.500	5.000	21.744
MRFA		(no adduct)	743.154	3	72.500	5.000	8.458
MRFA		(no adduct)	783.636	3	72.500	5.000	16.536
MRFA		(no adduct)	806.881	3	72.500	5.000	11.031
MRFA		(no adduct)	826.962	3	72.500	5.000	11.131
MRFA		(no adduct)	856.050	3	72.500	5.000	25.000
MRFA		(no adduct)	876.247	3	72.500	5.000	15.395
MRFA		(no adduct)	902.955	3	72.500	5.000	20.021
MRFA		(no adduct)	934.466	3	72.500	5.000	25.000
MRFA		(no adduct)	959.466	3	72.500	5.000	25.000
MRFA		(no adduct)	984.466	3	72.500	5.000	25.000
MRFA		(no adduct)	1009.466	3	72.500	5.000	25.000
MRFA		(no adduct)	1034.466	3	72.500	5.000	25.000
MRFA		(no adduct)	1059.466	3	72.500	5.000	25.000
MRFA		(no adduct)	1084.466	3	72.500	5.000	25.000
MRFA		(no adduct)	1109.466	3	72.500	5.000	25.000
MRFA		(no adduct)	1134.466	3	72.500	5.000	25.000
MRFA		(no adduct)	1159.466	3	72.500	5.000	25.000
MRFA		(no adduct)	1185.983	3	72.500	5.000	28.034
MRFA		(no adduct)	412.500	3	77.500	5.000	25.000
MRFA		(no adduct)	437.500	3	77.500	5.000	25.000
MRFA		(no adduct)	456.531	3	77.500	5.000	13.061
MRFA		(no adduct)	484.576	3	77.500	5.000	25.030
MRFA		(no adduct)	531.194	3	77.500	5.000	22.249
MRFA		(no adduct)	564.635	3	77.500	5.000	25.679
MRFA		(no adduct)	603.651	3	77.500	5.000	13.036
MRFA		(no adduct)	624.231	3	77.500	5.000	7.824
MRFA		(no adduct)	657.109	3	77.500	5.000	23.488
MRFA		(no adduct)	683.625	3	77.500	5.000	11.543
MRFA		(no adduct)	714.509	3	77.500	5.000	8.650
MRFA		(no adduct)	739.899	3	77.500	5.000	6.940
MRFA		(no adduct)	771.014	3	77.500	5.000	25.000
MRFA		(no adduct)	792.539	3	77.500	5.000	18.050
MRFA		(no adduct)	820.571	3	77.500	5.000	20.013
MRFA		(no adduct)	846.231	3	77.500	5.000	9.408
MRFA		(no adduct)	861.905	3	77.500	5.000	3.940
MRFA		(no adduct)	879.431	3	77.500	5.000	9.028
MRFA		(no adduct)	898.113	3	77.500	5.000	10.336
MRFA		(no adduct)	928.122	3	77.500	5.000	31.681
MRFA		(no adduct)	965.462	3	77.500	5.000	25.000
MRFA		(no adduct)	990.462	3	77.500	5.000	25.000
MRFA		(no adduct)	1015.462	3	77.500	5.000	25.000
MRFA		(no adduct)	1040.744	3	77.500	5.000	25.564
MRFA		(no adduct)	1075.026	3	77.500	5.000	25.000
MRFA		(no adduct)	1100.026	3	77.500	5.000	25.000
MRFA		(no adduct)	1125.026	3	77.500	5.000	25.000
MRFA		(no adduct)	1150.026	3	77.500	5.000	25.000
MRFA		(no adduct)	1175.026	3	77.500	5.000	25.000
MRFA		(no adduct)	1193.763	3	77.500	5.000	12.474
MRFA		(no adduct)	416.709	3	82.500	5.000	33.419
MRFA		(no adduct)	460.239	3	82.500	5.000	35.641
MRFA		(no adduct)	520.776	3	82.500	5.000	17.946
MRFA		(no adduct)	541.088	3	82.500	5.000	4.679
MRFA		(no adduct)	564.951	3	82.500	5.000	25.047
MRFA		(no adduct)	587.992	3	82.500	5.000	3.034
MRFA		(no adduct)	605.986	3	82.500	5.000	8.365
MRFA		(no adduct)	620.173	3	82.500	5.000	2.008
MRFA		(no adduct)	638.828	3	82.500	5.000	17.303
MRFA		(no adduct)	679.678	3	82.500	5.000	25.000
MRFA		(no adduct)	705.506	3	82.500	5.000	26.657
MRFA		(no adduct)	777.882	3	82.500	5.000	36.978
MRFA		(no adduct)	811.129	3	82.500	5.000	11.516
MRFA		(no adduct)	842.902	3	82.500	5.000	25.000
MRFA		(no adduct)	870.705	3	82.500	5.000	30.607
MRFA		(no adduct)	899.145	3	82.500	5.000	8.272
MRFA		(no adduct)	924.781	3	82.500	5.000	25.000
MRFA		(no adduct)	949.781	3	82.500	5.000	25.000
MRFA		(no adduct)	975.647	3	82.500	5.000	26.732
MRFA		(no adduct)	1010.513	3	82.500	5.000	25.000
MRFA		(no adduct)	1035.513	3	82.500	5.000	25.000
MRFA		(no adduct)	1060.513	3	82.500	5.000	25.000
MRFA		(no adduct)	1085.513	3	82.500	5.000	25.000
MRFA		(no adduct)	1110.513	3	82.500	5.000	25.000
MRFA		(no adduct)	1135.513	3	82.500	5.000	25.000
MRFA		(no adduct)	1160.513	3	82.500	5.000	25.000
MRFA		(no adduct)	1186.507	3	82.500	5.000	26.987
MRFA		(no adduct)	416.709	3	87.500	5.000	33.419
MRFA		(no adduct)	454.919	3	87.500	5.000	25.000
MRFA		(no adduct)	478.910	3	87.500	5.000	22.983
MRFA		(no adduct)	500.863	3	87.500	5.000	2.922
MRFA		(no adduct)	520.536	3	87.500	5.000	18.425
MRFA		(no adduct)	543.290	3	87.500	5.000	6.343
MRFA		(no adduct)	574.283	3	87.500	5.000	6.350
MRFA		(no adduct)	589.310	3	87.500	5.000	5.703
MRFA		(no adduct)	634.349	3	87.500	5.000	14.039
MRFA		(no adduct)	678.878	3	87.500	5.000	36.007
MRFA		(no adduct)	710.541	3	87.500	5.000	9.319
MRFA		(no adduct)	730.774	3	87.500	5.000	13.148
MRFA		(no adduct)	751.279	3	87.500	5.000	9.861
MRFA		(no adduct)	773.545	3	87.500	5.000	16.673
MRFA		(no adduct)	794.653	3	87.500	5.000	7.543
MRFA		(no adduct)	814.413	3	87.500	5.000	13.977
MRFA		(no adduct)	853.932	3	87.500	5.000	25.000
MRFA		(no adduct)	878.932	3	87.500	5.000	25.000
MRFA		(no adduct)	903.932	3	87.500	5.000	25.000
MRFA		(no adduct)	932.514	3	87.500	5.000	32.165
MRFA		(no adduct)	970.802	3	87.500	5.000	6.285
MRFA		(no adduct)	995.445	3	87.500	5.000	25.000
MRFA		(no adduct)	1015.306	3	87.500	5.000	14.724
MRFA		(no adduct)	1044.168	3	87.500	5.000	25.000
MRFA		(no adduct)	1069.168	3	87.500	5.000	25.000
MRFA		(no adduct)	1094.168	3	87.500	5.000	25.000
MRFA		(no adduct)	1119.168	3	87.500	5.000	25.000
MRFA		(no adduct)	1144.168	3	87.500	5.000	25.000
MRFA		(no adduct)	1169.168	3	87.500	5.000	25.000
MRFA		(no adduct)	1190.834	3	87.500	5.000	18.332
MRFA		(no adduct)	412.500	3	92.500	5.000	25.000
MRFA		(no adduct)	437.500	3	92.500	5.000	25.000
MRFA		(no adduct)	462.500	3	92.500	5.000	25.000
MRFA		(no adduct)	488.662	3	92.500	5.000	27.324
MRFA		(no adduct)	522.545	3	92.500	5.000	22.443
MRFA		(no adduct)	558.448	3	92.500	5.000	20.010
MRFA		(no adduct)	592.804	3	92.500	5.000	30.701
MRFA		(no adduct)	618.669	3	92.500	5.000	3.028
MRFA		(no adduct)	637.662	3	92.500	5.000	10.333
MRFA		(no adduct)	656.489	3	92.500	5.000	9.322
MRFA		(no adduct)	680.843	3	92.500	5.000	21.384
MRFA		(no adduct)	713.528	3	92.500	5.000	15.294
MRFA		(no adduct)	731.536	3	92.500	5.000	2.722
MRFA		(no adduct)	748.693	3	92.500	5.000	3.717
MRFA		(no adduct)	770.717	3	92.500	5.000	22.330
MRFA		(no adduct)	791.895	3	92.500	5.000	2.027
MRFA		(no adduct)	808.221	3	92.500	5.000	5.379
MRFA		(no adduct)	823.219	3	92.500	5.000	6.618
MRFA		(no adduct)	848.028	3	92.500	5.000	25.000
MRFA		(no adduct)	873.028	3	92.500	5.000	25.000
MRFA		(no adduct)	898.028	3	92.500	5.000	25.000
MRFA		(no adduct)	924.090	3	92.500	5.000	27.123
MRFA		(no adduct)	959.152	3	92.500	5.000	25.000
MRFA		(no adduct)	984.152	3	92.500	5.000	25.000
MRFA		(no adduct)	1009.152	3	92.500	5.000	25.000
MRFA		(no adduct)	1034.152	3	92.500	5.000	25.000
MRFA		(no adduct)	1059.152	3	92.500	5.000	25.000
MRFA		(no adduct)	1084.152	3	92.500	5.000	25.000
MRFA		(no adduct)	1109.152	3	92.500	5.000	25.000
MRFA		(no adduct)	1134.152	3	92.500	5.000	25.000
MRFA		(no adduct)	1159.152	3	92.500	5.000	25.000
MRFA		(no adduct)	1185.826	3	92.500	5.000	28.348
MRFA		(no adduct)	412.500	3	97.500	5.000	25.000
MRFA		(no adduct)	434.358	3	97.500	5.000	18.716
MRFA		(no adduct)	455.583	3	97.500	5.000	5.734
MRFA		(no adduct)	479.950	3	97.500	5.000	25.000
MRFA		(no adduct)	504.950	3	97.500	5.000	25.000
MRFA		(no adduct)	524.383	3	97.500	5.000	13.866
MRFA		(no adduct)	558.450	3	97.500	5.000	20.006
MRFA		(no adduct)	588.306	3	97.500	5.000	6.018
MRFA		(no adduct)	606.490	3	97.500	5.000	6.641
MRFA		(no adduct)	639.584	3	97.500	5.000	19.544
MRFA		(no adduct)	661.920	3	97.500	5.000	7.128
MRFA		(no adduct)	688.116	3	97.500	5.000	2.492
MRFA		(no adduct)	714.429	3	97.500	5.000	27.788
MRFA		(no adduct)	751.709	3	97.500	5.000	25.000
MRFA		(no adduct)	778.554	3	97.500	5.000	28.690
MRFA		(no adduct)	820.996	3	97.500	5.000	16.942
MRFA		(no adduct)	850.967	3	97.500	5.000	25.000
MRFA		(no adduct)	875.967	3	97.500	5.000	25.000
MRFA		(no adduct)	902.465	3	97.500	5.000	27.996
MRFA		(no adduct)	937.963	3	97.500	5.000	25.000
MRFA		(no adduct)	962.963	3	97.500	5.000	25.000
MRFA		(no adduct)	987.963	3	97.500	5.000	25.000
MRFA		(no adduct)	1016.900	3	97.500	5.000	32.874
MRFA		(no adduct)	1062.838	3	97.500	5.000	25.000
MRFA		(no adduct)	1087.838	3	97.500	5.000	25.000
MRFA		(no adduct)	1112.838	3	97.500	5.000	25.000
MRFA		(no adduct)	1137.838	3	97.500	5.000	25.000
MRFA		(no adduct)	1162.838	3	97.500	5.000	25.000
MRFA		(no adduct)	1187.669	3	97.500	5.000	24.662
MRFA		(no adduct)	412.500	3	102.500	5.000	25.000
MRFA		(no adduct)	437.500	3	102.500	5.000	25.000
MRFA		(no adduct)	462.500	3	102.500	5.000	25.000
MRFA		(no adduct)	487.500	3	102.500	5.000	25.000
MRFA		(no adduct)	512.500	3	102.500	5.000	25.000
MRFA		(no adduct)	540.044	3	102.500	5.000	30.087
MRFA		(no adduct)	570.192	3	102.500	5.000	12.209
MRFA		(no adduct)	597.553	3	102.500	5.000	24.514
MRFA		(no adduct)	671.634	3	102.500	5.000	35.575
MRFA		(no adduct)	718.421	3	102.500	5.000	25.000
MRFA		(no adduct)	743.421	3	102.500	5.000	25.000
MRFA		(no adduct)	766.068	3	102.500	5.000	20.292
MRFA		(no adduct)	798.065	3	102.500	5.000	25.702
MRFA		(no adduct)	824.692	3	102.500	5.000	9.551
MRFA		(no adduct)	852.548	3	102.500	5.000	28.162
MRFA		(no adduct)	890.970	3	102.500	5.000	30.680
MRFA		(no adduct)	927.810	3	102.500	5.000	25.000
MRFA		(no adduct)	954.663	3	102.500	5.000	28.706
MRFA		(no adduct)	990.516	3	102.500	5.000	25.000
MRFA		(no adduct)	1015.516	3	102.500	5.000	25.000
MRFA		(no adduct)	1040.516	3	102.500	5.000	25.000
MRFA		(no adduct)	1065.516	3	102.500	5.000	25.000
MRFA		(no adduct)	1090.516	3	102.500	5.000	25.000
MRFA		(no adduct)	1115.516	3	102.500	5.000	25.000
MRFA		(no adduct)	1140.516	3	102.500	5.000	25.000
MRFA		(no adduct)	1165.516	3	102.500	5.000	25.000
MRFA		(no adduct)	1189.008	3	102.500	5.000	21.984
MRFA		(no adduct)	412.500	3	107.500	5.000	25.000
MRFA		(no adduct)	437.500	3	107.500	5.000	25.000
MRFA		(no adduct)	462.500	3	107.500	5.000	25.000
MRFA		(no adduct)	487.500	3	107.500	5.000	25.000
MRFA		(no adduct)	511.055	3	107.500	5.000	22.110
MRFA		(no adduct)	546.428	3	107.500	5.000	23.343
MRFA		(no adduct)	571.781	3	107.500	5.000	9.364
MRFA		(no adduct)	593.155	3	107.500	5.000	11.373
MRFA		(no adduct)	609.512	3	107.500	5.000	3.343
MRFA		(no adduct)	621.340	3	107.500	5.000	2.313
MRFA		(no adduct)	638.172	3	107.500	5.000	13.350
MRFA		(no adduct)	669.947	3	107.500	5.000	21.204
MRFA		(no adduct)	702.049	3	107.500	5.000	25.000
MRFA		(no adduct)	727.049	3	107.500	5.000	25.000
MRFA		(no adduct)	751.699	3	107.500	5.000	24.301
MRFA		(no adduct)	774.532	3	107.500	5.000	3.364
MRFA		(no adduct)	797.714	3	107.500	5.000	25.000
MRFA		(no adduct)	820.737	3	107.500	5.000	21.047
MRFA		(no adduct)	865.097	3	107.500	5.000	25.000
MRFA		(no adduct)	891.954	3	107.500	5.000	28.713
MRFA		(no adduct)	927.810	3	107.500	5.000	25.000
MRFA		(no adduct)	954.494	3	107.500	5.000	28.368
MRFA		(no adduct)	993.801	3	107.500	5.000	25.000
MRFA		(no adduct)	1021.802	3	107.500	5.000	31.002
MRFA		(no adduct)	1058.803	3	107.500	5.000	25.000
MRFA		(no adduct)	1083.803	3	107.500	5.000	25.000
MRFA		(no adduct)	1106.657	3	107.500	5.000	20.708
MRFA		(no adduct)	1138.511	3	107.500	5.000	25.000
MRFA		(no adduct)	1163.511	3	107.500	5.000	25.000
MRFA		(no adduct)	1188.005	3	107.500	5.000	23.989
MRFA		(no adduct)	412.500	3	112.500	5.000	25.000
MRFA		(no adduct)	437.500	3	112.500	5.000	25.000
MRFA		(no adduct)	462.500	3	112.500	5.000	25.000
MRFA		(no adduct)	487.500	3	112.500	5.000	25.000
MRFA		(no adduct)	507.912	3	112.500	5.000	15.823
MRFA		(no adduct)	542.464	3	112.500	5.000	35.282
MRFA		(no adduct)	573.120	3	112.500	5.000	8.031
MRFA		(no adduct)	603.496	3	112.500	5.000	34.721
MRFA		(no adduct)	642.356	3	112.500	5.000	25.000
MRFA		(no adduct)	666.494	3	112.500	5.000	23.274
MRFA		(no adduct)	699.631	3	112.500	5.000	25.000
MRFA		(no adduct)	728.037	3	112.500	5.000	31.814
MRFA		(no adduct)	786.210	3	112.500	5.000	33.367
MRFA		(no adduct)	816.939	3	112.500	5.000	2.714
MRFA		(no adduct)	841.111	3	112.500	5.000	27.631
MRFA		(no adduct)	866.428	3	112.500	5.000	5.002
MRFA		(no adduct)	895.269	3	112.500	5.000	34.680
MRFA		(no adduct)	934.109	3	112.500	5.000	25.000
MRFA		(no adduct)	956.283	3	112.500	5.000	19.347
MRFA		(no adduct)	987.456	3	112.500	5.000	25.000
MRFA		(no adduct)	1012.456	3	112.500	5.000	25.000
MRFA		(no adduct)	1037.456	3	112.500	5.000	25.000
MRFA		(no adduct)	1062.456	3	112.500	5.000	25.000
MRFA		(no adduct)	1087.456	3	112.500	5.000	25.000
MRFA		(no adduct)	1112.456	3	112.500	5.000	25.000
MRFA		(no adduct)	1137.456	3	112.500	5.000	25.000
MRFA		(no adduct)	1162.456	3	112.500	5.000	25.000
MRFA		(no adduct)	1187.478	3	112.500	5.000	25.044
MRFA		(no adduct)	412.500	3	117.500	5.000	25.000
MRFA		(no adduct)	437.500	3	117.500	5.000	25.000
MRFA		(no adduct)	462.500	3	117.500	5.000	25.000
MRFA		(no adduct)	487.500	3	117.500	5.000	25.000
MRFA		(no adduct)	512.500	3	117.500	5.000	25.000
MRFA		(no adduct)	531.217	3	117.500	5.000	12.434
MRFA		(no adduct)	563.649	3	117.500	5.000	25.000
MRFA		(no adduct)	588.649	3	117.500	5.000	25.000
MRFA		(no adduct)	613.649	3	117.500	5.000	25.000
MRFA		(no adduct)	638.649	3	117.500	5.000	25.000
MRFA		(no adduct)	668.664	3	117.500	5.000	35.031
MRFA		(no adduct)	704.698	3	117.500	5.000	19.036
MRFA		(no adduct)	738.545	3	117.500	5.000	30.659
MRFA		(no adduct)	775.374	3	117.500	5.000	25.000
MRFA		(no adduct)	803.085	3	117.500	5.000	30.421
MRFA		(no adduct)	830.616	3	117.500	5.000	6.641
MRFA		(no adduct)	857.264	3	117.500	5.000	28.656
MRFA		(no adduct)	893.092	3	117.500	5.000	25.000
MRFA		(no adduct)	918.092	3	117.500	5.000	25.000
MRFA		(no adduct)	943.092	3	117.500	5.000	25.000
MRFA		(no adduct)	968.092	3	117.500	5.000	25.000
MRFA		(no adduct)	993.092	3	117.500	5.000	25.000
MRFA		(no adduct)	1018.092	3	117.500	5.000	25.000
MRFA		(no adduct)	1043.092	3	117.500	5.000	25.000
MRFA		(no adduct)	1068.092	3	117.500	5.000	25.000
MRFA		(no adduct)	1088.156	3	117.500	5.000	15.128
MRFA		(no adduct)	1117.220	3	117.500	5.000	25.000
MRFA		(no adduct)	1136.404	3	117.500	5.000	13.369
MRFA		(no adduct)	1164.589	3	117.500	5.000	25.000
MRFA		(no adduct)	1188.544	3	117.500	5.000	22.911
MRFA		(no adduct)	412.500	3	122.500	5.000	25.000
MRFA		(no adduct)	437.500	3	122.500	5.000	25.000
MRFA		(no adduct)	462.500	3	122.500	5.000	25.000
MRFA		(no adduct)	487.500	3	122.500	5.000	25.000
MRFA		(no adduct)	512.500	3	122.500	5.000	25.000
MRFA		(no adduct)	537.500	3	122.500	5.000	25.000
MRFA		(no adduct)	562.500	3	122.500	5.000	25.000
MRFA		(no adduct)	587.500	3	122.500	5.000	25.000
MRFA		(no adduct)	612.500	3	122.500	5.000	25.000
MRFA		(no adduct)	637.500	3	122.500	5.000	25.000
MRFA		(no adduct)	665.109	3	122.500	5.000	30.218
MRFA		(no adduct)	703.225	3	122.500	5.000	28.015
MRFA		(no adduct)	738.733	3	122.500	5.000	25.000
MRFA		(no adduct)	763.733	3	122.500	5.000	25.000
MRFA		(no adduct)	788.731	3	122.500	5.000	24.996
MRFA		(no adduct)	832.442	3	122.500	5.000	25.000
MRFA		(no adduct)	857.442	3	122.500	5.000	25.000
MRFA		(no adduct)	882.442	3	122.500	5.000	25.000
MRFA		(no adduct)	907.442	3	122.500	5.000	25.000
MRFA		(no adduct)	932.442	3	122.500	5.000	25.000
MRFA		(no adduct)	957.442	3	122.500	5.000	25.000
MRFA		(no adduct)	982.442	3	122.500	5.000	25.000
MRFA		(no adduct)	1007.442	3	122.500	5.000	25.000
MRFA		(no adduct)	1032.442	3	122.500	5.000	25.000
MRFA		(no adduct)	1057.442	3	122.500	5.000	25.000
MRFA		(no adduct)	1082.442	3	122.500	5.000	25.000
MRFA		(no adduct)	1107.442	3	122.500	5.000	25.000
MRFA		(no adduct)	1132.442	3	122.500	5.000	25.000
MRFA		(no adduct)	1157.442	3	122.500	5.000	25.000
MRFA		(no adduct)	1184.971	3	122.500	5.000	30.058
MRFA		(no adduct)	412.500	3	127.500	5.000	25.000
MRFA		(no adduct)	437.500	3	127.500	5.000	25.000
MRFA		(no adduct)	462.500	3	127.500	5.000	25.000
MRFA		(no adduct)	487.500	3	127.500	5.000	25.000
MRFA		(no adduct)	512.500	3	127.500	5.000	25.000
MRFA		(no adduct)	537.500	3	127.500	5.000	25.000
MRFA		(no adduct)	562.500	3	127.500	5.000	25.000
MRFA		(no adduct)	587.500	3	127.500	5.000	25.000
MRFA		(no adduct)	612.500	3	127.500	5.000	25.000
MRFA		(no adduct)	637.500	3	127.500	5.000	25.000
MRFA		(no adduct)	662.500	3	127.500	5.000	25.000
MRFA		(no adduct)	687.500	3	127.500	5.000	25.000
MRFA		(no adduct)	712.500	3	127.500	5.000	25.000
MRFA		(no adduct)	737.500	3	127.500	5.000	25.000
MRFA		(no adduct)	762.500	3	127.500	5.000	25.000
MRFA		(no adduct)	783.118	3	127.500	5.000	16.237
MRFA		(no adduct)	812.737	3	127.500	5.000	25.000
MRFA		(no adduct)	837.737	3	127.500	5.000	25.000
MRFA		(no adduct)	862.737	3	127.500	5.000	25.000
MRFA		(no adduct)	887.737	3	127.500	5.000	25.000
MRFA		(no adduct)	912.737	3	127.500	5.000	25.000
MRFA		(no adduct)	937.737	3	127.500	5.000	25.000
MRFA		(no adduct)	962.737	3	127.500	5.000	25.000
MRFA		(no adduct)	987.737	3	127.500	5.000	25.000
MRFA		(no adduct)	1012.737	3	127.500	5.000	25.000
MRFA		(no adduct)	1037.737	3	127.500	5.000	25.000
MRFA		(no adduct)	1062.737	3	127.500	5.000	25.000
MRFA		(no adduct)	1087.737	3	127.500	5.000	25.000
MRFA		(no adduct)	1112.737	3	127.500	5.000	25.000
MRFA		(no adduct)	1137.737	3	127.500	5.000	25.000
MRFA		(no adduct)	1162.737	3	127.500	5.000	25.000
MRFA		(no adduct)	1187.618	3	127.500	5.000	24.763
