## Supplement information 1 for "High-throughput and in-depth analysis of plasma proteome by UV-assisted protein digestion, 5-plex labeling and MS-based high abundance protein removal method": peptide-480-new_500_timein10min.csv

Compound	Formula	Adduct	m/z	z	RT Time (min)	Window (min)	Isolation Window (m/z)
MRFA		(no adduct)	403.106	3	5.000	10.000	6.211
MRFA		(no adduct)	418.131	3	5.000	10.000	5.839
MRFA		(no adduct)	433.217	3	5.000	10.000	4.032
MRFA		(no adduct)	451.466	3	5.000	10.000	14.465
MRFA		(no adduct)	480.198	3	5.000	10.000	25.000
MRFA		(no adduct)	505.198	3	5.000	10.000	25.000
MRFA		(no adduct)	530.198	3	5.000	10.000	25.000
MRFA		(no adduct)	557.510	3	5.000	10.000	29.624
MRFA		(no adduct)	593.822	3	5.000	10.000	25.000
MRFA		(no adduct)	618.822	3	5.000	10.000	25.000
MRFA		(no adduct)	643.822	3	5.000	10.000	25.000
MRFA		(no adduct)	668.822	3	5.000	10.000	25.000
MRFA		(no adduct)	693.822	3	5.000	10.000	25.000
MRFA		(no adduct)	718.822	3	5.000	10.000	25.000
MRFA		(no adduct)	743.822	3	5.000	10.000	25.000
MRFA		(no adduct)	768.822	3	5.000	10.000	25.000
MRFA		(no adduct)	793.822	3	5.000	10.000	25.000
MRFA		(no adduct)	818.822	3	5.000	10.000	25.000
MRFA		(no adduct)	843.822	3	5.000	10.000	25.000
MRFA		(no adduct)	868.822	3	5.000	10.000	25.000
MRFA		(no adduct)	893.822	3	5.000	10.000	25.000
MRFA		(no adduct)	918.822	3	5.000	10.000	25.000
MRFA		(no adduct)	943.822	3	5.000	10.000	25.000
MRFA		(no adduct)	968.822	3	5.000	10.000	25.000
MRFA		(no adduct)	993.822	3	5.000	10.000	25.000
MRFA		(no adduct)	1018.822	3	5.000	10.000	25.000
MRFA		(no adduct)	1043.822	3	5.000	10.000	25.000
MRFA		(no adduct)	1068.822	3	5.000	10.000	25.000
MRFA		(no adduct)	1093.822	3	5.000	10.000	25.000
MRFA		(no adduct)	1118.822	3	5.000	10.000	25.000
MRFA		(no adduct)	1143.822	3	5.000	10.000	25.000
MRFA		(no adduct)	1168.822	3	5.000	10.000	25.000
MRFA		(no adduct)	1190.661	3	5.000	10.000	18.678
MRFA		(no adduct)	420.787	3	15.000	10.000	2.827
MRFA		(no adduct)	477.001	3	15.000	10.000	10.504
MRFA		(no adduct)	531.007	3	15.000	10.000	4.534
MRFA		(no adduct)	546.599	3	15.000	10.000	2.304
MRFA		(no adduct)	561.757	3	15.000	10.000	10.011
MRFA		(no adduct)	585.374	3	15.000	10.000	8.105
MRFA		(no adduct)	617.336	3	15.000	10.000	25.000
MRFA		(no adduct)	639.827	3	15.000	10.000	19.982
MRFA		(no adduct)	672.794	3	15.000	10.000	27.953
MRFA		(no adduct)	708.270	3	15.000	10.000	25.000
MRFA		(no adduct)	733.270	3	15.000	10.000	25.000
MRFA		(no adduct)	763.564	3	15.000	10.000	35.586
MRFA		(no adduct)	803.841	3	15.000	10.000	25.000
MRFA		(no adduct)	828.841	3	15.000	10.000	25.000
MRFA		(no adduct)	853.841	3	15.000	10.000	25.000
MRFA		(no adduct)	878.841	3	15.000	10.000	25.000
MRFA		(no adduct)	903.841	3	15.000	10.000	25.000
MRFA		(no adduct)	928.841	3	15.000	10.000	25.000
MRFA		(no adduct)	953.841	3	15.000	10.000	25.000
MRFA		(no adduct)	978.841	3	15.000	10.000	25.000
MRFA		(no adduct)	1003.841	3	15.000	10.000	25.000
MRFA		(no adduct)	1028.841	3	15.000	10.000	25.000
MRFA		(no adduct)	1053.841	3	15.000	10.000	25.000
MRFA		(no adduct)	1078.841	3	15.000	10.000	25.000
MRFA		(no adduct)	1103.841	3	15.000	10.000	25.000
MRFA		(no adduct)	1128.841	3	15.000	10.000	25.000
MRFA		(no adduct)	1153.841	3	15.000	10.000	25.000
MRFA		(no adduct)	1183.171	3	15.000	10.000	33.659
MRFA		(no adduct)	405.187	3	25.000	10.000	10.374
MRFA		(no adduct)	453.535	3	25.000	10.000	6.295
MRFA		(no adduct)	526.336	3	25.000	10.000	11.789
MRFA		(no adduct)	560.927	3	25.000	10.000	6.330
MRFA		(no adduct)	582.183	3	25.000	10.000	18.182
MRFA		(no adduct)	613.280	3	25.000	10.000	26.012
MRFA		(no adduct)	643.059	3	25.000	10.000	14.508
MRFA		(no adduct)	661.808	3	25.000	10.000	4.039
MRFA		(no adduct)	684.053	3	25.000	10.000	5.434
MRFA		(no adduct)	701.286	3	25.000	10.000	8.031
MRFA		(no adduct)	733.881	3	25.000	10.000	25.000
MRFA		(no adduct)	753.631	3	25.000	10.000	14.500
MRFA		(no adduct)	787.395	3	25.000	10.000	35.028
MRFA		(no adduct)	846.392	3	25.000	10.000	25.000
MRFA		(no adduct)	871.392	3	25.000	10.000	25.000
MRFA		(no adduct)	896.392	3	25.000	10.000	25.000
MRFA		(no adduct)	921.392	3	25.000	10.000	25.000
MRFA		(no adduct)	946.392	3	25.000	10.000	25.000
MRFA		(no adduct)	975.382	3	25.000	10.000	32.982
MRFA		(no adduct)	1013.373	3	25.000	10.000	25.000
MRFA		(no adduct)	1038.373	3	25.000	10.000	25.000
MRFA		(no adduct)	1063.373	3	25.000	10.000	25.000
MRFA		(no adduct)	1088.373	3	25.000	10.000	25.000
MRFA		(no adduct)	1113.373	3	25.000	10.000	25.000
MRFA		(no adduct)	1138.373	3	25.000	10.000	25.000
MRFA		(no adduct)	1163.373	3	25.000	10.000	25.000
MRFA		(no adduct)	1187.937	3	25.000	10.000	24.127
MRFA		(no adduct)	402.118	3	35.000	10.000	4.236
MRFA		(no adduct)	419.175	3	35.000	10.000	2.193
MRFA		(no adduct)	530.085	3	35.000	10.000	17.374
MRFA		(no adduct)	556.780	3	35.000	10.000	18.016
MRFA		(no adduct)	621.549	3	35.000	10.000	6.434
MRFA		(no adduct)	670.325	3	35.000	10.000	6.999
MRFA		(no adduct)	689.326	3	35.000	10.000	13.004
MRFA		(no adduct)	727.368	3	35.000	10.000	5.063
MRFA		(no adduct)	742.888	3	35.000	10.000	7.976
MRFA		(no adduct)	766.106	3	35.000	10.000	8.477
MRFA		(no adduct)	782.872	3	35.000	10.000	7.056
MRFA		(no adduct)	802.652	3	35.000	10.000	14.503
MRFA		(no adduct)	834.666	3	35.000	10.000	31.525
MRFA		(no adduct)	877.406	3	35.000	10.000	25.000
MRFA		(no adduct)	902.406	3	35.000	10.000	25.000
MRFA		(no adduct)	927.406	3	35.000	10.000	25.000
MRFA		(no adduct)	952.406	3	35.000	10.000	25.000
MRFA		(no adduct)	977.406	3	35.000	10.000	25.000
MRFA		(no adduct)	1002.406	3	35.000	10.000	25.000
MRFA		(no adduct)	1027.406	3	35.000	10.000	25.000
MRFA		(no adduct)	1052.406	3	35.000	10.000	25.000
MRFA		(no adduct)	1077.406	3	35.000	10.000	25.000
MRFA		(no adduct)	1102.406	3	35.000	10.000	25.000
MRFA		(no adduct)	1127.406	3	35.000	10.000	25.000
MRFA		(no adduct)	1152.406	3	35.000	10.000	25.000
MRFA		(no adduct)	1182.453	3	35.000	10.000	35.094
MRFA		(no adduct)	402.520	3	45.000	10.000	5.040
MRFA		(no adduct)	431.987	3	45.000	10.000	4.531
MRFA		(no adduct)	484.002	3	45.000	10.000	2.492
MRFA		(no adduct)	503.598	3	45.000	10.000	2.348
MRFA		(no adduct)	524.327	3	45.000	10.000	5.858
MRFA		(no adduct)	667.288	3	45.000	10.000	25.000
MRFA		(no adduct)	689.164	3	45.000	10.000	18.752
MRFA		(no adduct)	717.951	3	45.000	10.000	20.821
MRFA		(no adduct)	740.388	3	45.000	10.000	2.977
MRFA		(no adduct)	753.122	3	45.000	10.000	4.492
MRFA		(no adduct)	786.104	3	45.000	10.000	13.519
MRFA		(no adduct)	822.355	3	45.000	10.000	25.000
MRFA		(no adduct)	847.355	3	45.000	10.000	25.000
MRFA		(no adduct)	872.355	3	45.000	10.000	25.000
MRFA		(no adduct)	897.355	3	45.000	10.000	25.000
MRFA		(no adduct)	922.355	3	45.000	10.000	25.000
MRFA		(no adduct)	947.355	3	45.000	10.000	25.000
MRFA		(no adduct)	972.355	3	45.000	10.000	25.000
MRFA		(no adduct)	997.355	3	45.000	10.000	25.000
MRFA		(no adduct)	1022.355	3	45.000	10.000	25.000
MRFA		(no adduct)	1047.355	3	45.000	10.000	25.000
MRFA		(no adduct)	1072.355	3	45.000	10.000	25.000
MRFA		(no adduct)	1097.355	3	45.000	10.000	25.000
MRFA		(no adduct)	1122.355	3	45.000	10.000	25.000
MRFA		(no adduct)	1147.355	3	45.000	10.000	25.000
MRFA		(no adduct)	1172.355	3	45.000	10.000	25.000
MRFA		(no adduct)	1192.428	3	45.000	10.000	15.145
MRFA		(no adduct)	413.824	3	55.000	10.000	7.121
MRFA		(no adduct)	524.010	3	55.000	10.000	6.493
MRFA		(no adduct)	583.542	3	55.000	10.000	17.537
MRFA		(no adduct)	650.416	3	55.000	10.000	4.150
MRFA		(no adduct)	667.649	3	55.000	10.000	12.315
MRFA		(no adduct)	721.188	3	55.000	10.000	7.329
MRFA		(no adduct)	739.624	3	55.000	10.000	4.525
MRFA		(no adduct)	752.375	3	55.000	10.000	2.978
MRFA		(no adduct)	767.462	3	55.000	10.000	6.187
MRFA		(no adduct)	788.290	3	55.000	10.000	5.883
MRFA		(no adduct)	837.471	3	55.000	10.000	25.000
MRFA		(no adduct)	865.453	3	55.000	10.000	30.964
MRFA		(no adduct)	893.959	3	55.000	10.000	8.049
MRFA		(no adduct)	919.484	3	55.000	10.000	25.000
MRFA		(no adduct)	938.795	3	55.000	10.000	13.623
MRFA		(no adduct)	960.628	3	55.000	10.000	12.042
MRFA		(no adduct)	988.149	3	55.000	10.000	25.000
MRFA		(no adduct)	1013.149	3	55.000	10.000	25.000
MRFA		(no adduct)	1038.149	3	55.000	10.000	25.000
MRFA		(no adduct)	1063.149	3	55.000	10.000	25.000
MRFA		(no adduct)	1089.003	3	55.000	10.000	26.709
MRFA		(no adduct)	1123.857	3	55.000	10.000	25.000
MRFA		(no adduct)	1148.857	3	55.000	10.000	25.000
MRFA		(no adduct)	1173.857	3	55.000	10.000	25.000
MRFA		(no adduct)	1193.179	3	55.000	10.000	13.643
MRFA		(no adduct)	409.539	3	65.000	10.000	19.079
MRFA		(no adduct)	437.845	3	65.000	10.000	2.842
MRFA		(no adduct)	457.248	3	65.000	10.000	17.965
MRFA		(no adduct)	530.687	3	65.000	10.000	4.780
MRFA		(no adduct)	548.103	3	65.000	10.000	7.331
MRFA		(no adduct)	565.644	3	65.000	10.000	2.411
MRFA		(no adduct)	580.808	3	65.000	10.000	9.918
MRFA		(no adduct)	657.336	3	65.000	10.000	16.042
MRFA		(no adduct)	692.248	3	65.000	10.000	2.192
MRFA		(no adduct)	719.122	3	65.000	10.000	11.547
MRFA		(no adduct)	742.639	3	65.000	10.000	4.491
MRFA		(no adduct)	770.860	3	65.000	10.000	10.978
MRFA		(no adduct)	834.905	3	65.000	10.000	19.869
MRFA		(no adduct)	867.118	3	65.000	10.000	26.557
MRFA		(no adduct)	902.255	3	65.000	10.000	3.349
MRFA		(no adduct)	933.029	3	65.000	10.000	18.853
MRFA		(no adduct)	967.715	3	65.000	10.000	32.519
MRFA		(no adduct)	1005.474	3	65.000	10.000	25.000
MRFA		(no adduct)	1030.474	3	65.000	10.000	25.000
MRFA		(no adduct)	1055.474	3	65.000	10.000	25.000
MRFA		(no adduct)	1080.474	3	65.000	10.000	25.000
MRFA		(no adduct)	1105.474	3	65.000	10.000	25.000
MRFA		(no adduct)	1130.474	3	65.000	10.000	25.000
MRFA		(no adduct)	1155.474	3	65.000	10.000	25.000
MRFA		(no adduct)	1183.987	3	65.000	10.000	32.026
MRFA		(no adduct)	412.500	3	75.000	10.000	25.000
MRFA		(no adduct)	437.500	3	75.000	10.000	25.000
MRFA		(no adduct)	456.531	3	75.000	10.000	13.061
MRFA		(no adduct)	495.772	3	75.000	10.000	2.639
MRFA		(no adduct)	539.199	3	75.000	10.000	6.240
MRFA		(no adduct)	563.809	3	75.000	10.000	6.081
MRFA		(no adduct)	598.719	3	75.000	10.000	3.171
MRFA		(no adduct)	659.084	3	75.000	10.000	19.538
MRFA		(no adduct)	683.625	3	75.000	10.000	11.543
MRFA		(no adduct)	714.509	3	75.000	10.000	8.650
MRFA		(no adduct)	741.147	3	75.000	10.000	4.444
MRFA		(no adduct)	783.636	3	75.000	10.000	16.536
MRFA		(no adduct)	825.987	3	75.000	10.000	9.181
MRFA		(no adduct)	847.242	3	75.000	10.000	7.385
MRFA		(no adduct)	861.905	3	75.000	10.000	3.940
MRFA		(no adduct)	879.431	3	75.000	10.000	9.028
MRFA		(no adduct)	898.113	3	75.000	10.000	10.336
MRFA		(no adduct)	932.964	3	75.000	10.000	21.996
MRFA		(no adduct)	965.462	3	75.000	10.000	25.000
MRFA		(no adduct)	990.462	3	75.000	10.000	25.000
MRFA		(no adduct)	1015.462	3	75.000	10.000	25.000
MRFA		(no adduct)	1040.744	3	75.000	10.000	25.564
MRFA		(no adduct)	1075.026	3	75.000	10.000	25.000
MRFA		(no adduct)	1100.026	3	75.000	10.000	25.000
MRFA		(no adduct)	1125.026	3	75.000	10.000	25.000
MRFA		(no adduct)	1150.026	3	75.000	10.000	25.000
MRFA		(no adduct)	1175.026	3	75.000	10.000	25.000
MRFA		(no adduct)	1193.763	3	75.000	10.000	12.474
MRFA		(no adduct)	416.709	3	85.000	10.000	33.419
MRFA		(no adduct)	460.239	3	85.000	10.000	35.641
MRFA		(no adduct)	520.776	3	85.000	10.000	17.946
MRFA		(no adduct)	541.773	3	85.000	10.000	3.309
MRFA		(no adduct)	574.283	3	85.000	10.000	6.350
MRFA		(no adduct)	587.992	3	85.000	10.000	3.034
MRFA		(no adduct)	635.773	3	85.000	10.000	11.192
MRFA		(no adduct)	682.029	3	85.000	10.000	29.704
MRFA		(no adduct)	710.541	3	85.000	10.000	9.319
MRFA		(no adduct)	773.545	3	85.000	10.000	16.673
MRFA		(no adduct)	793.626	3	85.000	10.000	5.489
MRFA		(no adduct)	812.156	3	85.000	10.000	9.463
MRFA		(no adduct)	853.932	3	85.000	10.000	25.000
MRFA		(no adduct)	876.220	3	85.000	10.000	19.577
MRFA		(no adduct)	899.145	3	85.000	10.000	8.272
MRFA		(no adduct)	930.439	3	85.000	10.000	36.316
MRFA		(no adduct)	970.802	3	85.000	10.000	6.285
MRFA		(no adduct)	985.979	3	85.000	10.000	6.069
MRFA		(no adduct)	1010.341	3	85.000	10.000	24.655
MRFA		(no adduct)	1044.168	3	85.000	10.000	25.000
MRFA		(no adduct)	1069.168	3	85.000	10.000	25.000
MRFA		(no adduct)	1094.168	3	85.000	10.000	25.000
MRFA		(no adduct)	1119.168	3	85.000	10.000	25.000
MRFA		(no adduct)	1144.168	3	85.000	10.000	25.000
MRFA		(no adduct)	1169.168	3	85.000	10.000	25.000
MRFA		(no adduct)	1190.834	3	85.000	10.000	18.332
MRFA		(no adduct)	412.500	3	95.000	10.000	25.000
MRFA		(no adduct)	434.358	3	95.000	10.000	18.716
MRFA		(no adduct)	455.583	3	95.000	10.000	5.734
MRFA		(no adduct)	484.887	3	95.000	10.000	34.873
MRFA		(no adduct)	521.320	3	95.000	10.000	19.992
MRFA		(no adduct)	558.450	3	95.000	10.000	20.006
MRFA		(no adduct)	588.306	3	95.000	10.000	6.018
MRFA		(no adduct)	605.662	3	95.000	10.000	4.986
MRFA		(no adduct)	637.662	3	95.000	10.000	10.333
MRFA		(no adduct)	659.753	3	95.000	10.000	2.794
MRFA		(no adduct)	688.116	3	95.000	10.000	2.492
MRFA		(no adduct)	713.528	3	95.000	10.000	15.294
MRFA		(no adduct)	748.693	3	95.000	10.000	3.717
MRFA		(no adduct)	770.717	3	95.000	10.000	22.330
MRFA		(no adduct)	791.890	3	95.000	10.000	2.017
MRFA		(no adduct)	823.219	3	95.000	10.000	6.618
MRFA		(no adduct)	850.967	3	95.000	10.000	25.000
MRFA		(no adduct)	875.967	3	95.000	10.000	25.000
MRFA		(no adduct)	902.465	3	95.000	10.000	27.996
MRFA		(no adduct)	931.557	3	95.000	10.000	12.189
MRFA		(no adduct)	959.152	3	95.000	10.000	25.000
MRFA		(no adduct)	984.152	3	95.000	10.000	25.000
MRFA		(no adduct)	1014.994	3	95.000	10.000	36.685
MRFA		(no adduct)	1062.838	3	95.000	10.000	25.000
MRFA		(no adduct)	1087.838	3	95.000	10.000	25.000
MRFA		(no adduct)	1112.838	3	95.000	10.000	25.000
MRFA		(no adduct)	1137.838	3	95.000	10.000	25.000
MRFA		(no adduct)	1162.838	3	95.000	10.000	25.000
MRFA		(no adduct)	1187.669	3	95.000	10.000	24.662
MRFA		(no adduct)	412.500	3	105.000	10.000	25.000
MRFA		(no adduct)	437.500	3	105.000	10.000	25.000
MRFA		(no adduct)	462.500	3	105.000	10.000	25.000
MRFA		(no adduct)	487.500	3	105.000	10.000	25.000
MRFA		(no adduct)	511.055	3	105.000	10.000	22.110
MRFA		(no adduct)	544.922	3	105.000	10.000	20.331
MRFA		(no adduct)	571.698	3	105.000	10.000	9.198
MRFA		(no adduct)	593.155	3	105.000	10.000	11.373
MRFA		(no adduct)	669.947	3	105.000	10.000	21.204
MRFA		(no adduct)	718.421	3	105.000	10.000	25.000
MRFA		(no adduct)	747.386	3	105.000	10.000	32.928
MRFA		(no adduct)	774.532	3	105.000	10.000	3.364
MRFA		(no adduct)	798.065	3	105.000	10.000	25.702
MRFA		(no adduct)	824.692	3	105.000	10.000	9.551
MRFA		(no adduct)	859.613	3	105.000	10.000	14.032
MRFA		(no adduct)	890.970	3	105.000	10.000	30.680
MRFA		(no adduct)	927.810	3	105.000	10.000	25.000
MRFA		(no adduct)	954.494	3	105.000	10.000	28.368
MRFA		(no adduct)	993.801	3	105.000	10.000	25.000
MRFA		(no adduct)	1021.802	3	105.000	10.000	31.002
MRFA		(no adduct)	1058.803	3	105.000	10.000	25.000
MRFA		(no adduct)	1083.803	3	105.000	10.000	25.000
MRFA		(no adduct)	1106.657	3	105.000	10.000	20.708
MRFA		(no adduct)	1138.511	3	105.000	10.000	25.000
MRFA		(no adduct)	1163.511	3	105.000	10.000	25.000
MRFA		(no adduct)	1188.005	3	105.000	10.000	23.989
MRFA		(no adduct)	412.500	3	115.000	10.000	25.000
MRFA		(no adduct)	437.500	3	115.000	10.000	25.000
MRFA		(no adduct)	462.500	3	115.000	10.000	25.000
MRFA		(no adduct)	487.500	3	115.000	10.000	25.000
MRFA		(no adduct)	507.912	3	115.000	10.000	15.823
MRFA		(no adduct)	531.128	3	115.000	10.000	12.610
MRFA		(no adduct)	555.627	3	115.000	10.000	8.956
MRFA		(no adduct)	573.120	3	115.000	10.000	8.031
MRFA		(no adduct)	603.496	3	115.000	10.000	34.721
MRFA		(no adduct)	642.356	3	115.000	10.000	25.000
MRFA		(no adduct)	666.494	3	115.000	10.000	23.274
MRFA		(no adduct)	704.698	3	115.000	10.000	19.036
MRFA		(no adduct)	733.580	3	115.000	10.000	20.729
MRFA		(no adduct)	786.210	3	115.000	10.000	33.367
MRFA		(no adduct)	816.939	3	115.000	10.000	2.714
MRFA		(no adduct)	830.616	3	115.000	10.000	6.641
MRFA		(no adduct)	848.932	3	115.000	10.000	11.991
MRFA		(no adduct)	866.428	3	115.000	10.000	5.002
MRFA		(no adduct)	896.601	3	115.000	10.000	32.017
MRFA		(no adduct)	934.109	3	115.000	10.000	25.000
MRFA		(no adduct)	956.283	3	115.000	10.000	19.347
MRFA		(no adduct)	987.456	3	115.000	10.000	25.000
MRFA		(no adduct)	1012.456	3	115.000	10.000	25.000
MRFA		(no adduct)	1037.456	3	115.000	10.000	25.000
MRFA		(no adduct)	1062.456	3	115.000	10.000	25.000
MRFA		(no adduct)	1085.338	3	115.000	10.000	20.764
MRFA		(no adduct)	1117.220	3	115.000	10.000	25.000
MRFA		(no adduct)	1136.404	3	115.000	10.000	13.369
MRFA		(no adduct)	1164.589	3	115.000	10.000	25.000
MRFA		(no adduct)	1188.544	3	115.000	10.000	22.911
MRFA		(no adduct)	412.500	3	125.000	10.000	25.000
MRFA		(no adduct)	437.500	3	125.000	10.000	25.000
MRFA		(no adduct)	462.500	3	125.000	10.000	25.000
MRFA		(no adduct)	487.500	3	125.000	10.000	25.000
MRFA		(no adduct)	512.500	3	125.000	10.000	25.000
MRFA		(no adduct)	537.500	3	125.000	10.000	25.000
MRFA		(no adduct)	562.500	3	125.000	10.000	25.000
MRFA		(no adduct)	587.500	3	125.000	10.000	25.000
MRFA		(no adduct)	612.500	3	125.000	10.000	25.000
MRFA		(no adduct)	637.500	3	125.000	10.000	25.000
MRFA		(no adduct)	665.109	3	125.000	10.000	30.218
MRFA		(no adduct)	703.225	3	125.000	10.000	28.015
MRFA		(no adduct)	738.733	3	125.000	10.000	25.000
MRFA		(no adduct)	763.733	3	125.000	10.000	25.000
MRFA		(no adduct)	783.735	3	125.000	10.000	15.004
MRFA		(no adduct)	832.442	3	125.000	10.000	25.000
MRFA		(no adduct)	857.442	3	125.000	10.000	25.000
MRFA		(no adduct)	882.442	3	125.000	10.000	25.000
MRFA		(no adduct)	907.442	3	125.000	10.000	25.000
MRFA		(no adduct)	932.442	3	125.000	10.000	25.000
MRFA		(no adduct)	957.442	3	125.000	10.000	25.000
MRFA		(no adduct)	982.442	3	125.000	10.000	25.000
MRFA		(no adduct)	1007.442	3	125.000	10.000	25.000
MRFA		(no adduct)	1032.442	3	125.000	10.000	25.000
MRFA		(no adduct)	1057.442	3	125.000	10.000	25.000
MRFA		(no adduct)	1082.442	3	125.000	10.000	25.000
MRFA		(no adduct)	1107.442	3	125.000	10.000	25.000
MRFA		(no adduct)	1132.442	3	125.000	10.000	25.000
MRFA		(no adduct)	1157.442	3	125.000	10.000	25.000
MRFA		(no adduct)	1184.971	3	125.000	10.000	30.058
